# A dual barcoding approach to bacterial strain nomenclature: Genomic taxonomy of *Klebsiella pneumoniae* strains

**DOI:** 10.1101/2021.07.26.453808

**Authors:** Melanie Hennart, Julien Guglielmini, Martin C.J. Maiden, Keith A. Jolley, Alexis Criscuolo, Sylvain Brisse

## Abstract

Sublineages within microbial species can differ widely in their ecology and pathogenicity, and their precise definition is important in basic research and industrial or public health applications. Whereas the classification and naming of prokaryotes is unified at the species level and higher taxonomic ranks, universally accepted definitions of sublineages within species are largely missing, which introduces confusion in population biology and epidemiological surveillance.

Here we propose a broadly applicable genomic classification and nomenclature approach for bacterial strains, using the prominent public health threat *Klebsiella pneumoniae* as a model. Based on a 629-gene core genome multilocus sequence typing (cgMLST) scheme, we devised a dual barcoding system that combines multilevel single linkage (MLSL) clustering and life identification numbers (LIN). Phylogenetic and clustering analyses of >7,000 genome sequences captured population structure discontinuities, which were used to guide the definition of 10 infra-specific genetic dissimilarity thresholds. The widely used 7-gene multilocus sequence typing (MLST) nomenclature was mapped onto MLSL sublineages (threshold: 190 allelic mismatches) and clonal group (threshold: 43) identifiers for backwards nomenclature compatibility. The taxonomy is publicly accessible through a community-curated platform (https://bigsdb.pasteur.fr/klebsiella), which also enables external users’ genomic sequences identification.

The proposed strain taxonomy combines two phylogenetically informative barcodes systems that provide full stability (LIN codes) and nomenclatural continuity with previous nomenclature (MLSL). This species-specific dual barcoding strategy for the genomic taxonomy of microbial strains is broadly applicable and should contribute to unify global and cross-sector collaborative knowledge on the emergence and microevolution of bacterial pathogens.
