## Supplementary material for "A dual barcoding approach to bacterial strain nomenclature: Genomic taxonomy of *Klebsiella pneumoniae* strains": Table 1

### Sheet: Sheet1
Table 1. Genome dataset phylogroup breakdown, quality assessment and diversity
Taxonomic Designation	Phylogroup	Initial No. Genomes	No. QC-filtered	No. after applying filters	No. of hybrids	No. of non-hybrid genomes	No. Called alleles (mean, std)	No. of sequence types (ST)
K. pneumoniae subsp. pneumoniae	Kp1	6737	218 (3.2%)	6519 (90.6%)	43 (0.7%)	6476 (91.7%)	624.6 (3.6)	705
K. quasipneumoniae subsp. quasipneumoniae	Kp2	115	1 (0.9%)	114 (1.6%)	8 (7.0%)	106 (1.5%)	604.0 (2.5)	49
K. variicola subsp. variicola	Kp3	309	8 (2.6%)	301 (4.2%)	37 (12.3%)	264 (3.7%)	615.4 (3.3)	149
K. quasipneumoniae subsp. similipneumoniae	Kp4	230	6 (2.6%)	224 (3.1%)	50 (22.3%)	174 (2.5%)	607.4 (1.9)	64
K. variicola subsp. tropica	Kp5	19	0 (0.0%)	19 (0.3%)	0 (0.0%)	19 (0.3%)	611.7 (1.8)	13
K. quasivariicola	Kp6	13	2 (15.4%)	11 (0.2%)	0 (0.0%)	11 (0.2%)	602.9 (1.8)	8
K. africana	Kp7	10	0 (0.0%)	10 (0.1%)	0 (0.0%)	10 (0.1%)	606.3 (1.6)	4
Total		7433	235	7198	138	7060	mean 610.3 (2.36)	992
