## Supplementary material for "A dual barcoding approach to bacterial strain nomenclature: Genomic taxonomy of *Klebsiella pneumoniae* strains": Table_S2

### Sheet: StatsHybrids
Table S2. Hybrid genomes breakdown by phylogroup
Taxonomic Designation	Phylogroup	No. of hybrid strains	No. of strains having a large-scale recombination event	Phylogroup involved in recombination event : No. of genomes
K. pneumoniae subsp. pneumoniae	Kp1	43	17 (39.5%)	Kp4: 4, Kp3: 1 and Kp2: 12
K. quasipneumoniae subsp. quasipneumoniae	Kp2	8	3 (37.5%)	Kp1 : 3
K. variicola subsp. variicola	Kp3	37	0 (0.0%)
K. quasipneumoniae subsp. similipneumoniae	Kp4	50	42 (84.0%)	Kp1 : 42
K. variicola subsp. tropica	Kp5	0	0 (0.0%)
K. quasivariicola	Kp6	0	0 (0.0%)
K. africana	Kp7	0	0 (0.0%)
Total		138	62
