## Supplementary material for "A dual barcoding approach to bacterial strain nomenclature: Genomic taxonomy of *Klebsiella pneumoniae* strains": Table_S3

### Sheet: output
Table S3. Characteristics of the 629 loci of the cgMLST scheme
order	scheme	locus	alleles	length varies	standard length	min length	max length	mean length	p-value(1) of PHI recombination test
1	scgMLST629_S	rbsC_S	248	false	966	966	966	966	n.s.
2	scgMLST629_S	rbsB_S	203	false	891	891	891	891	n.s.
3	scgMLST629_S	rbsK_S	317	false	930	930	930	930	**
4	scgMLST629_S	yieP_S	199	true	702	702	705	702.02	***
5	scgMLST629_S	polA_S	612	true	2793	2781	2802	2792.99	***
6	scgMLST629_S	engB_S	111	false	633	633	633	633	*
7	scgMLST629_S	KP1_0026_S	137	true	507	507	513	507.35	n.s.
8	scgMLST629_S	hemN_S	416	true	1374	1371	1374	1373.99	***
9	scgMLST629_S	glnG_S	386	false	1410	1410	1410	1410	**
10	scgMLST629_S	glnL_S	268	false	1050	1050	1050	1050	**
11	scgMLST629_S	glnA_S	243	false	1410	1410	1410	1410	*
12	scgMLST629_S	bipA_S	335	false	1824	1824	1824	1824	**
13	scgMLST629_S	rhaD_S	267	false	831	831	831	831	**
14	scgMLST629_S	rhaA_S	413	false	1266	1266	1266	1266	n.s.
15	scgMLST629_S	rhaB_S	473	false	1467	1467	1467	1467	***
16	scgMLST629_S	rhaS_S	321	false	837	837	837	837	***
17	scgMLST629_S	rhaR_S	290	true	846	798	846	845.79	**
18	scgMLST629_S	rhaT_S	353	true	1035	1023	1047	1035	***
19	scgMLST629_S	sodA_S	141	false	627	627	627	627	n.s.
20	scgMLST629_S	KP1_0077_S	279	false	675	675	675	675	n.s.
21	scgMLST629_S	cpxA_S	462	true	1374	1362	1383	1373.97	***
22	scgMLST629_S	cpxR_S	155	false	699	699	699	699	n.s.
23	scgMLST629_S	cpxP_S	118	false	504	504	504	504	n.s.
24	scgMLST629_S	yijC_S	116	true	633	633	654	633.18	n.s.
25	scgMLST629_S	KP1_0118_S	89	false	360	360	360	360	n.s.
26	scgMLST629_S	trmA_S	339	false	1101	1101	1101	1101	***
27	scgMLST629_S	KP1_0120_S	22	false	123	123	123	123	n.a.
28	scgMLST629_S	btuB_S	470	true	1839	1839	1857	1841.64	***
29	scgMLST629_S	KP1_0122_S	255	false	852	852	852	852	***
30	scgMLST629_S	ilvM_S	55	false	258	258	258	258	n.s.
31	scgMLST629_S	ilvE_S	239	false	930	930	930	930	***
32	scgMLST629_S	ilvD_S	496	false	1851	1851	1851	1851	***
33	scgMLST629_S	ilvA_S	450	true	1488	1482	1488	1487.99	***
34	scgMLST629_S	ilvY_S	271	false	975	975	975	975	***
35	scgMLST629_S	cyaY_S	99	false	321	321	321	321	**
36	scgMLST629_S	KP1_0167_S	55	false	204	204	204	204	n.s.
37	scgMLST629_S	dapF_S	198	false	828	828	828	828	n.s.
38	scgMLST629_S	KP1_0169_S	217	false	708	708	708	708	***
39	scgMLST629_S	xerC_S	303	true	903	900	903	902.97	***
40	scgMLST629_S	yigB_S	256	true	717	717	726	717.04	n.s.
41	scgMLST629_S	rhtB_S	227	false	621	621	621	621	**
42	scgMLST629_S	pldB_S	261	false	993	993	993	993	n.s.
43	scgMLST629_S	KP1_0183_S	240	false	801	801	801	801	***
44	scgMLST629_S	yigM_S	252	false	900	900	900	900	*
45	scgMLST629_S	metR_S	273	true	954	939	954	953.95	***
46	scgMLST629_S	udp_S	279	false	762	762	762	762	n.s.
47	scgMLST629_S	yigN_S	410	false	1449	1449	1449	1449	n.s.
48	scgMLST629_S	ubiE_S	178	false	756	756	756	756	*
49	scgMLST629_S	KP1_0193_S	199	false	606	606	606	606	***
50	scgMLST629_S	ubiB_S	395	true	1641	1632	1641	1640.95	***
51	scgMLST629_S	tatA_S	31	false	300	300	300	300	n.s.
52	scgMLST629_S	tatB_S	147	true	537	525	537	533.98	**
53	scgMLST629_S	tatC_S	189	false	780	780	780	780	n.s.
54	scgMLST629_S	tatD_S	321	true	792	783	798	791.99	n.s.
55	scgMLST629_S	rfaH_S	141	false	489	489	489	489	n.s.
56	scgMLST629_S	ubiD_S	313	false	1476	1476	1476	1476	***
57	scgMLST629_S	fre_S	190	false	702	702	702	702	***
58	scgMLST629_S	fadA_S	309	true	1164	1164	1167	1164.01	***
59	scgMLST629_S	rsd_S	90	false	498	498	498	498	n.s.
60	scgMLST629_S	nudC_S	227	true	774	771	774	773.99	n.s.
61	scgMLST629_S	hemE_S	365	true	1065	1065	1083	1065.09	***
62	scgMLST629_S	nfi_S	200	true	672	672	678	672.05	n.s.
63	scgMLST629_S	KP1_0239_S	135	false	591	591	591	591	**
64	scgMLST629_S	KP1_0241_S	8	false	273	273	273	273	n.a.
65	scgMLST629_S	KP1_0242_S	228	false	702	702	702	702	n.s.
66	scgMLST629_S	zraP_S	169	false	438	438	438	438	n.s.
67	scgMLST629_S	yjaB_S	95	false	462	462	462	462	n.s.
68	scgMLST629_S	metA_S	253	false	930	930	930	930	***
69	scgMLST629_S	aceA_S	366	false	1320	1320	1320	1320	***
70	scgMLST629_S	aceK_S	477	true	1785	1776	1794	1785	***
71	scgMLST629_S	iclR_S	292	true	927	912	927	926.95	***
72	scgMLST629_S	KP1_0299_S	119	true	417	417	429	417.1	n.s.
73	scgMLST629_S	KP1_0300_S	103	true	357	357	360	357.03	n.s.
74	scgMLST629_S	uvrA_S	602	false	2826	2826	2826	2826	***
75	scgMLST629_S	ssb_S	140	true	525	495	555	525.45	n.s.
76	scgMLST629_S	KP1_0375_S	122	true	321	318	321	320.98	n.s.
77	scgMLST629_S	cbpA_S	299	false	918	918	918	918	***
78	scgMLST629_S	KP1_0378_S	306	true	699	693	699	698.98	***
79	scgMLST629_S	KP1_0379_S	317	false	834	834	834	834	***
80	scgMLST629_S	hmsS_S	179	true	450	447	453	449.51	n.s.
81	scgMLST629_S	efp_S	144	false	567	567	567	567	n.s.
82	scgMLST629_S	ecnA_S	77	true	132	126	132	131.92	n.a.
83	scgMLST629_S	ecnB_S	24	false	147	147	147	147	n.a.
84	scgMLST629_S	sugE_S	111	false	318	318	318	318	n.s.
85	scgMLST629_S	blc_S	216	false	534	534	534	534	n.s.
86	scgMLST629_S	frdD_S	158	false	390	390	390	390	n.s.
87	scgMLST629_S	hfq_S	42	true	309	297	309	308.71	n.s.
88	scgMLST629_S	hflX_S	237	true	1281	1257	1299	1280.97	n.s.
89	scgMLST629_S	hflK_S	277	true	1263	1242	1263	1262.76	***
90	scgMLST629_S	hflC_S	264	true	1005	1002	1005	1004.99	***
91	scgMLST629_S	KP1_0445_S	151	false	342	342	342	342	n.s.
92	scgMLST629_S	KP1_0446_S	62	true	198	192	210	198.1	n.s.
93	scgMLST629_S	KP1_0467_S	85	false	276	276	276	276	n.s.
94	scgMLST629_S	priB_S	16	false	168	168	168	168	n.a.
95	scgMLST629_S	KP1_0513_S	242	true	645	633	645	644.9	n.s.
96	scgMLST629_S	KP1_0514_S	448	true	1134	1131	1134	1133.99	***
97	scgMLST629_S	KP1_0515_S	507	true	1119	1116	1119	1118.99	***
98	scgMLST629_S	KP1_0516_S	344	false	1104	1104	1104	1104	***
99	scgMLST629_S	KP1_0517_S	368	false	741	741	741	741	***
100	scgMLST629_S	KP1_0567_S	502	false	825	825	825	825	***
101	scgMLST629_S	KP1_0568_S	513	true	888	885	888	887.97	***
102	scgMLST629_S	KP1_0569_S	501	false	885	885	885	885	***
103	scgMLST629_S	yjgB_S	559	true	1020	1005	1020	1019.97	***
104	scgMLST629_S	yjjA_S	167	true	492	492	495	493.28	**
105	scgMLST629_S	dnaC_S	143	false	738	738	738	738	n.s.
106	scgMLST629_S	dnaT_S	165	false	540	540	540	540	n.s.
107	scgMLST629_S	yjjB_S	134	false	489	489	489	489	n.s.
108	scgMLST629_S	yjjP_S	257	false	777	777	777	777	n.s.
109	scgMLST629_S	KP1_0775_S	423	true	1185	1173	1185	1184.97	n.s.
110	scgMLST629_S	KP1_0776_S	276	false	882	882	882	882	n.s.
111	scgMLST629_S	fhuF_S	322	false	789	789	789	789	n.s.
112	scgMLST629_S	ycdT_S	304	true	1047	1044	1050	1046.95	*
113	scgMLST629_S	mtr_S	180	false	354	354	354	354	***
114	scgMLST629_S	holD_S	133	false	414	414	414	414	n.s.
115	scgMLST629_S	rimI_S	196	false	447	447	447	447	n.s.
116	scgMLST629_S	yjjG_S	214	false	678	678	678	678	n.s.
117	scgMLST629_S	prfC_S	376	false	1590	1590	1590	1590	***
118	scgMLST629_S	deoA_S	388	false	1323	1323	1323	1323	n.s.
119	scgMLST629_S	deoB_S	401	false	1224	1224	1224	1224	***
120	scgMLST629_S	KP1_0801_S	202	false	720	720	720	720	***
121	scgMLST629_S	lplA_S	433	false	1017	1017	1017	1017	***
122	scgMLST629_S	smp_S	219	false	648	648	648	648	*
123	scgMLST629_S	serB_S	337	false	993	993	993	993	**
124	scgMLST629_S	sms_S	376	false	1383	1383	1383	1383	***
125	scgMLST629_S	nadR_S	380	false	1233	1233	1233	1233	**
126	scgMLST629_S	yjjK_S	450	false	1668	1668	1668	1668	***
127	scgMLST629_S	creB_S	289	true	690	690	693	690.01	***
128	scgMLST629_S	creC_S	466	true	1425	1422	1425	1424.99	***
129	scgMLST629_S	arcA_S	131	false	717	717	717	717	n.s.
130	scgMLST629_S	lasT_S	297	true	687	684	690	686.98	***
131	scgMLST629_S	thrA_S	623	false	2505	2505	2505	2505	***
132	scgMLST629_S	thrB_S	237	false	930	930	930	930	n.s.
133	scgMLST629_S	yabF_S	195	false	534	534	534	534	n.s.
134	scgMLST629_S	kefC_S	611	true	1866	1848	1866	1865.95	***
135	scgMLST629_S	folA_S	105	true	480	477	480	479.97	n.s.
136	scgMLST629_S	apaH_S	252	true	849	849	852	849.01	***
137	scgMLST629_S	apaG_S	71	false	378	378	378	378	*
138	scgMLST629_S	ksgA_S	228	false	822	822	822	822	***
139	scgMLST629_S	pdxA_S	313	false	990	990	990	990	n.s.
140	scgMLST629_S	araD_S	293	false	696	696	696	696	**
141	scgMLST629_S	araA_S	457	false	1503	1503	1503	1503	***
142	scgMLST629_S	araB_S	551	true	1710	1710	1716	1710.01	***
143	scgMLST629_S	araC_S	311	false	846	846	846	846	*
144	scgMLST629_S	yabI_S	202	false	768	768	768	768	**
145	scgMLST629_S	tbpA_S	364	false	945	945	945	945	***
146	scgMLST629_S	yabN_S	518	true	1656	1647	1668	1656.01	***
147	scgMLST629_S	KP1_0882_S	44	false	159	159	159	159	n.a.
148	scgMLST629_S	setA_S	337	true	1185	1182	1191	1185.03	***
149	scgMLST629_S	gudP_S	476	false	1311	1311	1311	1311	***
150	scgMLST629_S	ilvI_S	391	false	1725	1725	1725	1725	n.s.
151	scgMLST629_S	ilvH_S	109	false	522	522	522	522	n.s.
152	scgMLST629_S	fruR_S	296	false	1005	1005	1005	1005	***
153	scgMLST629_S	KP1_0903_S	89	true	495	483	495	494.87	n.s.
154	scgMLST629_S	mraW_S	260	true	942	939	942	941.99	n.s.
155	scgMLST629_S	ftsL_S	77	false	366	366	366	366	n.s.
156	scgMLST629_S	ftsI_S	495	true	1767	1764	1779	1767.01	n.s.
157	scgMLST629_S	mutT_S	133	false	393	393	393	393	n.s.
158	scgMLST629_S	yacG_S	63	false	195	195	195	195	n.a.
159	scgMLST629_S	KP1_0925_S	183	false	744	744	744	744	*
160	scgMLST629_S	coaE_S	210	false	621	621	621	621	*
161	scgMLST629_S	KP1_0927_S	49	false	132	132	132	132	n.a.
162	scgMLST629_S	guaC_S	319	false	1044	1044	1044	1044	***
163	scgMLST629_S	ppdD_S	153	true	432	432	453	432.14	n.s.
164	scgMLST629_S	nadC_S	251	true	894	894	900	894.02	*
165	scgMLST629_S	ampD_S	139	false	564	564	564	564	n.s.
166	scgMLST629_S	ampE_S	285	false	855	855	855	855	***
167	scgMLST629_S	KP1_0935_S	352	false	951	951	951	951	***
168	scgMLST629_S	KP1_0936_S	357	false	1407	1407	1407	1407	***
169	scgMLST629_S	lpdA_S	323	false	1428	1428	1428	1428	***
170	scgMLST629_S	KP1_0945_S	118	false	285	285	285	285	n.s.
171	scgMLST629_S	KP1_0946_S	347	true	816	810	816	815.91	n.s.
172	scgMLST629_S	hpt_S	141	false	549	549	549	549	*
173	scgMLST629_S	yadG_S	244	true	927	924	927	926.99	**
174	scgMLST629_S	yadH_S	234	false	771	771	771	771	***
175	scgMLST629_S	yadI_S	140	true	441	429	441	440.83	***
176	scgMLST629_S	KP1_0965_S	396	false	1248	1248	1248	1248	n.s.
177	scgMLST629_S	folK_S	215	false	480	480	480	480	n.s.
178	scgMLST629_S	yadB_S	305	true	882	876	882	881.98	***
179	scgMLST629_S	dksA_S	56	false	474	474	474	474	n.s.
180	scgMLST629_S	sfsA_S	190	false	717	717	717	717	n.s.
181	scgMLST629_S	map_S	290	false	795	795	795	795	**
182	scgMLST629_S	tsf_S	126	false	852	852	852	852	n.s.
183	scgMLST629_S	pyrH_S	115	false	726	726	726	726	n.s.
184	scgMLST629_S	frr_S	123	false	558	558	558	558	n.s.
185	scgMLST629_S	ispC_S	400	false	1203	1203	1203	1203	**
186	scgMLST629_S	dkgB_S	369	false	804	804	804	804	**
187	scgMLST629_S	yafC_S	335	true	906	903	906	905.99	n.s.
188	scgMLST629_S	KP1_1068_S	224	false	807	807	807	807	***
189	scgMLST629_S	yafE_S	322	true	771	759	771	770.96	***
190	scgMLST629_S	yafP_S	209	false	453	453	453	453	n.s.
191	scgMLST629_S	pepD_S	471	true	1458	1458	1467	1458.02	***
192	scgMLST629_S	gpt_S	95	true	459	459	468	459.19	n.s.
193	scgMLST629_S	frsA_S	341	false	1245	1245	1245	1245	***
194	scgMLST629_S	crl_S	219	false	399	399	399	399	*
195	scgMLST629_S	KP1_1206_S	385	false	903	903	903	903	***
196	scgMLST629_S	KP1_1207_S	241	false	642	642	642	642	n.s.
197	scgMLST629_S	KP1_1209_S	186	false	546	546	546	546	n.s.
198	scgMLST629_S	KP1_1211_S	359	true	867	864	867	866.99	n.s.
199	scgMLST629_S	KP1_1227_S	137	false	366	366	366	366	n.s.
200	scgMLST629_S	KP1_1228_S	314	true	696	696	699	696.01	***
201	scgMLST629_S	tsx_S	228	false	885	885	885	885	***
202	scgMLST629_S	yajI_S	204	true	540	510	540	539.75	***
203	scgMLST629_S	nrdR_S	79	false	450	450	450	450	n.s.
204	scgMLST629_S	thiJ_S	248	true	600	591	609	600.04	n.s.
205	scgMLST629_S	apbA_S	285	true	912	906	912	911.96	***
206	scgMLST629_S	KP1_1246_S	143	false	585	585	585	585	n.s.
207	scgMLST629_S	yajR_S	390	true	1365	1353	1365	1364.97	***
208	scgMLST629_S	KP1_1248_S	427	false	1179	1179	1179	1179	n.s.
209	scgMLST629_S	KP1_1251_S	297	false	819	819	819	819	n.s.
210	scgMLST629_S	tig_S	240	false	1299	1299	1299	1299	n.s.
211	scgMLST629_S	clpP_S	99	false	624	624	624	624	n.s.
212	scgMLST629_S	clpX_S	274	false	1275	1275	1275	1275	*
213	scgMLST629_S	lon_S	587	true	2463	2454	2463	2462.98	**
214	scgMLST629_S	hupB_S	30	false	273	273	273	273	n.s.
215	scgMLST629_S	ppiD_S	535	true	1875	1860	1881	1874.92	**
216	scgMLST629_S	KP1_1275_S	204	true	369	369	384	369.19	n.s.
217	scgMLST629_S	ptsG_S	140	false	315	315	315	315	*
218	scgMLST629_S	lacI_S	392	true	1071	1071	1077	1071.05	***
219	scgMLST629_S	rpmE2_S	94	false	264	264	264	264	n.s.
220	scgMLST629_S	adk_S	182	false	645	645	645	645	**
221	scgMLST629_S	hemH_S	314	false	963	963	963	963	**
222	scgMLST629_S	gsk_S	404	true	1305	1305	1311	1305.01	***
223	scgMLST629_S	ybaL_S	473	true	1677	1653	1686	1677	***
224	scgMLST629_S	fsr_S	499	false	1221	1221	1221	1221	***
225	scgMLST629_S	betA_S	537	false	1710	1710	1710	1710	***
226	scgMLST629_S	betB_S	557	false	1473	1473	1473	1473	***
227	scgMLST629_S	betT_S	606	true	2034	2034	2043	2034.01	***
228	scgMLST629_S	ykfE_S	197	true	528	528	534	528.06	n.s.
229	scgMLST629_S	KP1_1607_S	301	true	798	783	798	797.95	*
230	scgMLST629_S	dcuC_S	438	true	1374	1362	1374	1373.95	***
231	scgMLST629_S	pagP_S	116	true	519	519	522	519.03	*
232	scgMLST629_S	cspE_S	24	true	294	276	294	293.25	n.s.
233	scgMLST629_S	KP1_1612_S	130	false	384	384	384	384	n.s.
234	scgMLST629_S	ybeM_S	314	true	789	789	792	789.01	n.s.
235	scgMLST629_S	tatE_S	49	true	204	204	207	206.82	n.a.
236	scgMLST629_S	lipA_S	190	false	966	966	966	966	*
237	scgMLST629_S	ybeF_S	322	false	1005	1005	1005	1005	n.s.
238	scgMLST629_S	KP1_1623_S	115	false	468	468	468	468	*
239	scgMLST629_S	KP1_1624_S	71	false	318	318	318	318	n.s.
240	scgMLST629_S	nadD_S	247	true	654	651	654	653.99	n.s.
241	scgMLST629_S	holA_S	390	false	1023	1023	1023	1023	***
242	scgMLST629_S	rlpB_S	127	true	591	591	603	591.09	n.s.
243	scgMLST629_S	nagD_S	278	false	753	753	753	753	**
244	scgMLST629_S	nagC_S	320	true	1221	1212	1221	1220.97	***
245	scgMLST629_S	nagA_S	269	false	1149	1149	1149	1149	***
246	scgMLST629_S	nagB_S	223	false	801	801	801	801	**
247	scgMLST629_S	nagE_S	592	true	1956	1950	1968	1955.63	***
248	scgMLST629_S	glnS_S	486	false	1668	1668	1668	1668	**
249	scgMLST629_S	metH_S	93	false	309	309	309	309	*
250	scgMLST629_S	KP1_1656_S	144	false	501	501	501	501	n.s.
251	scgMLST629_S	KP1_1657_S	121	false	333	333	333	333	n.s.
252	scgMLST629_S	fur_S	73	false	453	453	453	453	*
253	scgMLST629_S	fldA_S	120	false	600	600	600	600	n.s.
254	scgMLST629_S	KP1_1661_S	63	false	363	363	363	363	n.s.
255	scgMLST629_S	ybfF_S	289	false	774	774	774	774	n.s.
256	scgMLST629_S	KP1_1663_S	142	true	693	681	699	692.92	n.s.
257	scgMLST629_S	cydA_S	345	false	1572	1572	1572	1572	***
258	scgMLST629_S	cydB_S	352	false	1140	1140	1140	1140	n.s.
259	scgMLST629_S	KP1_1696_S	64	false	291	291	291	291	n.s.
260	scgMLST629_S	KP1_1697_S	68	false	405	405	405	405	n.s.
261	scgMLST629_S	tolQ_S	150	false	693	693	693	693	n.s.
262	scgMLST629_S	tolR_S	78	false	429	429	429	429	n.s.
263	scgMLST629_S	ybhA_S	304	false	819	819	819	819	*
264	scgMLST629_S	ybhE_S	355	false	996	996	996	996	***
265	scgMLST629_S	KP1_1726_S	78	false	267	267	267	267	n.s.
266	scgMLST629_S	KP1_1727_S	107	false	306	306	306	306	n.s.
267	scgMLST629_S	KP1_1728_S	65	false	246	246	246	246	n.s.
268	scgMLST629_S	KP1_1729_S	301	true	1212	1212	1218	1212.02	***
269	scgMLST629_S	KP1_1730_S	229	true	735	723	747	734.95	n.s.
270	scgMLST629_S	KP1_1731_S	136	false	555	555	555	555	n.s.
271	scgMLST629_S	KP1_1732_S	87	true	366	366	369	366.55	n.s.
272	scgMLST629_S	KP1_1734_S	281	false	924	924	924	924	n.s.
273	scgMLST629_S	glnH_S	169	false	747	747	747	747	n.s.
274	scgMLST629_S	dps_S	105	false	504	504	504	504	n.s.
275	scgMLST629_S	ybiF_S	318	true	888	882	894	888	n.s.
276	scgMLST629_S	ompX_S	90	true	513	513	516	513.63	n.s.
277	scgMLST629_S	ybiP_S	492	true	1590	1590	1599	1590.02	***
278	scgMLST629_S	KP1_1803_S	50	false	126	126	126	126	n.a.
279	scgMLST629_S	mntR_S	129	false	474	474	474	474	***
280	scgMLST629_S	ybiR_S	442	true	1113	1113	1119	1113.01	***
281	scgMLST629_S	potH_S	324	true	954	954	960	954.02	**
282	scgMLST629_S	potI_S	295	true	888	888	894	888.02	n.s.
283	scgMLST629_S	KP1_1853_S	186	false	489	489	489	489	*
284	scgMLST629_S	KP1_1855_S	248	false	717	717	717	717	**
285	scgMLST629_S	hcr_S	369	true	969	966	969	968.99	***
286	scgMLST629_S	hcp_S	509	true	1653	1650	1653	1652.99	***
287	scgMLST629_S	ybjE_S	290	false	900	900	900	900	**
288	scgMLST629_S	ihfB_S	26	false	288	288	288	288	n.s.
289	scgMLST629_S	msbA_S	401	false	1749	1749	1749	1749	***
290	scgMLST629_S	KP1_1916_S	480	true	1230	1215	1230	1229.96	***
291	scgMLST629_S	ssuC_S	278	true	792	792	795	792.01	n.s.
292	scgMLST629_S	ssuD_S	424	true	1146	1134	1146	1145.97	***
293	scgMLST629_S	ssuA_S	388	false	963	963	963	963	***
294	scgMLST629_S	ssuE_S	223	false	576	576	576	576	n.s.
295	scgMLST629_S	pyrD_S	292	false	1038	1038	1038	1038	n.s.
296	scgMLST629_S	KP1_2044_S	273	true	738	723	738	737.95	***
297	scgMLST629_S	ycdY_S	210	true	555	552	555	554.99	n.s.
298	scgMLST629_S	ycdZ_S	170	true	483	471	483	482.93	n.s.
299	scgMLST629_S	KP1_2047_S	232	false	546	546	546	546	n.s.
300	scgMLST629_S	KP1_2048_S	234	true	594	594	597	594.01	**
301	scgMLST629_S	mdoC_S	385	true	1161	1161	1164	1161.01	***
302	scgMLST629_S	yceF_S	212	false	585	585	585	585	n.s.
303	scgMLST629_S	KP1_2077_S	93	false	522	522	522	522	n.s.
304	scgMLST629_S	plsX_S	253	false	1098	1098	1098	1098	n.s.
305	scgMLST629_S	fabH_S	246	true	954	951	954	953.99	n.s.
306	scgMLST629_S	fabD_S	359	true	930	927	930	929.99	**
307	scgMLST629_S	fabG_S	110	false	735	735	735	735	n.s.
308	scgMLST629_S	fabF_S	363	false	1242	1242	1242	1242	n.s.
309	scgMLST629_S	pabC_S	296	false	810	810	810	810	***
310	scgMLST629_S	yceG_S	370	false	1023	1023	1023	1023	***
311	scgMLST629_S	tmk_S	181	false	642	642	642	642	***
312	scgMLST629_S	holB_S	360	false	1005	1005	1005	1005	**
313	scgMLST629_S	ycfH_S	298	false	795	795	795	795	n.s.
314	scgMLST629_S	ptsG2_S	305	true	1434	1431	1434	1433.99	n.s.
315	scgMLST629_S	KP1_2092_S	95	false	357	357	357	357	n.s.
316	scgMLST629_S	ycfQ_S	200	false	636	636	636	636	n.s.
317	scgMLST629_S	ycfS_S	396	true	960	954	969	961.96	***
318	scgMLST629_S	mfd_S	778	false	3447	3447	3447	3447	***
319	scgMLST629_S	ycfU_S	439	false	1209	1209	1209	1209	***
320	scgMLST629_S	ycfV_S	211	false	702	702	702	702	***
321	scgMLST629_S	ycfW_S	405	false	1245	1245	1245	1245	**
322	scgMLST629_S	yeaE_S	349	true	885	882	885	884.99	***
323	scgMLST629_S	KP1_2220_S	296	false	885	885	885	885	**
324	scgMLST629_S	yeaA_S	133	false	414	414	414	414	**
325	scgMLST629_S	KP1_2224_S	108	false	279	279	279	279	n.s.
326	scgMLST629_S	KP1_2225_S	115	true	345	342	345	344.97	n.s.
327	scgMLST629_S	spy_S	165	true	483	480	489	483.05	n.s.
328	scgMLST629_S	nadE_S	244	false	828	828	828	828	**
329	scgMLST629_S	osmE_S	99	false	339	339	339	339	n.s.
330	scgMLST629_S	celA_S	102	true	321	318	321	320.97	n.s.
331	scgMLST629_S	celC_S	141	true	348	339	348	347.87	n.s.
332	scgMLST629_S	KP1_2532_S	162	true	336	330	336	335.96	n.s.
333	scgMLST629_S	ydgB_S	315	true	723	708	729	722.97	n.s.
334	scgMLST629_S	ydgI_S	496	true	1383	1347	1392	1382.95	n.s.
335	scgMLST629_S	KP1_2535_S	315	true	951	948	951	950.99	n.s.
336	scgMLST629_S	KP1_2536_S	53	true	183	180	183	182.94	n.a.
337	scgMLST629_S	KP1_2672_S	445	true	945	936	948	944.97	***
338	scgMLST629_S	KP1_2673_S	283	false	483	483	483	483	n.s.
339	scgMLST629_S	yneJ_S	362	false	879	879	879	879	**
340	scgMLST629_S	yneI_S	436	true	894	894	900	894.01	***
341	scgMLST629_S	yneH_S	366	false	927	927	927	927	n.s.
342	scgMLST629_S	KP1_2697_S	358	false	672	672	672	672	n.s.
343	scgMLST629_S	KP1_2700_S	453	true	1029	1026	1029	1028.99	*
344	scgMLST629_S	KP1_2702_S	149	false	312	312	312	312	n.s.
345	scgMLST629_S	KP1_2703_S	458	true	756	735	783	756.03	***
346	scgMLST629_S	gst_S	247	true	606	606	609	606.01	n.s.
347	scgMLST629_S	pdxY_S	380	true	861	861	870	861.05	*
348	scgMLST629_S	tyrS_S	354	true	1275	1266	1275	1274.97	**
349	scgMLST629_S	pdxH_S	233	false	657	657	657	657	n.s.
350	scgMLST629_S	KP1_3049_S	116	false	324	324	324	324	n.s.
351	scgMLST629_S	anmK_S	394	true	1098	1071	1098	1097.93	***
352	scgMLST629_S	ydhM_S	260	false	600	600	600	600	n.s.
353	scgMLST629_S	nemA_S	423	true	1098	1095	1098	1097.99	*
354	scgMLST629_S	gloA_S	114	false	408	408	408	408	n.s.
355	scgMLST629_S	KP1_3065_S	105	false	348	348	348	348	n.s.
356	scgMLST629_S	ydhO_S	279	true	873	870	885	873.01	*
357	scgMLST629_S	KP1_3289_S	251	false	759	759	759	759	n.s.
358	scgMLST629_S	pfkB_S	405	false	933	933	933	933	***
359	scgMLST629_S	KP1_3291_S	148	false	285	285	285	285	n.s.
360	scgMLST629_S	chaC_S	259	false	681	681	681	681	**
361	scgMLST629_S	chaB_S	99	true	231	225	231	230.88	**
362	scgMLST629_S	chaA_S	365	true	1101	1101	1104	1101.01	n.s.
363	scgMLST629_S	kdsA_S	202	false	855	855	855	855	n.s.
364	scgMLST629_S	ychQ_S	121	true	393	390	393	392.98	n.s.
365	scgMLST629_S	hemK_S	384	false	849	849	849	849	n.s.
366	scgMLST629_S	prfA_S	336	false	1083	1083	1083	1083	*
367	scgMLST629_S	KP1_3440_S	163	true	447	435	447	446.93	***
368	scgMLST629_S	ycgM_S	248	false	660	660	660	660	**
369	scgMLST629_S	KP1_3442_S	80	false	321	321	321	321	n.s.
370	scgMLST629_S	minC_S	169	true	699	678	702	699.39	**
371	scgMLST629_S	minD_S	159	false	813	813	813	813	n.s.
372	scgMLST629_S	minE_S	45	false	270	270	270	270	***
373	scgMLST629_S	fadD_S	547	false	1686	1686	1686	1686	***
374	scgMLST629_S	yeaY_S	302	true	582	570	582	581.94	**
375	scgMLST629_S	yeaZ_S	289	false	696	696	696	696	n.s.
376	scgMLST629_S	KP1_3451_S	128	false	345	345	345	345	n.s.
377	scgMLST629_S	KP1_3486_S	174	false	384	384	384	384	n.s.
378	scgMLST629_S	holE_S	81	false	231	231	231	231	n.s.
379	scgMLST629_S	exoX_S	224	false	660	660	660	660	n.s.
380	scgMLST629_S	ptrB_S	626	true	2061	2058	2061	2061	***
381	scgMLST629_S	KP1_3490_S	315	true	660	654	669	660.49	n.s.
382	scgMLST629_S	yebG_S	168	true	348	345	348	347.98	n.s.
383	scgMLST629_S	purT_S	479	true	1179	1173	1179	1178.99	***
384	scgMLST629_S	msbB_S	302	true	975	972	975	974.32	***
385	scgMLST629_S	KP1_3501_S	445	false	1320	1320	1320	1320	n.s.
386	scgMLST629_S	znuA_S	294	false	1071	1071	1071	1071	n.s.
387	scgMLST629_S	znuC_S	273	false	753	753	753	753	***
388	scgMLST629_S	znuB_S	356	false	786	786	786	786	n.s.
389	scgMLST629_S	ruvB_S	316	false	1011	1011	1011	1011	n.s.
390	scgMLST629_S	ruvA_S	183	true	612	609	612	611.98	n.s.
391	scgMLST629_S	ftnA_S	171	false	498	498	498	498	***
392	scgMLST629_S	KP1_3536_S	135	false	240	240	240	240	n.s.
393	scgMLST629_S	tyrP_S	462	true	1212	1203	1212	1211.97	***
394	scgMLST629_S	KP1_3538_S	249	false	669	669	669	669	*
395	scgMLST629_S	dapA4_S	487	true	882	870	885	881.98	***
396	scgMLST629_S	KP1_3551_S	203	false	432	432	432	432	n.s.
397	scgMLST629_S	rcsA_S	179	false	624	624	624	624	n.s.
398	scgMLST629_S	KP1_3553_S	57	false	192	192	192	192	n.a.
399	scgMLST629_S	KP1_3554_S	99	false	225	225	225	225	n.s.
400	scgMLST629_S	yedI_S	372	false	912	912	912	912	***
401	scgMLST629_S	mglA_S	420	true	1521	1512	1521	1520.98	*
402	scgMLST629_S	mglB_S	365	false	999	999	999	999	n.s.
403	scgMLST629_S	galS_S	365	false	1023	1023	1023	1023	*
404	scgMLST629_S	folE_S	142	false	669	669	669	669	n.s.
405	scgMLST629_S	yejE_S	484	true	1026	1023	1026	1025.99	***
406	scgMLST629_S	KP1_3844_S	111	false	345	345	345	345	n.s.
407	scgMLST629_S	bcr_S	503	true	1197	1197	1224	1197.17	***
408	scgMLST629_S	rsuA_S	224	false	720	720	720	720	**
409	scgMLST629_S	KP1_3852_S	308	true	636	636	642	636.02	n.s.
410	scgMLST629_S	KP1_3853_S	292	true	762	759	762	761.99	n.s.
411	scgMLST629_S	yejK_S	300	true	1008	1008	1014	1008.02	n.s.
412	scgMLST629_S	KP1_3855_S	50	false	228	228	228	228	n.s.
413	scgMLST629_S	yejM_S	544	true	1761	1749	1761	1760.97	***
414	scgMLST629_S	nuoF_S	355	false	1338	1338	1338	1338	n.s.
415	scgMLST629_S	nuoE_S	119	false	501	501	501	501	*
416	scgMLST629_S	nuoC_S	511	true	1809	1809	1812	1809.02	**
417	scgMLST629_S	nuoB_S	105	false	675	675	675	675	n.s.
418	scgMLST629_S	nuoA_S	95	true	447	423	447	446.68	n.s.
419	scgMLST629_S	yfcD_S	105	false	552	552	552	552	n.s.
420	scgMLST629_S	yfcF_S	142	true	639	639	654	639.11	n.s.
421	scgMLST629_S	yfcG_S	235	false	630	630	630	630	n.s.
422	scgMLST629_S	folX_S	80	false	363	363	363	363	*
423	scgMLST629_S	accD_S	241	false	984	984	984	984	n.s.
424	scgMLST629_S	dedA_S	219	true	660	648	660	659.95	n.s.
425	scgMLST629_S	truA_S	210	false	813	813	813	813	n.s.
426	scgMLST629_S	KP1_3958_S	358	false	1014	1014	1014	1014	n.s.
427	scgMLST629_S	pdxB_S	411	false	1137	1137	1137	1137	***
428	scgMLST629_S	KP1_3960_S	23	false	129	129	129	129	n.a.
429	scgMLST629_S	flk_S	390	true	978	978	987	978.64	***
430	scgMLST629_S	KP1_3965_S	86	false	282	282	282	282	n.s.
431	scgMLST629_S	yfcM_S	182	false	549	549	549	549	n.s.
432	scgMLST629_S	yfcA_S	259	false	810	810	810	810	n.s.
433	scgMLST629_S	mepA_S	284	true	825	819	825	824.71	**
434	scgMLST629_S	aroC_S	390	false	1089	1089	1089	1089	n.s.
435	scgMLST629_S	KP1_4022_S	308	true	900	897	900	899.99	***
436	scgMLST629_S	KP1_4023_S	207	true	576	570	594	576.35	*
437	scgMLST629_S	KP1_4024_S	163	true	450	429	471	450.11	n.s.
438	scgMLST629_S	ypeA_S	118	false	441	441	441	441	n.s.
439	scgMLST629_S	KP1_4027_S	28	false	141	141	141	141	n.a.
440	scgMLST629_S	amiA_S	269	true	873	861	873	872.96	*
441	scgMLST629_S	hemF_S	341	false	900	900	900	900	***
442	scgMLST629_S	hscB_S	140	false	516	516	516	516	n.s.
443	scgMLST629_S	iscA_S	59	false	324	324	324	324	n.s.
444	scgMLST629_S	KP1_4113_S	71	false	387	387	387	387	n.s.
445	scgMLST629_S	iscS_S	261	false	1215	1215	1215	1215	*
446	scgMLST629_S	iscR_S	123	false	492	492	492	492	n.s.
447	scgMLST629_S	yfhQ_S	201	false	735	735	735	735	*
448	scgMLST629_S	suhB_S	179	false	804	804	804	804	**
449	scgMLST629_S	glyA_S	350	false	1254	1254	1254	1254	**
450	scgMLST629_S	hmpA_S	422	false	1191	1191	1191	1191	***
451	scgMLST629_S	KP1_4132_S	59	false	339	339	339	339	n.s.
452	scgMLST629_S	yfhA_S	428	true	1338	1326	1338	1337.97	***
453	scgMLST629_S	yfhG_S	305	true	708	708	714	708.02	***
454	scgMLST629_S	yfhK_S	481	true	1440	1413	1449	1440.09	***
455	scgMLST629_S	nadB_S	512	false	1620	1620	1620	1620	***
456	scgMLST629_S	yfiC_S	278	false	759	759	759	759	***
457	scgMLST629_S	srmB_S	364	true	1332	1326	1332	1331.98	***
458	scgMLST629_S	yfiD_S	111	false	384	384	384	384	n.s.
459	scgMLST629_S	ung_S	265	false	690	690	690	690	n.s.
460	scgMLST629_S	grpE_S	189	false	591	591	591	591	n.s.
461	scgMLST629_S	ppnK_S	284	false	879	879	879	879	n.s.
462	scgMLST629_S	smpA_S	100	true	342	336	342	341.94	n.s.
463	scgMLST629_S	KP1_4196_S	180	false	291	291	291	291	*
464	scgMLST629_S	KP1_4197_S	145	false	477	477	477	477	n.s.
465	scgMLST629_S	smpB_S	194	false	483	483	483	483	n.s.
466	scgMLST629_S	ygaH_S	178	false	336	336	336	336	n.s.
467	scgMLST629_S	emrR_S	113	true	501	489	501	500.89	n.s.
468	scgMLST629_S	emrA_S	451	true	1173	1164	1173	1172.98	***
469	scgMLST629_S	KP1_4281_S	525	true	1677	1665	1686	1676.94	**
470	scgMLST629_S	cbiQ_S	412	true	678	666	687	677.98	***
471	scgMLST629_S	KP1_4452_S	147	false	282	282	282	282	n.s.
472	scgMLST629_S	KP1_4453_S	348	false	738	738	738	738	***
473	scgMLST629_S	KP1_4455_S	330	false	795	795	795	795	*
474	scgMLST629_S	KP1_4456_S	314	true	786	786	792	786.04	**
475	scgMLST629_S	KP1_4457_S	242	false	726	726	726	726	***
476	scgMLST629_S	pduW_S	541	true	1215	1212	1233	1215.05	***
477	scgMLST629_S	pduX_S	353	false	903	903	903	903	***
478	scgMLST629_S	cobD_S	450	true	1077	1074	1077	1076.99	***
479	scgMLST629_S	amiC_S	418	false	1290	1290	1290	1290	***
480	scgMLST629_S	argA_S	358	false	1332	1332	1332	1332	**
481	scgMLST629_S	ppdA_S	246	true	468	459	495	467.96	*
482	scgMLST629_S	thyA_S	268	false	795	795	795	795	n.s.
483	scgMLST629_S	lgt_S	259	false	876	876	876	876	***
484	scgMLST629_S	ptsP_S	581	false	2247	2247	2247	2247	***
485	scgMLST629_S	ygdP_S	64	false	531	531	531	531	n.s.
486	scgMLST629_S	galR_S	403	false	1017	1017	1017	1017	***
487	scgMLST629_S	KP1_4520_S	246	false	480	480	480	480	n.s.
488	scgMLST629_S	KP1_4521_S	269	false	774	774	774	774	n.s.
489	scgMLST629_S	KP1_4523_S	490	false	1428	1428	1428	1428	**
490	scgMLST629_S	KP1_4524_S	488	true	1401	1377	1401	1400.95	***
491	scgMLST629_S	dsbC_S	276	false	714	714	714	714	***
492	scgMLST629_S	xerD_S	239	false	897	897	897	897	***
493	scgMLST629_S	fldB_S	149	false	522	522	522	522	n.s.
494	scgMLST629_S	KP1_4612_S	109	true	411	405	414	410.97	n.s.
495	scgMLST629_S	KP1_4613_S	48	false	267	267	267	267	n.s.
496	scgMLST629_S	yqfA_S	281	true	660	636	660	659.91	***
497	scgMLST629_S	KP1_4617_S	132	true	312	306	318	312.05	***
498	scgMLST629_S	KP1_4618_S	217	false	729	729	729	729	**
499	scgMLST629_S	KP1_4629_S	418	true	1203	1194	1203	1202.98	***
500	scgMLST629_S	pepP_S	385	true	1317	1314	1317	1316.99	***
501	scgMLST629_S	KP1_4632_S	139	false	585	585	585	585	n.s.
502	scgMLST629_S	KP1_4633_S	53	false	330	330	330	330	n.s.
503	scgMLST629_S	yggE_S	222	true	768	759	777	767.47	***
504	scgMLST629_S	yggA_S	247	false	636	636	636	636	n.s.
505	scgMLST629_S	yggB_S	220	false	858	858	858	858	***
506	scgMLST629_S	fbaA_S	271	false	1080	1080	1080	1080	n.s.
507	scgMLST629_S	pgk_S	233	false	1164	1164	1164	1164	n.s.
508	scgMLST629_S	epd_S	226	false	1029	1029	1029	1029	***
509	scgMLST629_S	KP1_4652_S	158	true	501	489	501	500.92	*
510	scgMLST629_S	endA_S	165	true	765	765	771	765.04	***
511	scgMLST629_S	KP1_4654_S	204	true	807	807	813	807.03	***
512	scgMLST629_S	gshB_S	297	false	951	951	951	951	n.s.
513	scgMLST629_S	KP1_4657_S	160	false	564	564	564	564	n.s.
514	scgMLST629_S	yqgF_S	123	false	417	417	417	417	n.s.
515	scgMLST629_S	KP1_4731_S	198	true	672	666	672	671.89	n.s.
516	scgMLST629_S	ygiC_S	380	false	1161	1161	1161	1161	***
517	scgMLST629_S	ygiD_S	296	false	792	792	792	792	*
518	scgMLST629_S	ygiE_S	306	false	771	771	771	771	n.s.
519	scgMLST629_S	ribB_S	228	true	654	654	684	654.13	n.s.
520	scgMLST629_S	uppP_S	168	false	822	822	822	822	**
521	scgMLST629_S	folB_S	77	false	387	387	387	387	n.s.
522	scgMLST629_S	KP1_4750_S	172	true	618	618	621	618.02	n.s.
523	scgMLST629_S	ureD_S	355	false	825	825	825	825	***
524	scgMLST629_S	ureA_S	80	false	303	303	303	303	n.s.
525	scgMLST629_S	ureB_S	97	false	321	321	321	321	n.s.
526	scgMLST629_S	KP1_4812_S	204	false	501	501	501	501	***
527	scgMLST629_S	ygjR_S	365	true	990	978	990	989.96	***
528	scgMLST629_S	ygjT_S	318	false	972	972	972	972	*
529	scgMLST629_S	ygjU_S	370	true	1248	1239	1254	1247.99	***
530	scgMLST629_S	KP1_4816_S	225	true	555	534	555	554.91	n.s.
531	scgMLST629_S	KP1_4822_S	135	false	384	384	384	384	n.s.
532	scgMLST629_S	KP1_4823_S	89	true	369	369	375	369.07	n.s.
533	scgMLST629_S	KP1_4824_S	60	false	306	306	306	306	n.s.
534	scgMLST629_S	KP1_4825_S	131	false	399	399	399	399	n.s.
535	scgMLST629_S	KP1_4826_S	108	false	297	297	297	297	n.s.
536	scgMLST629_S	KP1_4861_S	104	false	387	387	387	387	n.s.
537	scgMLST629_S	yraO_S	89	false	627	627	627	627	*
538	scgMLST629_S	yraP_S	161	false	576	576	576	576	n.s.
539	scgMLST629_S	KP1_4865_S	409	true	1041	1041	1047	1041.03	***
540	scgMLST629_S	yhbO_S	186	false	666	666	666	666	*
541	scgMLST629_S	KP1_4868_S	154	false	444	444	444	444	n.s.
542	scgMLST629_S	KP1_4870_S	136	false	504	504	504	504	*
543	scgMLST629_S	KP1_4871_S	132	true	525	525	531	525.09	n.s.
544	scgMLST629_S	yhbU_S	306	true	996	996	999	996.01	n.s.
545	scgMLST629_S	yhbV_S	302	false	894	894	894	894	*
546	scgMLST629_S	yhbW_S	391	false	1008	1008	1008	1008	***
547	scgMLST629_S	yrbI_S	146	false	567	567	567	567	n.s.
548	scgMLST629_S	KP1_4921_S	96	false	576	576	576	576	n.s.
549	scgMLST629_S	yhbN_S	137	false	546	546	546	546	*
550	scgMLST629_S	yhbG_S	167	false	726	726	726	726	n.s.
551	scgMLST629_S	rpoN_S	331	true	1434	1410	1434	1433.88	***
552	scgMLST629_S	yhbH_S	40	true	288	285	288	287.93	n.s.
553	scgMLST629_S	ptsN_S	106	false	489	489	489	489	*
554	scgMLST629_S	KP1_4927_S	217	false	855	855	855	855	***
555	scgMLST629_S	ptsO_S	70	false	273	273	273	273	***
556	scgMLST629_S	KP1_4977_S	45	true	192	189	192	191.93	n.a.
557	scgMLST629_S	KP1_4978_S	334	true	1017	1017	1020	1017.01	n.s.
558	scgMLST629_S	KP1_4979_S	157	false	609	609	609	609	***
559	scgMLST629_S	KP1_4980_S	110	false	453	453	453	453	n.s.
560	scgMLST629_S	accB_S	61	true	468	456	468	467.21	n.s.
561	scgMLST629_S	accC_S	330	false	1350	1350	1350	1350	**
562	scgMLST629_S	KP1_4984_S	65	false	243	243	243	243	*
563	scgMLST629_S	prmA_S	262	false	882	882	882	882	n.s.
564	scgMLST629_S	KP1_4987_S	72	false	231	231	231	231	n.s.
565	scgMLST629_S	yrdA_S	161	false	555	555	555	555	n.s.
566	scgMLST629_S	KP1_4999_S	79	false	258	258	258	258	n.s.
567	scgMLST629_S	aroE_S	255	false	819	819	819	819	***
568	scgMLST629_S	yrdC_S	144	false	618	618	618	618	n.s.
569	scgMLST629_S	yrdD_S	149	false	543	543	543	543	n.s.
570	scgMLST629_S	KP1_5003_S	92	false	474	474	474	474	n.s.
571	scgMLST629_S	smf_S	341	true	1125	1110	1125	1124.91	***
572	scgMLST629_S	def_S	121	false	510	510	510	510	n.s.
573	scgMLST629_S	KP1_5012_S	154	false	369	369	369	369	n.s.
574	scgMLST629_S	KP1_5015_S	84	true	990	990	1002	990.14	n.s.
575	scgMLST629_S	secY_S	141	false	1332	1332	1332	1332	n.s.
576	scgMLST629_S	yheS_S	563	false	1905	1905	1905	1905	***
577	scgMLST629_S	yheT_S	319	false	1023	1023	1023	1023	*
578	scgMLST629_S	KP1_5068_S	59	false	219	219	219	219	n.s.
579	scgMLST629_S	prkB_S	244	false	870	870	870	870	*
580	scgMLST629_S	KP1_5070_S	94	false	405	405	405	405	n.s.
581	scgMLST629_S	crp_S	123	true	633	633	639	633.05	n.s.
582	scgMLST629_S	pabA_S	210	false	564	564	564	564	n.s.
583	scgMLST629_S	KP1_5075_S	221	false	603	603	603	603	*
584	scgMLST629_S	KP1_5076_S	57	true	168	165	168	167.95	n.a.
585	scgMLST629_S	ppiA_S	167	false	570	570	570	570	n.s.
586	scgMLST629_S	yhfC_S	307	true	1188	1179	1188	1187.94	***
587	scgMLST629_S	nirD_S	121	false	327	327	327	327	**
588	scgMLST629_S	cysG_S	449	false	1374	1374	1374	1374	***
589	scgMLST629_S	trpS_S	251	false	1005	1005	1005	1005	***
590	scgMLST629_S	gph_S	254	false	762	762	762	762	**
591	scgMLST629_S	rpe_S	157	false	678	678	678	678	*
592	scgMLST629_S	dam_S	164	false	828	828	828	828	**
593	scgMLST629_S	aroB_S	240	false	1095	1095	1095	1095	n.s.
594	scgMLST629_S	aroK_S	59	false	522	522	522	522	n.s.
595	scgMLST629_S	glgA_S	340	false	1434	1434	1434	1434	***
596	scgMLST629_S	glgC_S	324	true	1296	1278	1296	1295.93	n.s.
597	scgMLST629_S	glgX_S	581	false	1881	1881	1881	1881	***
598	scgMLST629_S	glgB_S	586	false	2187	2187	2187	2187	***
599	scgMLST629_S	asd_S	343	true	1155	1155	1182	1155.16	n.s.
600	scgMLST629_S	pitA_S	307	true	1497	1482	1506	1496.98	***
601	scgMLST629_S	yhiO_S	62	true	336	336	339	336.05	*
602	scgMLST629_S	uspA_S	105	false	438	438	438	438	n.s.
603	scgMLST629_S	yhiP_S	466	true	1473	1467	1473	1472.97	***
604	scgMLST629_S	KP1_5202_S	181	false	810	810	810	810	n.s.
605	scgMLST629_S	prlC_S	580	true	2043	2037	2043	2042.99	***
606	scgMLST629_S	KP1_5210_S	316	true	570	549	570	569.73	*
607	scgMLST629_S	KP1_5213_S	371	false	1032	1032	1032	1032	**
608	scgMLST629_S	KP1_5258_S	263	false	750	750	750	750	n.s.
609	scgMLST629_S	KP1_5259_S	303	false	936	936	936	936	***
610	scgMLST629_S	KP1_5260_S	361	false	1281	1281	1281	1281	***
611	scgMLST629_S	tkrA_S	298	false	972	972	972	972	**
612	scgMLST629_S	KP1_5262_S	155	true	711	708	711	710.98	n.s.
613	scgMLST629_S	secB_S	84	false	468	468	468	468	n.s.
614	scgMLST629_S	grxC_S	40	false	252	252	252	252	n.s.
615	scgMLST629_S	yibN_S	81	false	432	432	432	432	n.s.
616	scgMLST629_S	yibO_S	486	true	1626	1617	1635	1625.99	***
617	scgMLST629_S	KP1_5307_S	305	false	1272	1272	1272	1272	**
618	scgMLST629_S	KP1_5309_S	353	true	948	948	957	952.09	***
619	scgMLST629_S	sbp_S	346	false	990	990	990	990	**
620	scgMLST629_S	KP1_5367_S	57	false	246	246	246	246	n.s.
621	scgMLST629_S	glpF_S	187	true	852	840	852	851.94	*
622	scgMLST629_S	glpK_S	461	false	1512	1512	1512	1512	***
623	scgMLST629_S	gltS_S	270	false	831	831	831	831	***
624	scgMLST629_S	yicE_S	436	true	1401	1389	1407	1400.99	**
625	scgMLST629_S	atpF_S	49	false	465	465	465	465	n.s.
626	scgMLST629_S	atpE_S	11	false	240	240	240	240	n.a.
627	scgMLST629_S	atpB_S	111	true	816	816	825	816.08	***
628	scgMLST629_S	atpI_S	73	false	453	453	453	453	n.s.
629	scgMLST629_S	gidB_S	167	false	624	624	624	624	n.s.
1 statistical significance: *, p<0.05; **, p<0.01; ***, p<0.001; n.s., not significant; n.a., not applicable

### Sheet: Feuil1
accB_S	n.s.
accC_S	**
accD_S	n.s.
aceA_S	***
aceK_S	***
adk_S	**
amiA_S	*
amiC_S	***
ampD_S	n.s.
ampE_S	***
anmK_S	***
apaG_S	*
apaH_S	***
apbA_S	***
araA_S	***
araB_S	***
araC_S	*
araD_S	**
arcA_S	n.s.
argA_S	**
aroB_S	n.s.
aroC_S	n.s.
aroE_S	***
aroK_S	n.s.
asd_S	n.s.
atpB_S	***
atpE_S	-
atpF_S	n.s.
atpI_S	n.s.
bcr_S	***
betA_S	***
betB_S	***
betT_S	***
bipA_S	**
blc_S	n.s.
btuB_S	***
cbiQ_S	***
cbpA_S	***
celA_S	n.s.
celC_S	n.s.
chaA_S	n.s.
chaB_S	**
chaC_S	**
clpP_S	n.s.
clpX_S	*
coaE_S	*
cobD_S	***
cpxA_S	***
cpxP_S	n.s.
cpxR_S	n.s.
creB_S	***
creC_S	***
crl_S	*
crp_S	n.s.
cspE_S	n.s.
cyaY_S	**
cydA_S	***
cydB_S	n.s.
cysG_S	***
dam_S	**
dapA4_S	***
dapF_S	n.s.
dcuC_S	***
dedA_S	n.s.
def_S	n.s.
deoA_S	n.s.
deoB_S	***
dkgB_S	**
dksA_S	n.s.
dnaC_S	n.s.
dnaT_S	n.s.
dps_S	n.s.
dsbC_S	***
ecnA_S	-
ecnB_S	-
efp_S	n.s.
emrA_S	***
emrR_S	n.s.
endA_S	***
engB_S	*
epd_S	***
exoX_S	n.s.
fabD_S	**
fabF_S	n.s.
fabG_S	n.s.
fabH_S	n.s.
fadA_S	***
fadD_S	***
fbaA_S	n.s.
fhuF_S	n.s.
fldA_S	n.s.
fldB_S	n.s.
flk_S	***
folA_S	n.s.
folB_S	n.s.
folE_S	n.s.
folK_S	n.s.
folX_S	*
frdD_S	n.s.
fre_S	***
frr_S	n.s.
frsA_S	***
fruR_S	***
fsr_S	***
ftnA_S	***
ftsI_S	n.s.
ftsL_S	n.s.
fur_S	*
galR_S	***
galS_S	*
gidB_S	n.s.
glgA_S	***
glgB_S	***
glgC_S	n.s.
glgX_S	***
glnA_S	*
glnG_S	**
glnH_S	n.s.
glnL_S	**
glnS_S	**
gloA_S	n.s.
glpF_S	*
glpK_S	***
gltS_S	***
glyA_S	**
gph_S	**
gpt_S	n.s.
grpE_S	n.s.
grxC_S	n.s.
gshB_S	n.s.
gsk_S	***
gst_S	n.s.
guaC_S	***
gudP_S	***
hcp_S	***
hcr_S	***
hemE_S	***
hemF_S	***
hemH_S	**
hemK_S	n.s.
hemN_S	***
hflC_S	***
hflK_S	***
hflX_S	n.s.
hfq_S	n.s.
hmpA_S	***
hmsS_S	n.s.
holA_S	***
holB_S	**
holD_S	n.s.
holE_S	n.s.
hpt_S	*
hscB_S	n.s.
hupB_S	n.s.
iclR_S	***
ihfB_S	n.s.
ilvA_S	***
ilvD_S	***
ilvE_S	***
ilvH_S	n.s.
ilvI_S	n.s.
ilvM_S	n.s.
ilvY_S	***
iscA_S	n.s.
iscR_S	n.s.
iscS_S	*
ispC_S	**
kdsA_S	n.s.
kefC_S	***
KP1_0026_S	n.s.
KP1_0077_S	n.s.
KP1_0118_S	n.s.
KP1_0120_S	-
KP1_0122_S	***
KP1_0167_S	n.s.
KP1_0169_S	***
KP1_0183_S	***
KP1_0193_S	***
KP1_0239_S	**
KP1_0241_S	-
KP1_0242_S	n.s.
KP1_0299_S	n.s.
KP1_0300_S	n.s.
KP1_0375_S	n.s.
KP1_0378_S	***
KP1_0379_S	***
KP1_0445_S	n.s.
KP1_0446_S	n.s.
KP1_0467_S	n.s.
KP1_0513_S	n.s.
KP1_0514_S	***
KP1_0515_S	***
KP1_0516_S	***
KP1_0517_S	***
KP1_0567_S	***
KP1_0568_S	***
KP1_0569_S	***
KP1_0775_S	n.s.
KP1_0776_S	n.s.
KP1_0801_S	***
KP1_0882_S	-
KP1_0903_S	n.s.
KP1_0925_S	*
KP1_0927_S	-
KP1_0935_S	***
KP1_0936_S	***
KP1_0945_S	n.s.
KP1_0946_S	n.s.
KP1_0965_S	n.s.
KP1_1068_S	***
KP1_1206_S	***
KP1_1207_S	n.s.
KP1_1209_S	n.s.
KP1_1211_S	n.s.
KP1_1227_S	n.s.
KP1_1228_S	***
KP1_1246_S	n.s.
KP1_1248_S	n.s.
KP1_1251_S	n.s.
KP1_1275_S	n.s.
KP1_1607_S	*
KP1_1612_S	n.s.
KP1_1623_S	*
KP1_1624_S	n.s.
KP1_1656_S	n.s.
KP1_1657_S	n.s.
KP1_1661_S	n.s.
KP1_1663_S	n.s.
KP1_1696_S	n.s.
KP1_1697_S	n.s.
KP1_1726_S	n.s.
KP1_1727_S	n.s.
KP1_1728_S	n.s.
KP1_1729_S	***
KP1_1730_S	n.s.
KP1_1731_S	n.s.
KP1_1732_S	n.s.
KP1_1734_S	n.s.
KP1_1803_S	-
KP1_1853_S	*
KP1_1855_S	**
KP1_1916_S	***
KP1_2044_S	***
KP1_2047_S	n.s.
KP1_2048_S	**
KP1_2077_S	n.s.
KP1_2092_S	n.s.
KP1_2220_S	**
KP1_2224_S	n.s.
KP1_2225_S	n.s.
KP1_2532_S	n.s.
KP1_2535_S	n.s.
KP1_2536_S	-
KP1_2672_S	***
KP1_2673_S	n.s.
KP1_2697_S	n.s.
KP1_2700_S	*
KP1_2702_S	n.s.
KP1_2703_S	***
KP1_3049_S	n.s.
KP1_3065_S	n.s.
KP1_3289_S	n.s.
KP1_3291_S	n.s.
KP1_3440_S	***
KP1_3442_S	n.s.
KP1_3451_S	n.s.
KP1_3486_S	n.s.
KP1_3490_S	n.s.
KP1_3501_S	n.s.
KP1_3536_S	n.s.
KP1_3538_S	*
KP1_3551_S	n.s.
KP1_3553_S	-
KP1_3554_S	n.s.
KP1_3844_S	n.s.
KP1_3852_S	n.s.
KP1_3853_S	n.s.
KP1_3855_S	n.s.
KP1_3958_S	n.s.
KP1_3960_S	-
KP1_3965_S	n.s.
KP1_4022_S	***
KP1_4023_S	*
KP1_4024_S	n.s.
KP1_4027_S	-
KP1_4113_S	n.s.
KP1_4132_S	n.s.
KP1_4196_S	*
KP1_4197_S	n.s.
KP1_4281_S	**
KP1_4452_S	n.s.
KP1_4453_S	***
KP1_4455_S	*
KP1_4456_S	**
KP1_4457_S	***
KP1_4520_S	n.s.
KP1_4521_S	n.s.
KP1_4523_S	**
KP1_4524_S	***
KP1_4612_S	n.s.
KP1_4613_S	n.s.
KP1_4617_S	***
KP1_4618_S	**
KP1_4629_S	***
KP1_4632_S	n.s.
KP1_4633_S	n.s.
KP1_4652_S	*
KP1_4654_S	***
KP1_4657_S	n.s.
KP1_4731_S	n.s.
KP1_4750_S	n.s.
KP1_4812_S	***
KP1_4816_S	n.s.
KP1_4822_S	n.s.
KP1_4823_S	n.s.
KP1_4824_S	n.s.
KP1_4825_S	n.s.
KP1_4826_S	n.s.
KP1_4861_S	n.s.
KP1_4865_S	***
KP1_4868_S	n.s.
KP1_4870_S	*
KP1_4871_S	n.s.
KP1_4921_S	n.s.
KP1_4927_S	***
KP1_4977_S	-
KP1_4978_S	n.s.
KP1_4979_S	***
KP1_4980_S	n.s.
KP1_4984_S	*
KP1_4987_S	n.s.
KP1_4999_S	n.s.
KP1_5003_S	n.s.
KP1_5012_S	n.s.
KP1_5015_S	n.s.
KP1_5068_S	n.s.
KP1_5070_S	n.s.
KP1_5075_S	*
KP1_5076_S	-
KP1_5202_S	n.s.
KP1_5210_S	*
KP1_5213_S	**
KP1_5258_S	n.s.
KP1_5259_S	***
KP1_5260_S	***
KP1_5262_S	n.s.
KP1_5307_S	**
KP1_5309_S	***
KP1_5367_S	n.s.
ksgA_S	***
lacI_S	***
lasT_S	***
lgt_S	***
lipA_S	*
lon_S	**
lpdA_S	***
lplA_S	***
map_S	**
mdoC_S	***
mepA_S	**
metA_S	***
metH_S	*
metR_S	***
mfd_S	***
mglA_S	*
mglB_S	n.s.
minC_S	**
minD_S	n.s.
minE_S	***
mntR_S	***
mraW_S	n.s.
msbA_S	***
msbB_S	***
mtr_S	***
mutT_S	n.s.
nadB_S	***
nadC_S	*
nadD_S	n.s.
nadE_S	**
nadR_S	**
nagA_S	***
nagB_S	**
nagC_S	***
nagD_S	**
nagE_S	***
nemA_S	*
nfi_S	n.s.
nirD_S	**
nrdR_S	n.s.
nudC_S	n.s.
nuoA_S	n.s.
nuoB_S	n.s.
nuoC_S	**
nuoE_S	*
nuoF_S	n.s.
ompX_S	n.s.
osmE_S	n.s.
pabA_S	n.s.
pabC_S	***
pagP_S	*
pduW_S	***
pduX_S	***
pdxA_S	n.s.
pdxB_S	***
pdxH_S	n.s.
pdxY_S	*
pepD_S	***
pepP_S	***
pfkB_S	***
pgk_S	n.s.
pitA_S	***
pldB_S	n.s.
plsX_S	n.s.
polA_S	***
potH_S	**
potI_S	n.s.
ppdA_S	*
ppdD_S	n.s.
ppiA_S	n.s.
ppiD_S	**
ppnK_S	n.s.
prfA_S	*
prfC_S	***
priB_S	-
prkB_S	*
prlC_S	***
prmA_S	n.s.
ptrB_S	***
ptsG_S	*
ptsG2_S	n.s.
ptsN_S	*
ptsO_S	***
ptsP_S	***
purT_S	***
pyrD_S	n.s.
pyrH_S	n.s.
rbsB_S	n.s.
rbsC_S	n.s.
rbsK_S	**
rcsA_S	n.s.
rfaH_S	n.s.
rhaA_S	n.s.
rhaB_S	***
rhaD_S	**
rhaR_S	**
rhaS_S	***
rhaT_S	***
rhtB_S	**
ribB_S	n.s.
rimI_S	n.s.
rlpB_S	n.s.
rpe_S	*
rpmE2_S	n.s.
rpoN_S	***
rsd_S	n.s.
rsuA_S	**
ruvA_S	n.s.
ruvB_S	n.s.
sbp_S	**
secB_S	n.s.
secY_S	n.s.
serB_S	**
setA_S	***
sfsA_S	n.s.
smf_S	***
smp_S	*
smpA_S	n.s.
smpB_S	n.s.
sms_S	***
sodA_S	n.s.
spy_S	n.s.
srmB_S	***
ssb_S	n.s.
ssuA_S	***
ssuC_S	n.s.
ssuD_S	***
ssuE_S	n.s.
sugE_S	n.s.
suhB_S	**
tatA_S	n.s.
tatB_S	**
tatC_S	n.s.
tatD_S	n.s.
tatE_S	-
tbpA_S	***
thiJ_S	n.s.
thrA_S	***
thrB_S	n.s.
thyA_S	n.s.
tig_S	n.s.
tkrA_S	**
tmk_S	***
tolQ_S	n.s.
tolR_S	n.s.
trmA_S	***
trpS_S	***
truA_S	n.s.
tsf_S	n.s.
tsx_S	***
tyrP_S	***
tyrS_S	**
ubiB_S	***
ubiD_S	***
ubiE_S	*
udp_S	n.s.
ung_S	n.s.
uppP_S	**
ureA_S	n.s.
ureB_S	n.s.
ureD_S	***
uspA_S	n.s.
uvrA_S	***
xerC_S	***
xerD_S	***
yabF_S	n.s.
yabI_S	**
yabN_S	***
yacG_S	-
yadB_S	***
yadG_S	**
yadH_S	***
yadI_S	***
yafC_S	n.s.
yafE_S	***
yafP_S	n.s.
yajI_S	***
yajR_S	***
ybaL_S	***
ybeF_S	n.s.
ybeM_S	n.s.
ybfF_S	n.s.
ybhA_S	*
ybhE_S	***
ybiF_S	n.s.
ybiP_S	***
ybiR_S	***
ybjE_S	**
ycdT_S	*
ycdY_S	n.s.
ycdZ_S	n.s.
yceF_S	n.s.
yceG_S	***
ycfH_S	n.s.
ycfQ_S	n.s.
ycfS_S	***
ycfU_S	***
ycfV_S	***
ycfW_S	**
ycgM_S	**
ychQ_S	n.s.
ydgB_S	n.s.
ydgI_S	n.s.
ydhM_S	n.s.
ydhO_S	*
yeaA_S	**
yeaE_S	***
yeaY_S	**
yeaZ_S	n.s.
yebG_S	n.s.
yedI_S	***
yejE_S	***
yejK_S	n.s.
yejM_S	***
yfcA_S	n.s.
yfcD_S	n.s.
yfcF_S	n.s.
yfcG_S	n.s.
yfcM_S	n.s.
yfhA_S	***
yfhG_S	***
yfhK_S	***
yfhQ_S	*
yfiC_S	***
yfiD_S	n.s.
ygaH_S	n.s.
ygdP_S	n.s.
yggA_S	n.s.
yggB_S	***
yggE_S	***
ygiC_S	***
ygiD_S	*
ygiE_S	n.s.
ygjR_S	***
ygjT_S	*
ygjU_S	***
yhbG_S	n.s.
yhbH_S	n.s.
yhbN_S	*
yhbO_S	*
yhbU_S	n.s.
yhbV_S	*
yhbW_S	***
yheS_S	***
yheT_S	*
yhfC_S	***
yhiO_S	*
yhiP_S	***
yibN_S	n.s.
yibO_S	***
yicE_S	**
yieP_S	***
yigB_S	n.s.
yigM_S	*
yigN_S	n.s.
yijC_S	n.s.
yjaB_S	n.s.
yjgB_S	***
yjjA_S	**
yjjB_S	n.s.
yjjG_S	n.s.
yjjK_S	***
yjjP_S	n.s.
ykfE_S	n.s.
yneH_S	n.s.
yneI_S	***
yneJ_S	**
ypeA_S	n.s.
yqfA_S	***
yqgF_S	n.s.
yraO_S	*
yraP_S	n.s.
yrbI_S	n.s.
yrdA_S	n.s.
yrdC_S	n.s.
yrdD_S	n.s.
znuA_S	n.s.
znuB_S	n.s.
znuC_S	***
zraP_S	n.s.
