## Supplementary material for "A dual barcoding approach to bacterial strain nomenclature: Genomic taxonomy of *Klebsiella pneumoniae* strains": Table_S4

### Sheet: Feuil2
Table S4. Correspondence between SLs, CGs and STs
Sublineage	No. of strains	CG	ST	Phylogenetic characteristic	LINcode prefix
SL258	2356	CG10026,CG10177,CG10090,CG3844,CG833,CG10260,CG10007,CG11,CG895,CG855,CG258,CG3632,CG10109,CG10158,CG340,CG3666	833,3745,1084,3843,1199,418,3632,3795,3684,1519,3792,3810,1640,3666,3631,512,3744,868,258,340,3844,3348,745,11,895,855,3587,3751,3627,437,NA	monophyletic	0_0_105
SL15	396	CG15,CG10238,CG10041	15,3577,2147,326,3622,3037,2728,3611,3128,2237,NA,1961	polyphyletic	0_0_0
SL17	295	CG10124,CG10218,CG3651,CG3841,CG10126,CG3850,CG1412,CG10018,CG10104,CG10178,CG1440,CG2695,CG1123,CG10128,CG10027,CG10209,CG636,CG20,CG10122,CG10098,CG10199,CG16,CG10129,CG3640,CG422,CG3840,CG2171,CG3616,CG10253,CG3718,CG10071,CG17,CG3703	3721,3651,3841,3850,1412,NA,3855,1440,2695,1123,636,20,3720,16,3640,422,3840,336,2171,3616,3718,17,3703	monophyletic	0_0_22
SL101	228	CG101,CG10217	101,2017,3670,1685,2502,3366,NA	monophyletic	0_0_84
SL147	219	CG10202,CG580,CG147	273,3741,580,3740,3742,147,NA,392	monophyletic	0_0_197
SL307	205	CG307,CG3579	307,3579,2739,3755,2975,2646,NA	monophyletic	0_0_369
SL37	192	CG10066,CG10233,CG2370,CG10074,CG3719,CG10197,CG617,CG309,CG2867,CG1480,CG10033,CG37,CG3736,CG256,CG3668,CG10159,CG3693,CG10010,CG10231,CG1507,CG726,CG3753,CG10076,CG3648,CG10134,CG10094,CG10213,CG3796,CG10225,CG2167,CG896,CG10119,CG3805,CG10168,CG10175,CG10226,CG10186	394,2370,1228,3719,3737,617,309,2867,1480,37,3736,256,3668,3693,423,1507,726,3753,3648,3796,2167,896,3805,1779,3603,NA	monophyletic	0_0_109
SL45	154	CG10262,CG2719,CG4064,CG10251,CG1418,CG10255,CG1207,CG45,CG10184,CG3393,CG10241,CG3649,CG10091	163,2719,4064,1418,485,1207,45,3393,914,3649,NA	paraphyletic	0_0_158
SL14	131	CG995,CG10156,CG14	14,995,2316,2174,3681	monophyletic	0_0_1
SL23	90	CG10173,CG23	2922,1941,57,1660,3765,23	monophyletic	0_0_429
SL268	82	CG268,CG10059,CG1125,CG1272,CG10078,CG36,CG433,CG3686,CG3586,CG10117,CG834,CG10067	3832,268,3826,1125,1272,36,433,3686,3586,2599,834,NA	paraphyletic	0_0_29
SL29	82	CG985,CG10181,CG10208,CG10110,CG29,CG193,CG10193,CG10099,CG1271,CG711,CG10227,CG10164,CG10142,CG10191,CG1161	29,193,3854,1271,711,985,NA,1161	monophyletic	0_0_137
SL35	80	CG10089,CG35,CG3667,CG785,CG10000,CG1948,CG10220	466,3704,449,35,785,3667,1948	monophyletic	0_0_131
SL405	70	CG2286,CG405	3634,2286,405,3845	monophyletic	0_0_374
SL231	64	CG231	231	monophyletic	0_0_88
SL48	61	CG48	48,1236,NA	monophyletic	0_0_147
SL34	60	CG10081,CG1444,CG10228,CG10256,CG1967,CG592,CG10139,CG1454,CG3592,CG10179,CG10055,CG10214,CG10236,CG10062,CG10247,CG34,CG643,CG10009,CG10140	1967,1444,3592,3646,34,643,592,NA,1454	polyphyletic	0_0_13
SL3010	55	CG10125,CG10054,CG3638,CG3678,CG26,CG10013,CG3831,CG3041,CG704,CG3010,CG10182,CG10147,CG10032,CG163,CG10266,CG253,CG3191,CG10040,CG10165	163,704,3010,26,3831,253,2585,3638,3041,3678,3191,NA	monophyletic	0_0_42
SL334	55	CG334	334,NA	monophyletic	2_1_2
SL152	47	CG10070,CG105,CG3395,CG10008,CG10106,CG152,CG10096	3136,152,105,3395	monophyletic	0_0_220
SL395	42	CG10190,CG395	395	monophyletic	0_0_106
SL86	37	CG86	86	monophyletic	0_0_395
SL25	36	CG25,CG10224	25	monophyletic	0_0_388
SL874	34	CG874	874,3697,NA	monophyletic	0_0_124
SL323	33	CG323,CG429	323.429	monophyletic	0_0_363
SL6	31	CG10046,CG10264,CG299,CG3812,CG3829,CG10246,CG6,CG10015,CG10162,CG10221	3829,6,299,3812	monophyletic	0_0_127
SL13	29	CG327,CG10022,CG13	327.13	monophyletic	0_0_98
SL1	28	CG656,CG10064,CG1	3673,656,1	monophyletic	0_0_126
SL661	26	CG1805,CG10057,CG10263,CG10003,CG2582,CG10267,CG661	1805,3839,3655,2582,2426,NA,661	monophyletic	0_0_122
SL76	26	CG10135,CG77,CG3613,CG76,CG1263,CG10237,CG199,CG10048,CG10052,CG10212,CG490	77,3613,76,1263,199,NA,490	monophyletic	0_0_46
SL107	24	CG107,CG10012,CG10132,CG2777,CG219,CG10116,CG1530,CG10102,CG10248,CG10211	107,2777,219,1530	monophyletic	0_0_80
SL383	24	CG110,CG10172,CG10075,CG42,CG10114,CG383	110,42,383	monophyletic	0_0_87
SL2004	23	CG584,CG2004,CG10150,CG983,CG10016	584,2004,983	monophyletic	0_0_52
SL111	22	CG111,CG10152,CG10093,CG1741	111,3698,1741	monophyletic	0_0_221
SL39	22	CG10192,CG10195,CG39	3793.39	monophyletic	0_0_107
SL3910	21	CG3910	3910	monophyletic	2_0_21
SL43	21	CG43,CG10045,CG10112,CG10222	43.2357	monophyletic	0_0_83
SL628	20	CG10167,CG3615,CG628,CG3576,CG920	920,3615,628,3576	monophyletic	0_0_54
SL54	19	CG54	54	monophyletic	0_0_166
SL278	18	CG278	278	monophyletic	0_0_140
SL200	17	CG10239,CG1537,CG2176,CG10115,CG200,CG966	966,2176,1537,200	monophyletic	0_0_249
SL1436	16	CG1436,CG189	1436.19	monophyletic	0_0_347
SL252	16	CG3621,CG2648,CG1431,CG10023,CG10028,CG557,CG252,CG10216,CG10240	3621,2648,1431,557,252	monophyletic	0_0_94
SL65	16	CG65	65.3798	monophyletic	0_0_391
SL664	16	CG664	664	monophyletic	0_0_101
SL12	15	CG979,CG10085,CG12,CG10130,CG941,CG10148	941,979,12	monophyletic	0_0_108
SL442	15	CG442,CG377	442.377	monophyletic	0_0_152
SL771	15	CG1273,CG771	1273.77	monophyletic	1_0_62
SL375	14	CG375	375	monophyletic	0_0_390
SL70	13	CG70,CG10234	NA,70	monophyletic	0_0_211
SL133	12	CG10065,CG10207,CG133,CG566,CG10031	566.133	monophyletic	0_0_181
SL1999	12	CG1999	1999	monophyletic	0_0_304
SL22	12	CG560,CG22	560.22	paraphyletic	0_0_23
SL274	12	CG274	274	monophyletic	0_0_352
SL461	12	CG10121,CG10174,CG10034,CG461,CG3683,CG10259	461,3660,3683	monophyletic	0_0_178
SL471	12	CG471	471	monophyletic	0_0_180
SL641	12	CG10080,CG10097,CG641,CG1683	641.168	monophyletic	1_0_80
SL1427	11	CG10060,CG1427	1427	monophyletic	0_0_346
SL348	11	CG348	3727.35	monophyletic	0_0_238
SL476	11	CG1859,CG476,CG1318	1859,476,1318	monophyletic	2_1_11
SL104	10	CG104	3743.1	monophyletic	0_0_213
SL1562	10	CG10252,CG1562,CG454	1562,454,NA	monophyletic	1_0_66
SL3	10	CG3	3	monophyletic	0_0_421
SL359	10	CG359,CG10100	3650,359,317	monophyletic	0_0_91
SL420	10	CG1544,CG420	3589,420,1544	monophyletic	0_0_182
SL525	10	CG525	525	monophyletic	0_0_125
SL611	10	CG611,CG483,CG3809,CG10154,CG719	483,3809,719,611	monophyletic	0_0_53
SL113	9	CG478,CG10157,CG2843,CG2447,CG10188,CG113	2843,2447,478,113	monophyletic	0_0_32
SL134	9	CG134	134	monophyletic	0_0_233
SL234	9	CG234	234	monophyletic	0_0_366
SL277	9	CG3848,CG277,CG10006	3848,277,NA	monophyletic	0_0_193
SL38	9	CG776,CG38	776,NA,38	monophyletic	0_0_184
SL380	9	CG3690,CG380,CG10118	3690.38	monophyletic	0_0_339
SL3909	9	CG3909	3909	monophyletic	2_0_44
SL502	9	CG502,CG10077,CG3715	502.372	monophyletic	0_0_219
SL1626	8	CG1626,CG10161,CG788	1626.79	monophyletic	0_0_227
SL205	8	CG205,CG3015	205.302	monophyletic	1_0_82
SL218	8	CG10138,CG10146,CG218	23.218	monophyletic	0_0_115
SL322	8	CG322	474,322,NA	monophyletic	0_0_3
SL870	8	CG870	870	monophyletic	0_0_89
SL186	7	CG4063,CG186,CG10056,CG220	1536,4063,186,NA,220	monophyletic	0_0_102
SL1877	7	CG1026,CG1877,CG1838	1026,1877,1838	monophyletic	0_0_326
SL2317	7	CG2317	2317	monophyletic	1_0_92
SL4938	7	CG4938	4938	monophyletic	4_0_0
SL540	7	CG504,CG10092,CG10170,CG540	504.54	monophyletic	0_0_128
SL595	7	CG10079,CG2078,CG906,CG595,CG3950	2078,906,595,3950	monophyletic	1_0_15
SL1031	6	CG1031	1031	monophyletic	2_1_13
SL1528	6	CG1528	1528	monophyletic	2_0_15
SL1552	6	CG1552	NA,1552	monophyletic	0_0_311
SL1801	6	CG1801	1801.37	monophyletic	0_0_167
SL188	6	CG188,CG10002,CG10245	188.363	monophyletic	0_0_179
SL2351	6	CG2742,CG2351	2742.24	monophyletic	2_0_9
SL290	6	CG290	290	monophyletic	0_0_75
SL292	6	CG469,CG292	469.292	monophyletic	0_0_250
SL294	6	CG294	3671.29	monophyletic	0_0_282
SL3019	6	CG3019	3019	monophyletic	2_1_12
SL337	6	CG10180,CG337	337	monophyletic	0_0_2
SL353	6	CG353	353	monophyletic	0_0_111
SL363	6	CG10143,CG363,CG10249	363	monophyletic	1_0_26
SL5	6	CG5	1013.5	monophyletic	0_0_129
SL530	6	CG530	530	monophyletic	0_0_355
SL551	6	CG551	3847.55	monophyletic	0_0_406
SL873	6	CG873	873	monophyletic	0_0_160
SL882	6	CG882	882	monophyletic	0_0_342
SL10008	5	CG10151	NA	monophyletic	0_0_37
SL1380	5	CG1380	1380.38	monophyletic	0_0_34
SL1456	5	CG1456	1456	monophyletic	1_0_127
SL1628	5	CG1628,CG3657,CG187	1628,3657,187	monophyletic	0_0_308
SL1875	5	CG3977,CG1875,CG10083	3977,1875,1218,360	monophyletic	1_0_31
SL221	5	CG221,CG168	221.168	monophyletic	0_0_165
SL27	5	CG27,CG10171,CG3169	27.3169	monophyletic	0_0_35
SL280	5	CG280	280	monophyletic	0_0_230
SL3016	5	CG3016	3016	monophyletic	1_0_106
SL3020	5	CG3020	3020	monophyletic	0_0_318
SL357	5	CG285,CG357,CG3949	285,357,3949	monophyletic	1_0_14
SL3785	5	CG3785	3785	monophyletic	2_0_14
SL3870	5	CG3870	3870	monophyletic	2_1_34
SL397	5	CG397	397	monophyletic	0_0_206
SL416	5	CG416	416	monophyletic	0_0_9
SL421	5	CG421	3863,421,414	monophyletic	2_1_26
SL489	5	CG489	489	monophyletic	2_1_24
SL493	5	CG493,CG3806	493.381	monophyletic	0_0_209
SL505	5	CG505	281.505	monophyletic	0_0_410
SL526	5	CG2401,CG10229,CG526,CG338,CG3858	526,338,3858,2401	monophyletic	2_0_0
SL695	5	CG695,CG10105,CG360	3966,695,360	monophyletic	1_0_24
SL697	5	CG10137,CG697,CG10025,CG3923,CG10113	697.392	monophyletic	1_0_17
SL740	5	CG740	740	monophyletic	2_1_14
SL8	5	CG8	8	monophyletic	0_0_47
SL82	5	CG82	82	monophyletic	0_0_438
SL889	5	CG889,CG7	889.7	monophyletic	0_0_19
SL1015	4	CG1140,CG10257,CG1015	1140.1	polyphyletic	0_0_62
SL1142	4	CG1142	1142	monophyletic	1_0_113
SL1189	4	CG1189	1189	monophyletic	0_0_245
SL1224	4	CG1224	1224	monophyletic	2_1_58
SL1243	4	CG1243	1243	monophyletic	0_0_414
SL1333	4	CG10144,CG3643,CG1333	3643.13	monophyletic	0_0_168
SL138	4	CG10061,CG10183,CG10185	138	monophyletic	2_1_15
SL1414	4	CG10101,CG1414	1414	monophyletic	0_0_403
SL1496	4	CG791,CG1496	791.15	monophyletic	0_0_292
SL1822	4	CG1822	1822,NA	monophyletic	2_1_27
SL196	4	CG196	196	monophyletic	2_0_25
SL215	4	CG215	215	monophyletic	0_0_296
SL247	4	CG247	3581.25	monophyletic	0_0_402
SL2583	4	CG2583	2583	monophyletic	2_0_1
SL2609	4	CG2609,CG3976	2609.4	monophyletic	1_0_117
SL30	4	CG3685,CG30	3685,NA,30	monophyletic	0_0_237
SL355	4	CG10189,CG355,CG10219	355	monophyletic	1_0_43
SL3905	4	CG3905	3905	monophyletic	1_1_7
SL4	4	CG10235,CG10127,CG4	4	monophyletic	0_0_130
SL432	4	CG10258,CG10017,CG432	432	monophyletic	0_0_228
SL485	4	CG485,CG10155	485	monophyletic	0_0_157
SL716	4	CG716	716	monophyletic	0_0_261
SL831	4	CG831	831	monophyletic	0_0_404
SL883	4	CG883,CG10223	883	monophyletic	0_0_50
SL915	4	CG915	915.173	monophyletic	0_0_173
SL919	4	CG3969,CG10088,CG10242,CG10086	919.397	monophyletic	1_0_1
SL10000	3	CG10230	1658	monophyletic	0_0_59
SL10005	3	CG919	919	monophyletic	1_0_0
SL1017	3	CG692,CG1017	692.102	monophyletic	0_0_348
SL1229	3	CG3278,CG1229	3278,1229,1502	monophyletic	0_0_413
SL1250	3	CG1250	1250	monophyletic	1_0_52
SL1307	3	CG1307	1307	monophyletic	0_0_144
SL1423	3	CG10087,CG3954,CG1423	3954.14	monophyletic	1_0_46
SL1434	3	CG10244,CG1434,CG10072	355.143	monophyletic	1_0_44
SL1478	3	CG1478	1478	monophyletic	1_0_68
SL1522	3	CG1522,CG1755	1522,1755,730	monophyletic	0_0_49
SL1536	3	CG1536	1536	monophyletic	0_0_103
SL1593	3	CG1593	1593	monophyletic	0_0_288
SL1630	3	CG1630	1630	monophyletic	0_0_376
SL1688	3	CG3955,CG10111,CG1688	3955.17	monophyletic	1_0_73
SL1788	3	CG1788	1788	monophyletic	0_0_341
SL1799	3	CG1824,CG1799	1824.18	monophyletic	0_0_312
SL198	3	CG198	198	monophyletic	0_0_407
SL2121	3	CG184,CG2121	184.212	monophyletic	0_0_322
SL2217	3	CG2217	2217	monophyletic	0_0_382
SL2279	3	CG2279,CG3637	2279,3672,3637	monophyletic	0_0_299
SL230	3	CG230	230	monophyletic	0_0_145
SL2407	3	CG2407	2407	monophyletic	0_0_364
SL250	3	CG10029,CG1599,CG250	1599.25	monophyletic	1_0_81
SL2720	3	CG3011,CG2720	3011.27	monophyletic	2_1_28
SL2760	3	CG2760	2760	monophyletic	0_0_82
SL2938	3	CG3912,CG10131,CG2938	3912.29	monophyletic	0_0_259
SL2970	3	CG2970	2970	monophyletic	0_0_272
SL3132	3	CG3132	3132.16	monophyletic	0_0_72
SL314	3	CG3708,CG314,CG499	3708,314,499	monophyletic	0_0_242
SL343	3	CG343	343	monophyletic	0_0_92
SL345	3	CG10160,CG345	NA,345	monophyletic	0_0_294
SL3573	3	CG3573,CG3968	3573.4	monophyletic	1_0_75
SL3661	3	CG3661	3661	monophyletic	0_0_210
SL367	3	CG367,CG10037	367	monophyletic	2_1_32
SL3682	3	CG1203,CG3682	1203.37	monophyletic	0_0_397
SL378	3	CG378	378	monophyletic	0_0_194
SL3801	3	CG3801	3801	monophyletic	0_0_295
SL3804	3	CG3804	3804.25	monophyletic	0_0_389
SL3900	3	CG3900	3900	monophyletic	1_1_2
SL391	3	CG391	3575.39	monophyletic	0_0_323
SL3974	3	CG3974	3974	monophyletic	1_0_11
SL412	3	CG10014,CG412	412	polyphyletic	0_0_57
SL427	3	CG427	427	monophyletic	0_0_226
SL462	3	CG462,CG10205	462	monophyletic	0_0_309
SL491	3	CG10206,CG491	491	monophyletic	0_0_6
SL528	3	CG10261,CG528	528	monophyletic	0_0_253
SL55	3	CG10020,CG774,CG55	774.55	monophyletic	0_0_268
SL607	3	CG607,CG3669	607.367	monophyletic	0_0_86
SL622	3	CG622,CG10136	622	monophyletic	2_0_8
SL629	3	CG10196,CG629	629	monophyletic	0_0_116
SL678	3	CG678	678	monophyletic	0_0_218
SL784	3	CG784	3656.78	monophyletic	0_0_21
SL789	3	CG10210,CG789	789	monophyletic	0_0_123
SL846	3	CG846,CG10203	846	monophyletic	0_0_69
SL872	3	CG10038,CG872,CG3012	872.301	monophyletic	0_0_291
SL925	3	CG925,CG10005,CG10084	925	monophyletic	1_0_18
SL10012	2	CG10058	347	monophyletic	1_0_121
SL10013	2	CG10021	659	monophyletic	0_0_153
SL1037	2	CG1037,CG10153	1037	monophyletic	0_0_201
SL1082	2	CG1082	1082	monophyletic	0_0_95
SL1118	2	CG1118	1118	monophyletic	2_0_37
SL1145	2	CG1145	1145	monophyletic	0_0_287
SL1148	2	CG1148	1148	monophyletic	1_0_3
SL1155	2	CG1155	1155	monophyletic	3_0_5
SL116	2	CG116	116	monophyletic	0_0_398
SL1164	2	CG1164	1164	monophyletic	0_0_411
SL1193	2	CG1193	1193	monophyletic	0_0_331
SL1213	2	CG1213	1213.96	monophyletic	0_0_283
SL1215	2	CG1215	1215	monophyletic	2_1_22
SL1220	2	CG1220	1220	monophyletic	1_0_6
SL1245	2	CG10145,CG1245	1245	monophyletic	0_0_15
SL1269	2	CG1269	1269	monophyletic	0_0_336
SL1308	2	CG1308	1308	monophyletic	2_1_3
SL1401	2	CG10265,CG1401	1401	monophyletic	0_0_12
SL1411	2	CG10107,CG1411	1411	monophyletic	0_0_148
SL1419	2	CG1419	1419	monophyletic	0_0_186
SL146	2	CG146	146	monophyletic	1_0_126
SL1486	2	CG1486	1486	monophyletic	0_0_30
SL151	2	CG151	151	monophyletic	0_0_334
SL1518	2	CG1518	1518	monophyletic	0_0_33
SL1524	2	CG1524,CG596	1524.6	monophyletic	1_0_16
SL1535	2	CG1535	1535	monophyletic	2_1_21
SL158	2	CG158,CG10095	158	monophyletic	0_0_377
SL160	2	CG160	160	monophyletic	0_0_281
SL1634	2	CG1634	1634	monophyletic	0_0_373
SL1658	2	CG1658	1658	monophyletic	0_0_60
SL1681	2	CG1681	1681	monophyletic	2_0_5
SL1731	2	CG1731,CG10243	1731	monophyletic	0_0_353
SL1770	2	CG10035,CG1770	1770	monophyletic	2_1_0
SL1785	2	CG1785	1786	monophyletic	0_0_240
SL1878	2	CG1878	1878	monophyletic	0_0_113
SL1887	2	CG10030,CG1887	1887	monophyletic	2_1_18
SL1890	2	CG1890,CG603	1890.6	monophyletic	0_0_196
SL1916	2	CG3799,CG1916	3799.19	monophyletic	0_0_423
SL1966	2	CG1966	1966	monophyletic	0_0_349
SL1997	2	CG1997	1997	monophyletic	0_0_246
SL208	2	CG208,CG2089	208.209	monophyletic	1_0_27
SL2097	2	CG10187,CG2097	2097	monophyletic	0_0_351
SL2263	2	CG2263	2263	monophyletic	1_0_65
SL2273	2	CG2273,CG10073	2273	monophyletic	1_0_72
SL2333	2	CG2333	2333	monophyletic	0_0_174
SL2355	2	CG2355	2355	monophyletic	2_1_7
SL2411	2	CG2411,CG10120	2411	monophyletic	0_0_300
SL2428	2	CG2428,CG10001	2428	monophyletic	0_0_191
SL244	2	CG10051,CG244	244	monophyletic	0_0_215
SL2462	2	CG2462,CG10019	2462	monophyletic	1_0_2
SL251	2	CG251	251	monophyletic	0_0_328
SL2555	2	CG2555	2555	monophyletic	0_0_320
SL2623	2	CG2623	2623	monophyletic	0_0_432
SL2634	2	CG10050,CG2634	2634,NA	monophyletic	1_0_23
SL2673	2	CG3786,CG2673	3786.27	monophyletic	2_1_44
SL2790	2	CG2790	2790	monophyletic	1_0_108
SL2816	2	CG2816	2816	monophyletic	0_0_412
SL297	2	CG297	297	monophyletic	0_0_378
SL301	2	CG301	301	monophyletic	0_0_120
SL3018	2	CG3018	3018	monophyletic	0_0_223
SL3022	2	CG3665,CG3022	3665.3	monophyletic	0_0_149
SL3036	2	CG3036	3036	monophyletic	2_0_43
SL3072	2	CG3674,CG3072	3674.31	monophyletic	0_0_285
SL3157	2	CG3157	3157	monophyletic	0_0_8
SL321	2	CG321	321	monophyletic	0_0_434
SL33	2	CG33,CG10042	33	monophyletic	0_0_422
SL3321	2	CG3321	3321	monophyletic	0_0_4
SL339	2	CG339	339	monophyletic	2_1_57
SL344	2	CG3570,CG344	3570.34	monophyletic	1_0_71
SL346	2	CG346	346,NA	monophyletic	0_0_265
SL3483	2	CG3483	3483	monophyletic	0_0_420
SL3597	2	CG3597,CG3901	3597.39	monophyletic	0_0_319
SL36	2	CG10169	36	monophyletic	0_0_28
SL3618	2	CG927,CG3618	927.362	monophyletic	0_0_112
SL3629	2	CG10108,CG3629	3629,NA	monophyletic	0_0_361
SL3653	2	CG3653	3653	monophyletic	0_0_416
SL3699	2	CG3699	3699	monophyletic	1_0_111
SL3747	2	CG534,CG3747	534.375	monophyletic	0_0_313
SL3822	2	CG3822	3822	monophyletic	0_0_433
SL3824	2	CG10004,CG3824	3824.12	monophyletic	0_0_247
SL3837	2	CG3837	3837	monophyletic	2_0_38
SL384	2	CG10166,CG384	384	monophyletic	2_1_47
SL3897	2	CG3897,CG10232	3897	monophyletic	3_0_6
SL3902	2	CG3902	3902	monophyletic	1_1_11
SL3921	2	CG3921	3921	monophyletic	1_0_13
SL3931	2	CG3931,CG3970	3931.4	monophyletic	1_0_118
SL44	2	CG44	44,NA	monophyletic	0_0_79
SL514	2	CG10204,CG514	514	monophyletic	0_0_77
SL581	2	CG581	581	monophyletic	1_0_94
SL596	2	CG10039,CG10069	596	monophyletic	1_0_41
SL60	2	CG60,CG10123	60	monophyletic	0_0_384
SL660	2	CG660	660	monophyletic	0_0_284
SL668	2	CG668,CG10133	668	monophyletic	2_0_41
SL681	2	CG681	681	monophyletic	1_0_123
SL700	2	CG700	700	monophyletic	0_0_425
SL718	2	CG718	718	monophyletic	1_0_85
SL73	2	CG73	73	monophyletic	0_0_262
SL875	2	CG875	875	monophyletic	0_0_134
SL881	2	CG881	881	monophyletic	0_0_392
SL91	2	CG91	91	monophyletic	0_0_439
SL922	2	CG922	922	monophyletic	0_0_43
SL940	2	CG940,CG10036	940	monophyletic	0_0_375
SL976	2	CG976	976	monophyletic	0_0_356
SL997	2	CG997	997	monophyletic	0_0_345
SL999	2	CG999	999	monophyletic	0_0_217
SL10	1	CG10	10	n.a	0_0_400
SL10001	1	CG10141	NA	n.a	2_1_42
SL10002	1	CG10063,CG10082	1681	n.a	2_0_4
SL10003	1	CG3009	3009	n.a	3_0_8
SL10004	1	CG10201	292	n.a	0_0_26
SL10006	1	CG10103	1658	n.a	0_0_58
SL10007	1	CG10068	347	n.a	1_0_29
SL10009	1	CG10011	416	n.a	0_0_10
SL10010	1	CG10043,CG10049	337,NA	n.a	0_0_276
SL10011	1	CG10024	NA	n.a	0_0_5
SL10014	1	CG10176	NA	n.a	0_0_371
SL10015	1	CG10047	NA	n.a	0_0_141
SL10016	1	CG10215	659	n.a	0_0_154
SL10017	1	CG347	347	n.a	1_0_51
SL10018	1	CG138,CG10044	138	n.a	2_1_16
SL10019	1	CG10254	234	n.a	0_0_367
SL10020	1	CG10194	3526	n.a	1_0_9
SL10021	1	CG10163	NA	n.a	1_0_128
SL1010	1	CG1010	1010	n.a	0_0_274
SL1035	1	CG1035	1035	n.a	0_0_251
SL1076	1	CG1076	1076	n.a	0_0_143
SL108	1	CG108	108	n.a	0_0_396
SL1107	1	CG1107	1107	n.a	0_0_11
SL1109	1	CG1109	1109	n.a	0_0_139
SL1117	1	CG1117	1117	n.a	0_0_132
SL1135	1	CG1135	1135	n.a	0_0_171
SL1144	1	CG1144	1144	n.a	1_0_77
SL1169	1	CG1169	1169	n.a	1_0_74
SL1180	1	CG1180	1180	n.a	0_0_236
SL1191	1	CG1191	1191	n.a	2_1_39
SL1198	1	CG1198	1198	n.a	0_0_110
SL1214	1	CG1214	1214	n.a	3_0_4
SL1216	1	CG1216	1216	n.a	1_1_5
SL1217	1	CG1217	1217	n.a	1_0_35
SL1222	1	CG1222	1222	n.a	0_0_164
SL1225	1	CG1225	1225	n.a	1_0_78
SL1226	1	CG1226	1226	n.a	2_1_33
SL1266	1	CG1266	1266	n.a	0_0_135
SL1303	1	CG1303	1303	n.a	0_0_419
SL1334	1	CG1334	1334	n.a	0_0_44
SL1373	1	CG1373	1373	n.a	0_0_248
SL1377	1	CG1377	1377	n.a	0_0_7
SL1402	1	CG1402	1402	n.a	0_0_225
SL1407	1	CG1407	1407	n.a	1_0_107
SL1408	1	CG1408	1408	n.a	0_0_192
SL1416	1	CG1416	1416	n.a	2_0_29
SL1425	1	CG1425	1425	n.a	0_0_257
SL1430	1	CG1430	1430	n.a	0_0_264
SL1432	1	CG1432	1432	n.a	0_0_436
SL1433	1	CG1433	1433	n.a	1_0_109
SL1437	1	CG1437	1437	n.a	2_0_35
SL144	1	CG144	144	n.a	2_0_10
SL1441	1	CG1441	1441	n.a	0_0_27
SL1451	1	CG1451	1451	n.a	0_0_61
SL1466	1	CG1466	1466	n.a	2_0_24
SL1469	1	CG1469	1469	n.a	1_0_38
SL1471	1	CG1471	1471	n.a	0_0_39
SL1487	1	CG1487	1487	n.a	0_0_25
SL1527	1	CG1527	1527	n.a	0_0_372
SL1545	1	CG1545	1545	n.a	0_0_286
SL1574	1	CG1574	1574	n.a	0_0_63
SL1583	1	CG1583	1583	n.a	0_0_146
SL1609	1	CG1609	1609	n.a	0_0_316
SL1625	1	CG1625	1625	n.a	0_0_344
SL1627	1	CG1627	1627	n.a	0_0_427
SL1629	1	CG1629	1629	n.a	0_0_337
SL1647	1	CG1647	1647	n.a	2_0_31
SL1653	1	CG1653	1653	n.a	0_0_222
SL1686	1	CG1686	1686	n.a	0_0_203
SL1689	1	CG1689	1689	n.a	0_0_231
SL1708	1	CG1708	1708	n.a	1_0_7
SL1709	1	CG1709	1709	n.a	0_0_198
SL1737	1	CG1737	1737	n.a	1_0_120
SL1738	1	CG1738	1738	n.a	0_0_51
SL1746	1	CG1746	1746	n.a	0_0_202
SL1782	1	CG1782	1782	n.a	0_0_232
SL1787	1	CG1787	1787	n.a	0_0_424
SL1798	1	CG1798	1798	n.a	0_0_431
SL180	1	CG180	180	n.a	0_0_190
SL1804	1	CG1804	1804	n.a	0_0_40
SL1807	1	CG1807	1807	n.a	2_0_28
SL1823	1	CG1823	1823	n.a	0_0_96
SL1848	1	CG1848	1848	n.a	1_0_32
SL185	1	CG185	185	n.a	0_0_255
SL1867	1	CG1867	1867	n.a	0_0_235
SL1915	1	CG1915	1915	n.a	1_0_5
SL1919	1	CG1919	1919	n.a	0_0_275
SL1942	1	CG1942	1942	n.a	0_0_114
SL1944	1	CG1944	1944	n.a	0_0_200
SL1962	1	CG1962	1962	n.a	0_0_118
SL1967	1	CG10149	1967	n.a	0_0_14
SL2042	1	CG2042	2042	n.a	0_0_280
SL2045	1	CG2045	2045	n.a	2_1_29
SL2048	1	CG2048	2048	n.a	1_0_96
SL2054	1	CG2054	2054	n.a	0_0_303
SL207	1	CG207	207	n.a	1_0_86
SL2117	1	CG2117	2117	n.a	1_0_125
SL2118	1	CG2118	2118	n.a	0_0_163
SL2122	1	CG2122	2122	n.a	1_0_42
SL2131	1	CG2131	2131	n.a	2_1_46
SL2221	1	CG2221	2221	n.a	1_0_8
SL2258	1	CG2258	2258	n.a	0_0_36
SL2261	1	CG2261	2261	n.a	0_0_271
SL2275	1	CG2275	2275	n.a	2_1_23
SL2276	1	CG2276	2276	n.a	2_1_38
SL228	1	CG228	228	n.a	0_0_16
SL2310	1	CG2310	2310	n.a	0_0_104
SL236	1	CG236	236	n.a	0_0_359
SL2362	1	CG2362	2362	n.a	1_0_114
SL2386	1	CG2386	2386	n.a	1_0_50
SL2389	1	CG2389	2389	n.a	2_0_32
SL24	1	CG24	24	n.a	0_0_310
SL2434	1	CG2434	2434	n.a	0_0_172
SL2442	1	CG2442	2442	n.a	0_0_185
SL2451	1	CG2451	2451	n.a	0_0_97
SL2456	1	CG2456	2456	n.a	1_0_21
SL2466	1	CG2466	2466	n.a	1_1_8
SL2486	1	CG2486	2486	n.a	1_1_3
SL2513	1	CG2513	2513	n.a	0_0_204
SL2549	1	CG2549	2549	n.a	0_0_357
SL2557	1	CG2557	2557	n.a	0_0_175
SL2561	1	CG2561	2561	n.a	1_1_0
SL2594	1	CG2594	2594	n.a	1_0_22
SL2600	1	CG2600	2600	n.a	1_1_9
SL2605	1	CG2605	2605	n.a	1_1_1
SL2650	1	CG2650	2650	n.a	2_1_55
SL2701	1	CG2701	2701	n.a	0_0_302
SL2703	1	CG2703	2703	n.a	0_0_55
SL2746	1	CG2746	2746	n.a	0_0_273
SL2771	1	CG2771	2771	n.a	2_0_3
SL2787	1	CG2787	2787	n.a	2_0_39
SL2791	1	CG2791	2791	n.a	0_0_169
SL2793	1	CG2793	2793	n.a	0_0_325
SL2819	1	CG2819	2819	n.a	1_0_30
SL2820	1	CG2820	2820	n.a	1_0_70
SL2830	1	CG2830	2830	n.a	3_0_3
SL2831	1	CG2831	2831	n.a	4_0_2
SL285	1	CG10053	285	n.a	1_0_104
SL2891	1	CG2891	2891	n.a	0_0_330
SL295	1	CG295	295	n.a	0_0_365
SL2958	1	CG2958	2958	n.a	0_0_212
SL298	1	CG298	298	n.a	0_0_31
SL2981	1	CG2981	2981	n.a	2_0_34
SL3007	1	CG3007	3007	n.a	1_0_100
SL3008	1	CG3008	3008	n.a	0_0_333
SL3009	1	CG10200	3009	n.a	3_0_2
SL3013	1	CG3013	3013	n.a	2_1_17
SL3014	1	CG3014	3014	n.a	0_0_207
SL3017	1	CG3017	3017	n.a	0_0_214
SL3021	1	CG3021	3021	n.a	3_0_1
SL305	1	CG305	305	n.a	0_0_81
SL3050	1	CG3050	3050	n.a	0_0_418
SL308	1	CG308	308	n.a	0_0_93
SL310	1	CG310	310	n.a	0_0_170
SL3147	1	CG3147	3147	n.a	0_0_399
SL3155	1	CG3155	3155	n.a	0_0_183
SL3164	1	CG3164	3164	n.a	0_0_189
SL3172	1	CG3172	3172	n.a	0_0_156
SL3181	1	CG3181	3181	n.a	0_0_18
SL3186	1	CG3186	3186	n.a	0_0_121
SL3201	1	CG3201	3201	n.a	1_0_59
SL3235	1	CG3235	3235	n.a	1_0_102
SL3249	1	CG3249	3249	n.a	0_0_159
SL3291	1	CG3291	3291	n.a	4_0_3
SL3303	1	CG3303	3303	n.a	3_0_0
SL3326	1	CG3326	3326	n.a	1_0_58
SL3336	1	CG3336	3336	n.a	0_0_216
SL3370	1	CG3370	3370	n.a	0_0_437
SL3387	1	CG3387	3387	n.a	2_1_19
SL3400	1	CG3400	3400	n.a	0_0_17
SL3414	1	CG3414	3414	n.a	0_0_417
SL3449	1	CG3449	3449	n.a	2_1_6
SL3451	1	CG3451	3451	n.a	0_0_208
SL347	1	CG10198	347	n.a	1_0_45
SL3494	1	CG3494	3494	n.a	2_0_27
SL3503	1	CG3503	3503	n.a	2_1_43
SL3520	1	CG3520	3520	n.a	2_0_26
SL3526	1	CG3526	3526	n.a	1_0_129
SL3527	1	CG3527	3527	n.a	1_0_93
SL3531	1	CG3531	3531	n.a	1_0_91
SL3537	1	CG3537	3537	n.a	2_0_16
SL3541	1	CG3541	3541	n.a	0_0_405
SL3542	1	CG3542	3542	n.a	0_0_277
SL3558	1	CG3558	3558	n.a	1_0_89
SL3562	1	CG3562	3562	n.a	2_0_36
SL3574	1	CG3574	3574	n.a	0_0_327
SL3578	1	CG3578	3578	n.a	0_0_289
SL3580	1	CG3580	3580	n.a	0_0_74
SL3582	1	CG3582	3582	n.a	0_0_258
SL3583	1	CG3583	3583	n.a	0_0_279
SL3584	1	CG3584	3584	n.a	0_0_358
SL3585	1	CG3585	3585	n.a	0_0_383
SL3588	1	CG3588	3588	n.a	0_0_335
SL3590	1	CG3590	3590	n.a	2_1_35
SL3591	1	CG3591	3591	n.a	0_0_332
SL3593	1	CG3593	3593	n.a	0_0_270
SL3594	1	CG3594	3594	n.a	2_1_31
SL3595	1	CG3595	3595	n.a	2_1_45
SL3596	1	CG3596	3596	n.a	0_0_150
SL3598	1	CG3598	3598	n.a	0_0_177
SL3599	1	CG3599	3599	n.a	2_1_36
SL3600	1	CG3600	3600	n.a	0_0_151
SL3601	1	CG3601	3601	n.a	0_0_119
SL3607	1	CG3607	3607	n.a	0_0_305
SL3609	1	CG3609	3609	n.a	0_0_73
SL3612	1	CG3612	3612	n.a	0_0_56
SL3614	1	CG3614	3614	n.a	0_0_188
SL3623	1	CG3623	3623	n.a	0_0_195
SL3624	1	CG3624	3624	n.a	0_0_386
SL3625	1	CG3625	3625	n.a	0_0_133
SL3628	1	CG3628	3628	n.a	0_0_67
SL3630	1	CG3630	3630	n.a	0_0_41
SL3633	1	CG3633	3633	n.a	0_0_315
SL3635	1	CG3635	3635	n.a	0_0_45
SL3636	1	CG3636	3636	n.a	0_0_78
SL3639	1	CG3639	3639	n.a	0_0_340
SL3641	1	CG3641	3641	n.a	0_0_176
SL3642	1	CG3642	3642	n.a	0_0_162
SL3644	1	CG3644	3644	n.a	0_0_307
SL3645	1	CG3645	3645	n.a	0_0_205
SL3647	1	CG3647	3647	n.a	0_0_306
SL3652	1	CG3652	3652	n.a	0_0_385
SL3654	1	CG3654	3654	n.a	0_0_244
SL3658	1	CG3658	3658	n.a	0_0_161
SL3659	1	CG3659	3659	n.a	0_0_415
SL3662	1	CG3662	3662	n.a	0_0_297
SL3663	1	CG3663	3663	n.a	0_0_66
SL3664	1	CG3664	3664	n.a	0_0_314
SL3675	1	CG3675	3675	n.a	0_0_267
SL3676	1	CG3676	3676	n.a	0_0_117
SL3677	1	CG3677	3677	n.a	0_0_426
SL3679	1	CG3679	3679	n.a	0_0_324
SL3680	1	CG3680	3680	n.a	0_0_241
SL3687	1	CG3687	3687	n.a	0_0_409
SL3688	1	CG3688	3688	n.a	0_0_64
SL3689	1	CG3689	3689	n.a	0_0_243
SL3691	1	CG3691	3691	n.a	0_0_229
SL3692	1	CG3692	3692	n.a	0_0_187
SL3696	1	CG3696	3696	n.a	2_0_40
SL3700	1	CG3700	3700	n.a	0_0_321
SL3701	1	CG3701	3701	n.a	2_0_6
SL3702	1	CG3702	3702	n.a	0_0_408
SL3706	1	CG3706	3706	n.a	1_0_48
SL3709	1	CG3709	3709	n.a	0_0_394
SL3710	1	CG3710	3710	n.a	2_1_5
SL3711	1	CG3711	3711	n.a	2_1_40
SL3712	1	CG3712	3712	n.a	0_0_136
SL3713	1	CG3713	3713	n.a	0_0_338
SL3714	1	CG3714	3714	n.a	1_0_132
SL3717	1	CG3717	3717	n.a	0_0_85
SL374	1	CG374	374	n.a	0_0_387
SL3746	1	CG3746	3746	n.a	2_0_13
SL3750	1	CG3750	3750	n.a	0_0_393
SL3752	1	CG3752	3752	n.a	0_0_142
SL3767	1	CG3767	3767	n.a	0_0_381
SL3787	1	CG3787	3787	n.a	0_0_266
SL3794	1	CG3794	3794	n.a	0_0_38
SL3807	1	CG3807	3807	n.a	0_0_380
SL3811	1	CG3811	3811	n.a	0_0_317
SL3817	1	CG3817	3817	n.a	0_0_70
SL3820	1	CG3820	3820	n.a	0_0_71
SL3821	1	CG3821	3821	n.a	0_0_100
SL3823	1	CG3823	3823	n.a	0_0_298
SL3825	1	CG3825	3825	n.a	0_0_290
SL3827	1	CG3827	3827	n.a	0_0_224
SL3828	1	CG3828	3828	n.a	0_0_65
SL3830	1	CG3830	3830	n.a	2_1_49
SL3833	1	CG3833	3833	n.a	0_0_68
SL3834	1	CG3834	3834	n.a	0_0_269
SL3838	1	CG3838	3838	n.a	0_0_252
SL3846	1	CG3846	3846	n.a	0_0_350
SL3849	1	CG3849	3849	n.a	0_0_370
SL3851	1	CG3851	3851	n.a	1_1_10
SL3856	1	CG3856	3856	n.a	0_0_354
SL3859	1	CG3859	3859	n.a	2_0_30
SL3864	1	CG3864	3864	n.a	2_1_51
SL3865	1	CG3865	3865	n.a	2_0_42
SL3866	1	CG3866	3866	n.a	2_0_20
SL3867	1	CG3867	3867	n.a	2_0_12
SL3868	1	CG3868	3868	n.a	2_1_52
SL3869	1	CG3869	3869	n.a	2_1_10
SL3871	1	CG3871	3871	n.a	2_1_54
SL3873	1	CG3873	3873	n.a	2_1_4
SL3874	1	CG3874	3874	n.a	2_1_53
SL3875	1	CG3875	3875	n.a	2_1_37
SL3876	1	CG3876	3876	n.a	2_0_22
SL3878	1	CG3878	3878	n.a	2_0_19
SL3880	1	CG3880	3880	n.a	2_1_48
SL3881	1	CG3881	3881	n.a	2_1_20
SL3882	1	CG3882	3882	n.a	2_1_9
SL3884	1	CG3884	3884	n.a	2_1_56
SL3885	1	CG3885	3885	n.a	2_0_17
SL3886	1	CG3886	3886	n.a	2_1_1
SL3887	1	CG3887	3887	n.a	2_0_2
SL3889	1	CG3889	3889	n.a	2_1_50
SL3890	1	CG3890	3890	n.a	2_0_7
SL3891	1	CG3891	3891	n.a	2_1_41
SL3892	1	CG3892	3892	n.a	2_1_8
SL3893	1	CG3893	3893	n.a	2_1_59
SL3894	1	CG3894	3894	n.a	2_0_45
SL3895	1	CG3895	3895	n.a	2_0_23
SL3896	1	CG3896	3896	n.a	2_0_33
SL3898	1	CG3898	3898	n.a	3_0_7
SL3903	1	CG3903	3903	n.a	1_0_10
SL3906	1	CG3906	3906	n.a	1_0_4
SL3907	1	CG3907	3907	n.a	1_1_12
SL3908	1	CG3908	3908	n.a	1_1_4
SL3911	1	CG3911	3911	n.a	1_0_54
SL3913	1	CG3913	3913	n.a	1_0_90
SL3915	1	CG3915	3915	n.a	1_0_37
SL3917	1	CG3917	3917	n.a	1_0_49
SL3918	1	CG3918	3918	n.a	1_0_28
SL3920	1	CG3920	3920	n.a	1_0_12
SL3922	1	CG3922	3922	n.a	1_0_101
SL3924	1	CG3924	3924	n.a	1_0_57
SL3926	1	CG3926	3926	n.a	1_0_56
SL3927	1	CG3927	3927	n.a	1_0_19
SL3929	1	CG3929	3929	n.a	1_0_116
SL3930	1	CG3930	3930	n.a	1_0_79
SL3932	1	CG3932	3932	n.a	1_0_76
SL3933	1	CG3933	3933	n.a	1_0_122
SL3934	1	CG3934	3934	n.a	1_0_130
SL3935	1	CG3935	3935	n.a	1_0_131
SL3936	1	CG3936	3936	n.a	1_0_112
SL3937	1	CG3937	3937	n.a	1_0_39
SL3938	1	CG3938	3938	n.a	1_0_98
SL3939	1	CG3939	3939	n.a	1_0_34
SL3943	1	CG3943	3943	n.a	1_0_87
SL3944	1	CG3944	3944	n.a	1_1_6
SL3945	1	CG3945	3945	n.a	1_0_36
SL3946	1	CG3946	3946	n.a	1_0_115
SL3947	1	CG3947	3947	n.a	1_0_33
SL3951	1	CG3951	3951	n.a	1_0_47
SL3952	1	CG3952	3952	n.a	1_0_88
SL3953	1	CG3953	3953	n.a	1_0_84
SL3956	1	CG3956	3956	n.a	1_0_64
SL3958	1	CG3958	3958	n.a	1_0_53
SL3960	1	CG3960	3960	n.a	1_0_25
SL3961	1	CG3961	3961	n.a	1_0_99
SL3962	1	CG3962	3962	n.a	1_0_61
SL3963	1	CG3963	3963	n.a	1_0_60
SL3964	1	CG3964	3964	n.a	1_0_67
SL3965	1	CG3965	3965	n.a	1_0_69
SL3967	1	CG3967	3967	n.a	1_0_105
SL3973	1	CG3973	3973	n.a	1_0_95
SL3975	1	CG3975	3975	n.a	1_0_55
SL3979	1	CG3979	3979	n.a	1_0_40
SL3980	1	CG3980	3980	n.a	1_0_103
SL3981	1	CG3981	3981	n.a	1_0_63
SL3982	1	CG3982	3982	n.a	1_0_119
SL3983	1	CG3983	3983	n.a	1_0_83
SL4065	1	CG4065	4065	n.a	0_0_360
SL410	1	CG410	410	n.a	0_0_428
SL443	1	CG443	443	n.a	0_0_20
SL453	1	CG453	453	n.a	0_0_435
SL460	1	CG460	460	n.a	0_0_99
SL463	1	CG463	463	n.a	0_0_263
SL465	1	CG465	465	n.a	0_0_138
SL477	1	CG477	477	n.a	2_1_25
SL488	1	CG488	488	n.a	2_1_30
SL49	1	CG49	49	n.a	0_0_239
SL4939	1	CG4939	4939	n.a	4_0_1
SL495	1	CG495	495	n.a	0_0_48
SL500	1	CG500	500	n.a	0_0_293
SL507	1	CG507	507	n.a	0_0_256
SL515	1	CG515	515	n.a	0_0_362
SL539	1	CG539	539	n.a	1_0_110
SL552	1	CG552	552	n.a	0_0_260
SL560	1	CG10250	560	n.a	0_0_24
SL561	1	CG561	561	n.a	0_0_343
SL587	1	CG587	587	n.a	0_0_368
SL605	1	CG605	605	n.a	0_0_430
SL610	1	CG610	610	n.a	0_0_379
SL659	1	CG659	659	n.a	0_0_155
SL66	1	CG66	66	n.a	0_0_278
SL713	1	CG713	713	n.a	2_0_18
SL715	1	CG715	715	n.a	0_0_234
SL750	1	CG750	750	n.a	0_0_90
SL761	1	CG761	761	n.a	2_0_11
SL767	1	CG767	767	n.a	1_0_20
SL792	1	CG792	792	n.a	0_0_401
SL848	1	CG848	848	n.a	1_0_124
SL857	1	CG857	857	n.a	0_0_329
SL867	1	CG867	867	n.a	0_0_199
SL942	1	CG942	942	n.a	0_0_301
SL967	1	CG967	967	n.a	0_0_254
SL968	1	CG968	968	n.a	0_0_76
SL981	1	CG981	981	n.a	1_0_97
n.a., not applicable
