## Supplementary material for "A dual barcoding approach to bacterial strain nomenclature: Genomic taxonomy of *Klebsiella pneumoniae* strains": Table_S5

### Sheet: Feuil1
Table S5. Characteristics of the Clonal groups
ClonalGroups	No. of strains	Phylogenetic characteristic	LINcode prefix(es)
CG258	1441	polyphyletic	0_0_105_6
CG340	419	polyphyletic	0_0_105_0; 0_0_105_1
CG11	408	monophyletic	0_0_105_2
CG15	394	polyphyletic	0_0_0_0; 0_0_0_1
CG101	227	polyphyletic	0_0_84_0
CG147	216	monophyletic	0_0_197_0
CG307	204	polyphyletic	0_0_369_0
CG45	133	polyphyletic	0_0_158_8
CG14	114	monophyletic	0_0_1_1; 0_0_1_2
CG16	95	monophyletic	0_0_22_27
CG23	89	polyphyletic	0_0_429_0
CG17	87	monophyletic	0_0_22_24
CG405	69	monophyletic	0_0_374_0
CG3666	66	monophyletic	0_0_105_11
CG35	64	polyphyletic	0_0_131_1
CG231	64	monophyletic	0_0_88
CG37	63	polyphyletic	0_0_109_1
CG48	61	monophyletic	0_0_147
CG334	55	monophyletic	2_1_2
CG395	40	monophyletic	0_0_106_0
CG86	37	monophyletic	0_0_395
CG874	34	monophyletic	0_0_124
CG34	34	monophyletic	0_0_13_13
CG20	33	polyphyletic	0_0_22_2
CG268	33	monophyletic	0_0_29_9
CG323	30	monophyletic	0_0_363_1
CG3010	30	monophyletic	0_0_42_7
CG152	30	monophyletic	0_0_220_0
CG1123	29	polyphyletic	0_0_22_12
CG25	25	monophyletic	0_0_388_1
CG711	24	monophyletic	0_0_137_11
CG3796	22	polyphyletic	0_0_109_8
CG3910	21	monophyletic	2_0_21
CG1	21	monophyletic	0_0_126_0
CG13	20	paraphyletic	0_0_98_0; 0_0_98_1
CG29	19	polyphyletic	0_0_137_1
CG111	19	polyphyletic	0_0_221_1; 0_0_221_2
CG54	19	monophyletic	0_0_166
CG661	18	polyphyletic	0_0_122_0
CG43	18	monophyletic	0_0_83_3
CG39	18	monophyletic	0_0_107_0
CG278	18	monophyletic	0_0_140
CG6	17	monophyletic	0_0_127_8
CG36	17	monophyletic	0_0_29_0
CG664	16	monophyletic	0_0_101
CG65	16	monophyletic	0_0_391
CG1436	15	monophyletic	0_0_347_1
CG10201	15	monophyletic	0_0_26
CG771	14	monophyletic	1_0_62_0
CG375	14	monophyletic	0_0_390
CG3648	14	monophyletic	0_0_109_23
CG383	13	monophyletic	0_0_87_5
CG2004	13	monophyletic	0_0_52_1
CG10099	12	polyphyletic	0_0_137_14
CG471	12	monophyletic	0_0_180
CG274	12	monophyletic	0_0_352
CG1999	12	monophyletic	0_0_304
CG628	11	monophyletic	0_0_54_2
CG348	11	monophyletic	0_0_238
CG10145	11	monophyletic	0_0_15_1
CG10026	11	monophyletic	0_0_105_14
CG3693	10	paraphyletic	0_0_109_33
CG525	10	monophyletic	0_0_125
CG3	10	monophyletic	0_0_421
CG22	10	monophyletic	0_0_23_1
CG1427	10	monophyletic	0_0_346_0
CG105	10	monophyletic	0_0_220_7
CG104	10	monophyletic	0_0_213
CG420	9	polyphyletic	0_0_182_0
CG442	9	monophyletic	0_0_152_0
CG433	9	monophyletic	0_0_29_5
CG3909	9	monophyletic	2_0_44
CG234	9	monophyletic	0_0_366
CG134	9	monophyletic	0_0_233
CG70	8	paraphyletic	0_0_211_0
CG870	8	monophyletic	0_0_89
CG641	8	monophyletic	1_0_80_0
CG3805	8	monophyletic	0_0_109_18
CG359	8	monophyletic	0_0_91_0
CG322	8	monophyletic	0_0_3
CG219	8	monophyletic	0_0_80_8
CG200	8	monophyletic	0_0_249_0
CG1562	8	monophyletic	1_0_66_2
CG985	7	monophyletic	0_0_137_9
CG896	7	monophyletic	0_0_109_36
CG895	7	monophyletic	0_0_105_7
CG502	7	monophyletic	0_0_219_0
CG4938	7	monophyletic	4_0_0
CG461	7	monophyletic	0_0_178_4
CG38	7	monophyletic	0_0_184_0
CG327	7	monophyletic	0_0_98_2
CG2317	7	monophyletic	1_0_92
CG10222	7	monophyletic	0_0_83_0
CG656	6	polyphyletic	0_0_126_1
CG309	6	polyphyletic	0_0_109_25
CG252	6	paraphyletic	0_0_94_1
CG882	6	monophyletic	0_0_342
CG873	6	monophyletic	0_0_160
CG76	6	monophyletic	0_0_46_1
CG551	6	monophyletic	0_0_406
CG530	6	monophyletic	0_0_355
CG5	6	monophyletic	0_0_129
CG476	6	monophyletic	2_1_11_0
CG377	6	monophyletic	0_0_152_1
CG3651	6	monophyletic	0_0_22_1
CG3615	6	monophyletic	0_0_54_0
CG353	6	monophyletic	0_0_111
CG3019	6	monophyletic	2_1_12
CG294	6	monophyletic	0_0_282
CG290	6	monophyletic	0_0_75
CG1801	6	monophyletic	0_0_167
CG1552	6	monophyletic	0_0_311
CG1528	6	monophyletic	2_0_15
CG12	6	monophyletic	0_0_108_3
CG1031	6	monophyletic	2_1_13
CG10226	6	monophyletic	0_0_109_14
CG10197	6	monophyletic	0_0_109_9
CG10169	6	monophyletic	0_0_28
CG10111	6	monophyletic	1_0_73_1
CG966	5	monophyletic	0_0_249_1
CG82	5	monophyletic	0_0_438
CG8	5	monophyletic	0_0_47
CG740	5	monophyletic	2_1_14
CG584	5	monophyletic	0_0_52_4
CG505	5	monophyletic	0_0_410
CG489	5	monophyletic	2_1_24
CG421	5	monophyletic	2_1_26
CG416	5	monophyletic	0_0_9
CG397	5	monophyletic	0_0_206
CG3870	5	monophyletic	2_1_34
CG380	5	monophyletic	0_0_339_0
CG3785	5	monophyletic	2_0_14
CG337	5	monophyletic	0_0_2_1
CG3020	5	monophyletic	0_0_318
CG3016	5	monophyletic	1_0_106
CG299	5	monophyletic	0_0_127_5
CG292	5	monophyletic	0_0_250_0
CG2867	5	monophyletic	0_0_109_4
CG280	5	monophyletic	0_0_230
CG2351	5	monophyletic	2_0_9_0
CG1877	5	monophyletic	0_0_326_2
CG1456	5	monophyletic	1_0_127
CG1380	5	monophyletic	0_0_34
CG107	5	monophyletic	0_0_80_0
CG10261	5	monophyletic	0_0_253_1
CG10217	5	monophyletic	0_0_84_1
CG10160	5	monophyletic	0_0_294_1
CG10143	5	monophyletic	1_0_26_0
CG10021	5	monophyletic	0_0_153
CG133	4	paraphyletic	0_0_181_0
CG915	4	monophyletic	0_0_173
CG831	4	monophyletic	0_0_404
CG716	4	monophyletic	0_0_261
CG611	4	monophyletic	0_0_53_4
CG592	4	monophyletic	0_0_13_12
CG42	4	monophyletic	0_0_87_3
CG3905	4	monophyletic	1_1_7
CG3753	4	monophyletic	0_0_109_7
CG363	4	monophyletic	1_0_26_1
CG3015	4	monophyletic	1_0_82_1
CG277	4	monophyletic	0_0_193_1
CG2583	4	monophyletic	2_0_1
CG253	4	monophyletic	0_0_42_12
CG247	4	monophyletic	0_0_402
CG221	4	monophyletic	0_0_165_0
CG218	4	monophyletic	0_0_115_1
CG215	4	monophyletic	0_0_296
CG205	4	monophyletic	1_0_82_0
CG196	4	monophyletic	2_0_25
CG188	4	monophyletic	0_0_179_0
CG1822	4	monophyletic	2_1_27
CG1626	4	monophyletic	0_0_227_2
CG1318	4	monophyletic	2_1_11_1
CG1243	4	monophyletic	0_0_414
CG1224	4	monophyletic	2_1_58
CG1189	4	monophyletic	0_0_245
CG1142	4	monophyletic	1_0_113
CG10206	4	monophyletic	0_0_6_1
CG10127	4	monophyletic	0_0_130_2
CG10048	4	monophyletic	0_0_46_3
CG10032	4	monophyletic	0_0_42_3
CG10028	4	monophyletic	0_0_94_6
CG983	3	polyphyletic	0_0_52_0
CG540	3	polyphyletic	0_0_128_1; 0_0_128_0
CG1875	3	polyphyletic	1_0_31_1
CG10181	3	paraphyletic	0_0_137_7
CG941	3	monophyletic	0_0_108_5
CG889	3	monophyletic	0_0_19_1
CG883	3	monophyletic	0_0_50_0
CG788	3	monophyletic	0_0_227_0
CG784	3	monophyletic	0_0_21
CG695	3	monophyletic	1_0_24_1
CG678	3	monophyletic	0_0_218
CG617	3	monophyletic	0_0_109_20
CG493	3	monophyletic	0_0_209_1
CG490	3	monophyletic	0_0_46_0
CG485	3	monophyletic	0_0_157_1
CG429	3	monophyletic	0_0_363_0
CG427	3	monophyletic	0_0_226
CG422	3	monophyletic	0_0_22_26
CG3974	3	monophyletic	1_0_11
CG3950	3	monophyletic	1_0_15_0
CG391	3	monophyletic	0_0_323
CG3900	3	monophyletic	1_1_2
CG3804	3	monophyletic	0_0_389
CG3801	3	monophyletic	0_0_295
CG378	3	monophyletic	0_0_194
CG3661	3	monophyletic	0_0_210
CG343	3	monophyletic	0_0_92
CG3132	3	monophyletic	0_0_72
CG30	3	monophyletic	0_0_237_1
CG2970	3	monophyletic	0_0_272
CG2843	3	monophyletic	0_0_32_5
CG2760	3	monophyletic	0_0_82
CG2719	3	monophyletic	0_0_158_7
CG27	3	monophyletic	0_0_35_1
CG2609	3	monophyletic	1_0_117_0
CG2582	3	monophyletic	0_0_122_5
CG2407	3	monophyletic	0_0_364
CG230	3	monophyletic	0_0_145
CG2217	3	monophyletic	0_0_382
CG2167	3	monophyletic	0_0_109_6
CG199	3	monophyletic	0_0_46_6
CG198	3	monophyletic	0_0_407
CG1788	3	monophyletic	0_0_341
CG1630	3	monophyletic	0_0_376
CG163	3	monophyletic	0_0_42_9
CG1593	3	monophyletic	0_0_288
CG1536	3	monophyletic	0_0_103
CG1478	3	monophyletic	1_0_68
CG1414	3	monophyletic	0_0_403_0
CG1307	3	monophyletic	0_0_144
CG1271	3	monophyletic	0_0_137_0
CG1263	3	monophyletic	0_0_46_9
CG1250	3	monophyletic	1_0_52
CG10233	3	monophyletic	0_0_109_16
CG10117	3	monophyletic	0_0_29_8
CG10083	3	monophyletic	1_0_31_2
CG10071	3	monophyletic	0_0_22_0
CG10056	3	monophyletic	0_0_102_1
CG10027	3	monophyletic	0_0_22_4
CG10016	3	monophyletic	0_0_52_3
CG491	2	polyphyletic	0_0_6_0
CG3809	2	polyphyletic	0_0_53_1
CG1683	2	polyphyletic	1_0_80_1; 1_0_80_2
CG10121	2	polyphyletic	0_0_178_3
CG3395	2	paraphyletic	0_0_220_2; 0_0_220_1
CG113	2	paraphyletic	0_0_32_2
CG999	2	monophyletic	0_0_217
CG997	2	monophyletic	0_0_345
CG995	2	monophyletic	0_0_1_3
CG976	2	monophyletic	0_0_356
CG922	2	monophyletic	0_0_43
CG919	2	monophyletic	1_0_0
CG91	2	monophyletic	0_0_439
CG881	2	monophyletic	0_0_392
CG875	2	monophyletic	0_0_134
CG855	2	monophyletic	0_0_105_9
CG846	2	monophyletic	0_0_69_0
CG834	2	monophyletic	0_0_29_1
CG791	2	monophyletic	0_0_292_1
CG789	2	monophyletic	0_0_123_1
CG776	2	monophyletic	0_0_184_1
CG73	2	monophyletic	0_0_262
CG726	2	monophyletic	0_0_109_0
CG718	2	monophyletic	1_0_85
CG704	2	monophyletic	0_0_42_14
CG700	2	monophyletic	0_0_425
CG7	2	monophyletic	0_0_19_0
CG681	2	monophyletic	1_0_123
CG660	2	monophyletic	0_0_284
CG643	2	monophyletic	0_0_13_9
CG629	2	monophyletic	0_0_116_0
CG622	2	monophyletic	2_0_8_1
CG607	2	monophyletic	0_0_86_0
CG581	2	monophyletic	1_0_94
CG580	2	monophyletic	0_0_197_2
CG566	2	monophyletic	0_0_181_4
CG560	2	monophyletic	0_0_23_0
CG528	2	monophyletic	0_0_253_0
CG483	2	monophyletic	0_0_53_3
CG462	2	monophyletic	0_0_309_1
CG44	2	monophyletic	0_0_79
CG432	2	monophyletic	0_0_228_2
CG412	2	monophyletic	0_0_57_0
CG4	2	monophyletic	0_0_130_0
CG3949	2	monophyletic	1_0_14_1
CG3921	2	monophyletic	1_0_13
CG3902	2	monophyletic	1_1_11
CG3837	2	monophyletic	2_0_38
CG3822	2	monophyletic	0_0_433
CG3806	2	monophyletic	0_0_209_0
CG3736	2	monophyletic	0_0_109_34
CG3719	2	monophyletic	0_0_109_28
CG3699	2	monophyletic	1_0_111
CG3686	2	monophyletic	0_0_29_2
CG3682	2	monophyletic	0_0_397_1
CG367	2	monophyletic	2_1_32_1
CG3653	2	monophyletic	0_0_416
CG3640	2	monophyletic	0_0_22_6
CG3613	2	monophyletic	0_0_46_10
CG3586	2	monophyletic	0_0_29_7
CG3573	2	monophyletic	1_0_75_1
CG357	2	monophyletic	1_0_14_0
CG355	2	monophyletic	1_0_43_1
CG3483	2	monophyletic	0_0_420
CG346	2	monophyletic	0_0_265
CG345	2	monophyletic	0_0_294_0
CG339	2	monophyletic	2_1_57
CG3321	2	monophyletic	0_0_4
CG321	2	monophyletic	0_0_434
CG3191	2	monophyletic	0_0_42_17
CG3157	2	monophyletic	0_0_8
CG3036	2	monophyletic	2_0_43
CG3018	2	monophyletic	0_0_223
CG301	2	monophyletic	0_0_120
CG297	2	monophyletic	0_0_378
CG2816	2	monophyletic	0_0_412
CG2790	2	monophyletic	1_0_108
CG2720	2	monophyletic	2_1_28_0
CG2623	2	monophyletic	0_0_432
CG256	2	monophyletic	0_0_109_5
CG2555	2	monophyletic	0_0_320
CG251	2	monophyletic	0_0_328
CG2355	2	monophyletic	2_1_7
CG2333	2	monophyletic	0_0_174
CG2279	2	monophyletic	0_0_299_1
CG2263	2	monophyletic	1_0_65
CG220	2	monophyletic	0_0_102_2
CG2121	2	monophyletic	0_0_322_0
CG1997	2	monophyletic	0_0_246
CG1966	2	monophyletic	0_0_349
CG1878	2	monophyletic	0_0_113
CG187	2	monophyletic	0_0_308_2
CG186	2	monophyletic	0_0_102_3
CG1799	2	monophyletic	0_0_312_1
CG1785	2	monophyletic	0_0_240
CG1681	2	monophyletic	2_0_5
CG1658	2	monophyletic	0_0_60
CG1634	2	monophyletic	0_0_373
CG1628	2	monophyletic	0_0_308_1
CG160	2	monophyletic	0_0_281
CG1535	2	monophyletic	2_1_21
CG1522	2	monophyletic	0_0_49_1
CG1518	2	monophyletic	0_0_33
CG151	2	monophyletic	0_0_334
CG1496	2	monophyletic	0_0_292_0
CG1486	2	monophyletic	0_0_30
CG146	2	monophyletic	1_0_126
CG1440	2	monophyletic	0_0_22_30
CG1419	2	monophyletic	0_0_186
CG1418	2	monophyletic	0_0_158_12
CG138	2	monophyletic	2_1_16_0
CG1333	2	monophyletic	0_0_168_0
CG1308	2	monophyletic	2_1_3
CG1272	2	monophyletic	0_0_29_3
CG1269	2	monophyletic	0_0_336
CG1229	2	monophyletic	0_0_413_1
CG1220	2	monophyletic	1_0_6
CG1215	2	monophyletic	2_1_22
CG1213	2	monophyletic	0_0_283
CG1193	2	monophyletic	0_0_331
CG1164	2	monophyletic	0_0_411
CG116	2	monophyletic	0_0_398
CG1155	2	monophyletic	3_0_5
CG1148	2	monophyletic	1_0_3
CG1145	2	monophyletic	0_0_287
CG1118	2	monophyletic	2_0_37
CG1082	2	monophyletic	0_0_95
CG10263	2	monophyletic	0_0_122_3
CG10262	2	monophyletic	0_0_158_10
CG10250	2	monophyletic	0_0_24
CG10228	2	monophyletic	0_0_13_4
CG10225	2	monophyletic	0_0_109_24
CG10211	2	monophyletic	0_0_80_4
CG10199	2	monophyletic	0_0_22_21
CG10195	2	monophyletic	0_0_107_2
CG10184	2	monophyletic	0_0_158_9
CG1017	2	monophyletic	0_0_348_1
CG10163	2	monophyletic	1_0_128
CG10155	2	monophyletic	0_0_157_0
CG1015	2	monophyletic	0_0_62_0
CG10139	2	monophyletic	0_0_13_0
CG10135	2	monophyletic	0_0_46_2
CG10129	2	monophyletic	0_0_22_20
CG10124	2	monophyletic	0_0_22_3
CG10098	2	monophyletic	0_0_22_18
CG10086	2	monophyletic	1_0_1_3
CG10076	2	monophyletic	0_0_109_17
CG10068	2	monophyletic	1_0_29
CG10051	2	monophyletic	0_0_215_1
CG10023	2	monophyletic	0_0_94_2
CG10019	2	monophyletic	1_0_2_1
CG10017	2	monophyletic	0_0_228_0
CG10008	2	monophyletic	0_0_220_6
CG10005	2	monophyletic	1_0_18_0
CG981	1	n.a	1_0_97
CG979	1	n.a	0_0_108_4
CG968	1	n.a	0_0_76
CG967	1	n.a	0_0_254
CG942	1	n.a	0_0_301
CG940	1	n.a	0_0_375_0
CG927	1	n.a	0_0_112_0
CG925	1	n.a	1_0_18_2
CG920	1	n.a	0_0_54_4
CG906	1	n.a	1_0_15_4
CG872	1	n.a	0_0_291_1
CG867	1	n.a	0_0_199
CG857	1	n.a	0_0_329
CG848	1	n.a	1_0_124
CG833	1	n.a	0_0_105_10
CG792	1	n.a	0_0_401
CG785	1	n.a	0_0_131_6
CG774	1	n.a	0_0_268_2
CG77	1	n.a	0_0_46_8
CG767	1	n.a	1_0_20
CG761	1	n.a	2_0_11
CG750	1	n.a	0_0_90
CG719	1	n.a	0_0_53_0
CG715	1	n.a	0_0_234
CG713	1	n.a	2_0_18
CG697	1	n.a	1_0_17_0
CG692	1	n.a	0_0_348_0
CG668	1	n.a	2_0_41_1
CG66	1	n.a	0_0_278
CG659	1	n.a	0_0_155
CG636	1	n.a	0_0_22_32
CG610	1	n.a	0_0_379
CG605	1	n.a	0_0_430
CG603	1	n.a	0_0_196_0
CG60	1	n.a	0_0_384_1
CG596	1	n.a	1_0_16_1
CG595	1	n.a	1_0_15_1
CG587	1	n.a	0_0_368
CG561	1	n.a	0_0_343
CG557	1	n.a	0_0_94_7
CG552	1	n.a	0_0_260
CG55	1	n.a	0_0_268_0
CG539	1	n.a	1_0_110
CG534	1	n.a	0_0_313_1
CG526	1	n.a	2_0_0_1
CG515	1	n.a	0_0_362
CG514	1	n.a	0_0_77_0
CG507	1	n.a	0_0_256
CG504	1	n.a	0_0_128_4
CG500	1	n.a	0_0_293
CG499	1	n.a	0_0_242_0
CG495	1	n.a	0_0_48
CG4939	1	n.a	4_0_1
CG49	1	n.a	0_0_239
CG488	1	n.a	2_1_30
CG478	1	n.a	0_0_32_0
CG477	1	n.a	2_1_25
CG469	1	n.a	0_0_250_1
CG465	1	n.a	0_0_138
CG463	1	n.a	0_0_263
CG460	1	n.a	0_0_99
CG454	1	n.a	1_0_66_1
CG453	1	n.a	0_0_435
CG443	1	n.a	0_0_20
CG410	1	n.a	0_0_428
CG4065	1	n.a	0_0_360
CG4064	1	n.a	0_0_158_5
CG4063	1	n.a	0_0_102_0
CG3983	1	n.a	1_0_83
CG3982	1	n.a	1_0_119
CG3981	1	n.a	1_0_63
CG3980	1	n.a	1_0_103
CG3979	1	n.a	1_0_40
CG3977	1	n.a	1_0_31_0
CG3976	1	n.a	1_0_117_1
CG3975	1	n.a	1_0_55
CG3973	1	n.a	1_0_95
CG3970	1	n.a	1_0_118_1
CG3969	1	n.a	1_0_1_2
CG3968	1	n.a	1_0_75_0
CG3967	1	n.a	1_0_105
CG3965	1	n.a	1_0_69
CG3964	1	n.a	1_0_67
CG3963	1	n.a	1_0_60
CG3962	1	n.a	1_0_61
CG3961	1	n.a	1_0_99
CG3960	1	n.a	1_0_25
CG3958	1	n.a	1_0_53
CG3956	1	n.a	1_0_64
CG3955	1	n.a	1_0_73_0
CG3954	1	n.a	1_0_46_0
CG3953	1	n.a	1_0_84
CG3952	1	n.a	1_0_88
CG3951	1	n.a	1_0_47
CG3947	1	n.a	1_0_33
CG3946	1	n.a	1_0_115
CG3945	1	n.a	1_0_36
CG3944	1	n.a	1_1_6
CG3943	1	n.a	1_0_87
CG3939	1	n.a	1_0_34
CG3938	1	n.a	1_0_98
CG3937	1	n.a	1_0_39
CG3936	1	n.a	1_0_112
CG3935	1	n.a	1_0_131
CG3934	1	n.a	1_0_130
CG3933	1	n.a	1_0_122
CG3932	1	n.a	1_0_76
CG3931	1	n.a	1_0_118_0
CG3930	1	n.a	1_0_79
CG3929	1	n.a	1_0_116
CG3927	1	n.a	1_0_19
CG3926	1	n.a	1_0_56
CG3924	1	n.a	1_0_57
CG3923	1	n.a	1_0_17_2
CG3922	1	n.a	1_0_101
CG3920	1	n.a	1_0_12
CG3918	1	n.a	1_0_28
CG3917	1	n.a	1_0_49
CG3915	1	n.a	1_0_37
CG3913	1	n.a	1_0_90
CG3912	1	n.a	0_0_259_0
CG3911	1	n.a	1_0_54
CG3908	1	n.a	1_1_4
CG3907	1	n.a	1_1_12
CG3906	1	n.a	1_0_4
CG3903	1	n.a	1_0_10
CG3901	1	n.a	0_0_319_1
CG3898	1	n.a	3_0_7
CG3897	1	n.a	3_0_6_0
CG3896	1	n.a	2_0_33
CG3895	1	n.a	2_0_23
CG3894	1	n.a	2_0_45
CG3893	1	n.a	2_1_59
CG3892	1	n.a	2_1_8
CG3891	1	n.a	2_1_41
CG3890	1	n.a	2_0_7
CG3889	1	n.a	2_1_50
CG3887	1	n.a	2_0_2
CG3886	1	n.a	2_1_1
CG3885	1	n.a	2_0_17
CG3884	1	n.a	2_1_56
CG3882	1	n.a	2_1_9
CG3881	1	n.a	2_1_20
CG3880	1	n.a	2_1_48
CG3878	1	n.a	2_0_19
CG3876	1	n.a	2_0_22
CG3875	1	n.a	2_1_37
CG3874	1	n.a	2_1_53
CG3873	1	n.a	2_1_4
CG3871	1	n.a	2_1_54
CG3869	1	n.a	2_1_10
CG3868	1	n.a	2_1_52
CG3867	1	n.a	2_0_12
CG3866	1	n.a	2_0_20
CG3865	1	n.a	2_0_42
CG3864	1	n.a	2_1_51
CG3859	1	n.a	2_0_30
CG3858	1	n.a	2_0_0_3
CG3856	1	n.a	0_0_354
CG3851	1	n.a	1_1_10
CG3850	1	n.a	0_0_22_17
CG3849	1	n.a	0_0_370
CG3848	1	n.a	0_0_193_2
CG3846	1	n.a	0_0_350
CG3844	1	n.a	0_0_105_8
CG3841	1	n.a	0_0_22_16
CG3840	1	n.a	0_0_22_15
CG384	1	n.a	2_1_47_0
CG3838	1	n.a	0_0_252
CG3834	1	n.a	0_0_269
CG3833	1	n.a	0_0_68
CG3831	1	n.a	0_0_42_2
CG3830	1	n.a	2_1_49
CG3829	1	n.a	0_0_127_0
CG3828	1	n.a	0_0_65
CG3827	1	n.a	0_0_224
CG3825	1	n.a	0_0_290
CG3824	1	n.a	0_0_247_1
CG3823	1	n.a	0_0_298
CG3821	1	n.a	0_0_100
CG3820	1	n.a	0_0_71
CG3817	1	n.a	0_0_70
CG3812	1	n.a	0_0_127_9
CG3811	1	n.a	0_0_317
CG3807	1	n.a	0_0_380
CG3799	1	n.a	0_0_423_1
CG3794	1	n.a	0_0_38
CG3787	1	n.a	0_0_266
CG3786	1	n.a	2_1_44_1
CG3767	1	n.a	0_0_381
CG3752	1	n.a	0_0_142
CG3750	1	n.a	0_0_393
CG3747	1	n.a	0_0_313_0
CG3746	1	n.a	2_0_13
CG374	1	n.a	0_0_387
CG3718	1	n.a	0_0_22_11
CG3717	1	n.a	0_0_85
CG3715	1	n.a	0_0_219_2
CG3714	1	n.a	1_0_132
CG3713	1	n.a	0_0_338
CG3712	1	n.a	0_0_136
CG3711	1	n.a	2_1_40
CG3710	1	n.a	2_1_5
CG3709	1	n.a	0_0_394
CG3708	1	n.a	0_0_242_2
CG3706	1	n.a	1_0_48
CG3703	1	n.a	0_0_22_29
CG3702	1	n.a	0_0_408
CG3701	1	n.a	2_0_6
CG3700	1	n.a	0_0_321
CG3696	1	n.a	2_0_40
CG3692	1	n.a	0_0_187
CG3691	1	n.a	0_0_229
CG3690	1	n.a	0_0_339_2
CG3689	1	n.a	0_0_243
CG3688	1	n.a	0_0_64
CG3687	1	n.a	0_0_409
CG3685	1	n.a	0_0_237_0
CG3683	1	n.a	0_0_178_5
CG3680	1	n.a	0_0_241
CG3679	1	n.a	0_0_324
CG3678	1	n.a	0_0_42_0
CG3677	1	n.a	0_0_426
CG3676	1	n.a	0_0_117
CG3675	1	n.a	0_0_267
CG3674	1	n.a	0_0_285_0
CG3669	1	n.a	0_0_86_1
CG3668	1	n.a	0_0_109_22
CG3667	1	n.a	0_0_131_0
CG3665	1	n.a	0_0_149_1
CG3664	1	n.a	0_0_314
CG3663	1	n.a	0_0_66
CG3662	1	n.a	0_0_297
CG3659	1	n.a	0_0_415
CG3658	1	n.a	0_0_161
CG3657	1	n.a	0_0_308_0
CG3654	1	n.a	0_0_244
CG3652	1	n.a	0_0_385
CG3649	1	n.a	0_0_158_4
CG3647	1	n.a	0_0_306
CG3645	1	n.a	0_0_205
CG3644	1	n.a	0_0_307
CG3643	1	n.a	0_0_168_1
CG3642	1	n.a	0_0_162
CG3641	1	n.a	0_0_176
CG3639	1	n.a	0_0_340
CG3638	1	n.a	0_0_42_8
CG3637	1	n.a	0_0_299_0
CG3636	1	n.a	0_0_78
CG3635	1	n.a	0_0_45
CG3633	1	n.a	0_0_315
CG3632	1	n.a	0_0_105_16
CG3630	1	n.a	0_0_41
CG3629	1	n.a	0_0_361_0
CG3628	1	n.a	0_0_67
CG3625	1	n.a	0_0_133
CG3624	1	n.a	0_0_386
CG3623	1	n.a	0_0_195
CG3621	1	n.a	0_0_94_0
CG3618	1	n.a	0_0_112_1
CG3616	1	n.a	0_0_22_14
CG3614	1	n.a	0_0_188
CG3612	1	n.a	0_0_56
CG3609	1	n.a	0_0_73
CG3607	1	n.a	0_0_305
CG3601	1	n.a	0_0_119
CG3600	1	n.a	0_0_151
CG360	1	n.a	1_0_24_0
CG3599	1	n.a	2_1_36
CG3598	1	n.a	0_0_177
CG3597	1	n.a	0_0_319_0
CG3596	1	n.a	0_0_150
CG3595	1	n.a	2_1_45
CG3594	1	n.a	2_1_31
CG3593	1	n.a	0_0_270
CG3592	1	n.a	0_0_13_17
CG3591	1	n.a	0_0_332
CG3590	1	n.a	2_1_35
CG3588	1	n.a	0_0_335
CG3585	1	n.a	0_0_383
CG3584	1	n.a	0_0_358
CG3583	1	n.a	0_0_279
CG3582	1	n.a	0_0_258
CG3580	1	n.a	0_0_74
CG3579	1	n.a	0_0_369_1
CG3578	1	n.a	0_0_289
CG3576	1	n.a	0_0_54_3
CG3574	1	n.a	0_0_327
CG3570	1	n.a	1_0_71_1
CG3562	1	n.a	2_0_36
CG3558	1	n.a	1_0_89
CG3542	1	n.a	0_0_277
CG3541	1	n.a	0_0_405
CG3537	1	n.a	2_0_16
CG3531	1	n.a	1_0_91
CG3527	1	n.a	1_0_93
CG3526	1	n.a	1_0_129
CG3520	1	n.a	2_0_26
CG3503	1	n.a	2_1_43
CG3494	1	n.a	2_0_27
CG347	1	n.a	1_0_51
CG3451	1	n.a	0_0_208
CG3449	1	n.a	2_1_6
CG344	1	n.a	1_0_71_0
CG3414	1	n.a	0_0_417
CG3400	1	n.a	0_0_17
CG3393	1	n.a	0_0_158_2
CG3387	1	n.a	2_1_19
CG338	1	n.a	2_0_0_4
CG3370	1	n.a	0_0_437
CG3336	1	n.a	0_0_216
CG3326	1	n.a	1_0_58
CG3303	1	n.a	3_0_0
CG33	1	n.a	0_0_422_1
CG3291	1	n.a	4_0_3
CG3278	1	n.a	0_0_413_0
CG3249	1	n.a	0_0_159
CG3235	1	n.a	1_0_102
CG3201	1	n.a	1_0_59
CG3186	1	n.a	0_0_121
CG3181	1	n.a	0_0_18
CG3172	1	n.a	0_0_156
CG3169	1	n.a	0_0_35_0
CG3164	1	n.a	0_0_189
CG3155	1	n.a	0_0_183
CG3147	1	n.a	0_0_399
CG314	1	n.a	0_0_242_1
CG310	1	n.a	0_0_170
CG308	1	n.a	0_0_93
CG3072	1	n.a	0_0_285_1
CG3050	1	n.a	0_0_418
CG305	1	n.a	0_0_81
CG3041	1	n.a	0_0_42_18
CG3022	1	n.a	0_0_149_0
CG3021	1	n.a	3_0_1
CG3017	1	n.a	0_0_214
CG3014	1	n.a	0_0_207
CG3013	1	n.a	2_1_17
CG3012	1	n.a	0_0_291_0
CG3011	1	n.a	2_1_28_1
CG3009	1	n.a	3_0_8
CG3008	1	n.a	0_0_333
CG3007	1	n.a	1_0_100
CG2981	1	n.a	2_0_34
CG298	1	n.a	0_0_31
CG2958	1	n.a	0_0_212
CG295	1	n.a	0_0_365
CG2938	1	n.a	0_0_259_1
CG2891	1	n.a	0_0_330
CG285	1	n.a	1_0_14_2
CG2831	1	n.a	4_0_2
CG2830	1	n.a	3_0_3
CG2820	1	n.a	1_0_70
CG2819	1	n.a	1_0_30
CG2793	1	n.a	0_0_325
CG2791	1	n.a	0_0_169
CG2787	1	n.a	2_0_39
CG2777	1	n.a	0_0_80_2
CG2771	1	n.a	2_0_3
CG2746	1	n.a	0_0_273
CG2742	1	n.a	2_0_9_1
CG2703	1	n.a	0_0_55
CG2701	1	n.a	0_0_302
CG2695	1	n.a	0_0_22_31
CG2673	1	n.a	2_1_44_0
CG2650	1	n.a	2_1_55
CG2648	1	n.a	0_0_94_5
CG2634	1	n.a	1_0_23_1
CG2605	1	n.a	1_1_1
CG2600	1	n.a	1_1_9
CG26	1	n.a	0_0_42_6
CG2594	1	n.a	1_0_22
CG2561	1	n.a	1_1_0
CG2557	1	n.a	0_0_175
CG2549	1	n.a	0_0_357
CG2513	1	n.a	0_0_204
CG250	1	n.a	1_0_81_2
CG2486	1	n.a	1_1_3
CG2466	1	n.a	1_1_8
CG2462	1	n.a	1_0_2_0
CG2456	1	n.a	1_0_21
CG2451	1	n.a	0_0_97
CG2447	1	n.a	0_0_32_4
CG2442	1	n.a	0_0_185
CG244	1	n.a	0_0_215_0
CG2434	1	n.a	0_0_172
CG2428	1	n.a	0_0_191_1
CG2411	1	n.a	0_0_300_1
CG2401	1	n.a	2_0_0_0
CG24	1	n.a	0_0_310
CG2389	1	n.a	2_0_32
CG2386	1	n.a	1_0_50
CG2370	1	n.a	0_0_109_12
CG2362	1	n.a	1_0_114
CG236	1	n.a	0_0_359
CG2310	1	n.a	0_0_104
CG2286	1	n.a	0_0_374_1
CG228	1	n.a	0_0_16
CG2276	1	n.a	2_1_38
CG2275	1	n.a	2_1_23
CG2273	1	n.a	1_0_72_1
CG2261	1	n.a	0_0_271
CG2258	1	n.a	0_0_36
CG2221	1	n.a	1_0_8
CG2176	1	n.a	0_0_249_5
CG2171	1	n.a	0_0_22_23
CG2131	1	n.a	2_1_46
CG2122	1	n.a	1_0_42
CG2118	1	n.a	0_0_163
CG2117	1	n.a	1_0_125
CG2097	1	n.a	0_0_351_0
CG2089	1	n.a	1_0_27_1
CG208	1	n.a	1_0_27_0
CG2078	1	n.a	1_0_15_2
CG207	1	n.a	1_0_86
CG2054	1	n.a	0_0_303
CG2048	1	n.a	1_0_96
CG2045	1	n.a	2_1_29
CG2042	1	n.a	0_0_280
CG1967	1	n.a	0_0_13_10
CG1962	1	n.a	0_0_118
CG1948	1	n.a	0_0_131_5
CG1944	1	n.a	0_0_200
CG1942	1	n.a	0_0_114
CG193	1	n.a	0_0_137_10
CG1919	1	n.a	0_0_275
CG1916	1	n.a	0_0_423_0
CG1915	1	n.a	1_0_5
CG1890	1	n.a	0_0_196_1
CG189	1	n.a	0_0_347_0
CG1887	1	n.a	2_1_18_1
CG1867	1	n.a	0_0_235
CG1859	1	n.a	2_1_11_2
CG185	1	n.a	0_0_255
CG1848	1	n.a	1_0_32
CG184	1	n.a	0_0_322_1
CG1838	1	n.a	0_0_326_1
CG1824	1	n.a	0_0_312_0
CG1823	1	n.a	0_0_96
CG1807	1	n.a	2_0_28
CG1805	1	n.a	0_0_122_4
CG1804	1	n.a	0_0_40
CG180	1	n.a	0_0_190
CG1798	1	n.a	0_0_431
CG1787	1	n.a	0_0_424
CG1782	1	n.a	0_0_232
CG1770	1	n.a	2_1_0_0
CG1755	1	n.a	0_0_49_0
CG1746	1	n.a	0_0_202
CG1741	1	n.a	0_0_221_0
CG1738	1	n.a	0_0_51
CG1737	1	n.a	1_0_120
CG1731	1	n.a	0_0_353_0
CG1709	1	n.a	0_0_198
CG1708	1	n.a	1_0_7
CG1689	1	n.a	0_0_231
CG1688	1	n.a	1_0_73_2
CG1686	1	n.a	0_0_203
CG168	1	n.a	0_0_165_1
CG1653	1	n.a	0_0_222
CG1647	1	n.a	2_0_31
CG1629	1	n.a	0_0_337
CG1627	1	n.a	0_0_427
CG1625	1	n.a	0_0_344
CG1609	1	n.a	0_0_316
CG1599	1	n.a	1_0_81_0
CG1583	1	n.a	0_0_146
CG158	1	n.a	0_0_377_1
CG1574	1	n.a	0_0_63
CG1545	1	n.a	0_0_286
CG1544	1	n.a	0_0_182_1
CG1537	1	n.a	0_0_249_4
CG1530	1	n.a	0_0_80_9
CG1527	1	n.a	0_0_372
CG1524	1	n.a	1_0_16_0
CG1507	1	n.a	0_0_109_13
CG1487	1	n.a	0_0_25
CG1480	1	n.a	0_0_109_19
CG1471	1	n.a	0_0_39
CG1469	1	n.a	1_0_38
CG1466	1	n.a	2_0_24
CG1454	1	n.a	0_0_13_6
CG1451	1	n.a	0_0_61
CG1444	1	n.a	0_0_13_3
CG1441	1	n.a	0_0_27
CG144	1	n.a	2_0_10
CG1437	1	n.a	2_0_35
CG1434	1	n.a	1_0_44_0
CG1433	1	n.a	1_0_109
CG1432	1	n.a	0_0_436
CG1431	1	n.a	0_0_94_8
CG1430	1	n.a	0_0_264
CG1425	1	n.a	0_0_257
CG1423	1	n.a	1_0_46_1
CG1416	1	n.a	2_0_29
CG1412	1	n.a	0_0_22_33
CG1411	1	n.a	0_0_148_1
CG1408	1	n.a	0_0_192
CG1407	1	n.a	1_0_107
CG1402	1	n.a	0_0_225
CG1401	1	n.a	0_0_12_1
CG1377	1	n.a	0_0_7
CG1373	1	n.a	0_0_248
CG1334	1	n.a	0_0_44
CG1303	1	n.a	0_0_419
CG1273	1	n.a	1_0_62_1
CG1266	1	n.a	0_0_135
CG1245	1	n.a	0_0_15_0
CG1226	1	n.a	2_1_33
CG1225	1	n.a	1_0_78
CG1222	1	n.a	0_0_164
CG1217	1	n.a	1_0_35
CG1216	1	n.a	1_1_5
CG1214	1	n.a	3_0_4
CG1207	1	n.a	0_0_158_11
CG1203	1	n.a	0_0_397_0
CG1198	1	n.a	0_0_110
CG1191	1	n.a	2_1_39
CG1180	1	n.a	0_0_236
CG1169	1	n.a	1_0_74
CG1161	1	n.a	0_0_137_8
CG1144	1	n.a	1_0_77
CG1140	1	n.a	0_0_62_2
CG1135	1	n.a	0_0_171
CG1125	1	n.a	0_0_29_4
CG1117	1	n.a	0_0_132
CG1109	1	n.a	0_0_139
CG1107	1	n.a	0_0_11
CG110	1	n.a	0_0_87_1
CG108	1	n.a	0_0_396
CG1076	1	n.a	0_0_143
CG1037	1	n.a	0_0_201_1
CG1035	1	n.a	0_0_251
CG10267	1	n.a	0_0_122_6
CG10266	1	n.a	0_0_42_5
CG10265	1	n.a	0_0_12_0
CG10264	1	n.a	0_0_127_4
CG10260	1	n.a	0_0_105_13
CG1026	1	n.a	0_0_326_0
CG10259	1	n.a	0_0_178_1
CG10258	1	n.a	0_0_228_1
CG10257	1	n.a	0_0_62_1
CG10256	1	n.a	0_0_13_11
CG10255	1	n.a	0_0_158_0
CG10254	1	n.a	0_0_367
CG10253	1	n.a	0_0_22_7
CG10252	1	n.a	1_0_66_0
CG10251	1	n.a	0_0_158_1
CG10249	1	n.a	1_0_26_2
CG10248	1	n.a	0_0_80_1
CG10247	1	n.a	0_0_13_15
CG10246	1	n.a	0_0_127_2
CG10245	1	n.a	0_0_179_1
CG10244	1	n.a	1_0_44_1
CG10243	1	n.a	0_0_353_1
CG10242	1	n.a	1_0_1_1
CG10241	1	n.a	0_0_158_6
CG10240	1	n.a	0_0_94_3
CG10239	1	n.a	0_0_249_3
CG10238	1	n.a	0_0_0_2
CG10237	1	n.a	0_0_46_4
CG10236	1	n.a	0_0_13_5
CG10235	1	n.a	0_0_130_1
CG10234	1	n.a	0_0_211_1
CG10232	1	n.a	3_0_6_1
CG10231	1	n.a	0_0_109_29
CG10230	1	n.a	0_0_59
CG10229	1	n.a	2_0_0_2
CG10227	1	n.a	0_0_137_3
CG10224	1	n.a	0_0_388_0
CG10223	1	n.a	0_0_50_1
CG10221	1	n.a	0_0_127_6
CG10220	1	n.a	0_0_131_4
CG10219	1	n.a	1_0_43_0
CG10218	1	n.a	0_0_22_19
CG10216	1	n.a	0_0_94_4
CG10215	1	n.a	0_0_154
CG10214	1	n.a	0_0_13_2
CG10213	1	n.a	0_0_109_31
CG10212	1	n.a	0_0_46_7
CG10210	1	n.a	0_0_123_0
CG10209	1	n.a	0_0_22_10
CG10208	1	n.a	0_0_137_6
CG10207	1	n.a	0_0_181_3
CG10205	1	n.a	0_0_309_0
CG10204	1	n.a	0_0_77_1
CG10203	1	n.a	0_0_69_1
CG10202	1	n.a	0_0_197_1
CG10200	1	n.a	3_0_2
CG10198	1	n.a	1_0_45
CG10196	1	n.a	0_0_116_1
CG10194	1	n.a	1_0_9
CG10193	1	n.a	0_0_137_12
CG10192	1	n.a	0_0_107_1
CG10191	1	n.a	0_0_137_13
CG10190	1	n.a	0_0_106_1
CG10189	1	n.a	1_0_43_2
CG10188	1	n.a	0_0_32_1
CG10187	1	n.a	0_0_351_1
CG10186	1	n.a	0_0_109_10
CG10185	1	n.a	2_1_15_2
CG10183	1	n.a	2_1_15_1
CG10182	1	n.a	0_0_42_16
CG10180	1	n.a	0_0_2_0
CG10179	1	n.a	0_0_13_16
CG10178	1	n.a	0_0_22_5
CG10177	1	n.a	0_0_105_4
CG10176	1	n.a	0_0_371
CG10175	1	n.a	0_0_109_11
CG10174	1	n.a	0_0_178_2
CG10173	1	n.a	0_0_429_1
CG10172	1	n.a	0_0_87_0
CG10171	1	n.a	0_0_35_2
CG10170	1	n.a	0_0_128_3
CG10168	1	n.a	0_0_109_35
CG10167	1	n.a	0_0_54_1
CG10166	1	n.a	2_1_47_1
CG10165	1	n.a	0_0_42_13
CG10164	1	n.a	0_0_137_4
CG10162	1	n.a	0_0_127_3
CG10161	1	n.a	0_0_227_1
CG10159	1	n.a	0_0_109_30
CG10158	1	n.a	0_0_105_15
CG10157	1	n.a	0_0_32_3
CG10156	1	n.a	0_0_1_0
CG10154	1	n.a	0_0_53_2
CG10153	1	n.a	0_0_201_0
CG10152	1	n.a	0_0_221_4
CG10151	1	n.a	0_0_37
CG10150	1	n.a	0_0_52_2
CG10149	1	n.a	0_0_14
CG10148	1	n.a	0_0_108_1
CG10147	1	n.a	0_0_42_15
CG10146	1	n.a	0_0_115_0
CG10144	1	n.a	0_0_168_2
CG10142	1	n.a	0_0_137_5
CG10141	1	n.a	2_1_42
CG10140	1	n.a	0_0_13_14
CG10138	1	n.a	0_0_115_2
CG10137	1	n.a	1_0_17_4
CG10136	1	n.a	2_0_8_0
CG10134	1	n.a	0_0_109_27
CG10133	1	n.a	2_0_41_0
CG10132	1	n.a	0_0_80_6
CG10131	1	n.a	0_0_259_2
CG10130	1	n.a	0_0_108_0
CG10128	1	n.a	0_0_22_22
CG10126	1	n.a	0_0_22_28
CG10125	1	n.a	0_0_42_11
CG10123	1	n.a	0_0_384_0
CG10122	1	n.a	0_0_22_8; 0_0_22_9
CG10120	1	n.a	0_0_300_0
CG10119	1	n.a	0_0_109_3
CG10118	1	n.a	0_0_339_1
CG10116	1	n.a	0_0_80_7
CG10115	1	n.a	0_0_249_2
CG10114	1	n.a	0_0_87_4
CG10113	1	n.a	1_0_17_1
CG10112	1	n.a	0_0_83_1
CG10110	1	n.a	0_0_137_2
CG10109	1	n.a	0_0_105_12
CG10108	1	n.a	0_0_361_1
CG10107	1	n.a	0_0_148_0
CG10106	1	n.a	0_0_220_5
CG10105	1	n.a	1_0_24_2
CG10104	1	n.a	0_0_22_13
CG10103	1	n.a	0_0_58
CG10102	1	n.a	0_0_80_5
CG10101	1	n.a	0_0_403_1
CG10100	1	n.a	0_0_91_1
CG1010	1	n.a	0_0_274
CG10097	1	n.a	1_0_80_4
CG10096	1	n.a	0_0_220_3
CG10095	1	n.a	0_0_377_0
CG10094	1	n.a	0_0_109_15
CG10093	1	n.a	0_0_221_3
CG10092	1	n.a	0_0_128_2
CG10091	1	n.a	0_0_158_3
CG10090	1	n.a	0_0_105_3
CG10089	1	n.a	0_0_131_3
CG10088	1	n.a	1_0_1_0
CG10087	1	n.a	1_0_46_2
CG10085	1	n.a	0_0_108_2
CG10084	1	n.a	1_0_18_1
CG10082	1	n.a	2_0_4_1
CG10081	1	n.a	0_0_13_7
CG10080	1	n.a	1_0_80_3
CG10079	1	n.a	1_0_15_3
CG10078	1	n.a	0_0_29_6
CG10077	1	n.a	0_0_219_1
CG10075	1	n.a	0_0_87_2
CG10074	1	n.a	0_0_109_21
CG10073	1	n.a	1_0_72_0
CG10072	1	n.a	1_0_44_2
CG10070	1	n.a	0_0_220_4
CG10069	1	n.a	1_0_41_1
CG10067	1	n.a	0_0_29_10
CG10066	1	n.a	0_0_109_26
CG10065	1	n.a	0_0_181_2
CG10064	1	n.a	0_0_126_2
CG10063	1	n.a	2_0_4_0
CG10062	1	n.a	0_0_13_8
CG10061	1	n.a	2_1_15_0
CG10060	1	n.a	0_0_346_1
CG10059	1	n.a	0_0_29_11
CG10058	1	n.a	1_0_121
CG10057	1	n.a	0_0_122_2
CG10055	1	n.a	0_0_13_1
CG10054	1	n.a	0_0_42_1
CG10053	1	n.a	1_0_104
CG10052	1	n.a	0_0_46_5
CG10050	1	n.a	1_0_23_0
CG10049	1	n.a	0_0_276_0
CG10047	1	n.a	0_0_141
CG10046	1	n.a	0_0_127_7
CG10045	1	n.a	0_0_83_2
CG10044	1	n.a	2_1_16_1
CG10043	1	n.a	0_0_276_1
CG10042	1	n.a	0_0_422_0
CG10041	1	n.a	0_0_0_3
CG10040	1	n.a	0_0_42_10
CG10039	1	n.a	1_0_41_0
CG10038	1	n.a	0_0_291_2
CG10037	1	n.a	2_1_32_0
CG10036	1	n.a	0_0_375_1
CG10035	1	n.a	2_1_0_1
CG10034	1	n.a	0_0_178_0
CG10033	1	n.a	0_0_109_2
CG10031	1	n.a	0_0_181_1
CG10030	1	n.a	2_1_18_0
CG10029	1	n.a	1_0_81_1
CG10025	1	n.a	1_0_17_3
CG10024	1	n.a	0_0_5
CG10022	1	n.a	0_0_98_3
CG10020	1	n.a	0_0_268_1
CG10018	1	n.a	0_0_22_25
CG10015	1	n.a	0_0_127_1
CG10014	1	n.a	0_0_57_1
CG10013	1	n.a	0_0_42_4
CG10012	1	n.a	0_0_80_3
CG10011	1	n.a	0_0_10
CG10010	1	n.a	0_0_109_32
CG10009	1	n.a	0_0_13_18
CG10007	1	n.a	0_0_105_5
CG10006	1	n.a	0_0_193_0
CG10004	1	n.a	0_0_247_0
CG10003	1	n.a	0_0_122_1
CG10002	1	n.a	0_0_179_2
CG10001	1	n.a	0_0_191_0
CG10000	1	n.a	0_0_131_2
CG10	1	n.a	0_0_400
n.a., not applicable
