## Supplementary material for "A dual barcoding approach to bacterial strain nomenclature: Genomic taxonomy of *Klebsiella pneumoniae* strains": Table_S6

### Sheet: Feuil1
Table S6. Outbreak dataset
AssemblyAccessionGCA	AssemblyAccession	AssemblyName	BioprojectAccn	BioprojectId	BioSampleAccn	PubMed ID	Outbreak	id_bigsDB	aliases	taxonomic_designation	country	gapA	infB	mdh	pgi	phoE	rpoB	tonB	ST (MLST)	Threshold_43	Threshold_190	cgLINcodes
GCA_002086055.1	GCF_002086055.1	ASM208605v1	PRJNA324148	324148	SAMN06293693	28143787	GallenOutbreak_Ruppe_CMI_2017	4444	KPN_KPC_HUG_B4	Kp1	Switzerland	54	3	1	1	1	1	79	512	CG258	SL258	0_0_105_6_0_0_17_74_0_0
GCA_002086025.1	GCF_002086025.1	ASM208602v1	PRJNA324148	324148	SAMN06293615	28143787	GallenOutbreak_Ruppe_CMI_2017	5733	KPN_KPC_HUG_B2	Kp1	Switzerland	54	3	1	1	1	1	79	512	CG258	SL258	0_0_105_6_0_0_17_74_0_0
GCA_002086005.1	GCF_002086005.1	ASM208600v1	PRJNA324148	324148	SAMN06293642	28143787	GallenOutbreak_Ruppe_CMI_2017	5734	KPN_KPC_HUG_B3	Kp1	Switzerland	54	3	1	1	1	1	79	512	CG258	SL258	0_0_105_6_0_0_17_74_0_0
GCA_002085855.1	GCF_002085855.1	ASM208585v1	PRJNA324148	324148	SAMN06293083	28143787	HUGoutbreak_Ruppe_CMI_2017	4442	KPN_KPC_HUG_08	Kp1	Switzerland	54	3	1	1	1	1	79	512	CG258	SL258	0_0_105_6_0_0_17_65_73_0
GCA_002085865.1	GCF_002085865.1	ASM208586v1	PRJNA324148	324148	SAMN06293086	28143787	HUGoutbreak_Ruppe_CMI_2017	4443	KPN_KPC_HUG_09	Kp1	Switzerland	54	3	1	1	1	1	79	512	CG258	SL258	0_0_105_6_0_0_17_65_73_0
GCA_002007665.1	GCF_002007665.1	ASM200766v1	PRJNA324148	324148	SAMN06335643	28143787	HUGoutbreak_Ruppe_CMI_2017	5727	KPN_KPC_HUG_07	Kp1	Switzerland	54	3	1	1	1	1	79	512	CG258	SL258	0_0_105_6_0_0_17_65_74_0
GCA_002085915.1	GCF_002085915.1	ASM208591v1	PRJNA324148	324148	SAMN06293090	28143787	HUGoutbreak_Ruppe_CMI_2017	5728	KPN_KPC_HUG_10	Kp1	Switzerland	54	3	1	1	1	1	79	512	CG258	SL258	0_0_105_6_0_0_17_65_73_0
GCA_002085895.1	GCF_002085895.1	ASM208589v1	PRJNA324148	324148	SAMN06293102	28143787	HUGoutbreak_Ruppe_CMI_2017	5729	KPN_KPC_HUG_11	Kp1	Switzerland	54	3	1	1	1	1	79	512	CG258	SL258	0_0_105_6_0_0_17_65_73_0
GCA_002085975.1	GCF_002085975.1	ASM208597v1	PRJNA324148	324148	SAMN06293116	28143787	HUGoutbreak_Ruppe_CMI_2017	5731	KPN_KPC_HUG_13	Kp1	Switzerland	54	3	1	1	1	1	79	512	CG258	SL258	0_0_105_6_0_0_17_65_73_0
GCA_002370065.1	GCF_002370065.1	ASM237006v1	PRJNA391211	391211	SAMN07259325	28864030	Gu_Lancet_2018	167	1	Kp1	China	3	3	1	1	1	1	4	11	CG11	SL258	0_0_105_2_0_0_2_10_0_0
GCA_002370055.1	GCF_002370055.1	ASM237005v1	PRJNA391211	391211	SAMN07259326	28864030	Gu_Lancet_2018	214	2	Kp1	China	3	3	1	1	1	1	4	11	CG11	SL258	0_0_105_2_0_0_2_10_0_0
GCA_002369985.1	GCF_002369985.1	ASM236998v1	PRJNA391211	391211	SAMN07259327	28864030	Gu_Lancet_2018	268	3	Kp1	China	3	3	1	1	1	1	4	11	CG11	SL258	0_0_105_2_0_0_2_10_0_0
GCA_002370005.1	GCF_002370005.1	ASM237000v1	PRJNA391211	391211	SAMN07259328	28864030	Gu_Lancet_2018	589	5	Kp1	China	3	3	1	1	1	1	4	11	CG11	SL258	0_0_105_2_0_0_2_10_0_0
GCA_002369935.1	GCF_002369935.1	ASM236993v1	PRJNA391211	391211	SAMN07259329	28864030	Gu_Lancet_2018	631	7	Kp1	China	3	3	1	1	1	1	4	11	CG11	SL258	0_0_105_2_0_0_2_16_0_0
GCA_000281575.1	GCF_000281575.1	KPNIH11_1	PRJNA73845	73845	SAMN01057620	22914622	Snitkin_SciTranslMed_ 2012	5701	KPNIH11	Kp1	United States	3	3	1	1	1	1	79	258	CG258	SL258	0_0_105_6_0_0_75_1_0_0
GCA_000281335.1	GCF_000281335.1	KPNIH12_1	PRJNA80219	80219	SAMN01057621	22914622	Snitkin_SciTranslMed_ 2012	5702	KPNIH12	Kp1	United States	3	3	1	1	1	1	79	258	CG258	SL258	0_0_105_6_0_0_75_1_0_0
GCA_000281455.1	GCF_000281455.1	KPNIH14_1	PRJNA80223	80223	SAMN01057640	22914622	Snitkin_SciTranslMed_ 2012	5703	KPNIH14	Kp1	United States	3	3	1	1	1	1	79	258	CG258	SL258	0_0_105_6_0_0_75_1_1_0
GCA_000281595.1	GCF_000281595.1	KPNIH16_1	PRJNA80227	80227	SAMN01057641	22914622	Snitkin_SciTranslMed_ 2012	5704	KPNIH16	Kp1	United States	3	3	1	1	1	1	79	258	CG258	SL258	0_0_105_6_0_0_75_1_1_0
GCA_000281355.1	GCF_000281355.1	KPNIH17_1	PRJNA80229	80229	SAMN01057646	22914622	Snitkin_SciTranslMed_ 2012	5705	KPNIH17	Kp1	United States	3	3	1	1	1	1	79	258	CG258	SL258	0_0_105_6_0_0_75_1_1_0
GCA_000281375.1	GCF_000281375.1	KPNIH20_1	PRJNA80235	80235	SAMN01057650	22914622	Snitkin_SciTranslMed_ 2012	5709	KPNIH20	Kp1	United States	3	3	1	1	1	1	79	258	CG258	SL258	0_0_105_6_0_0_75_1_1_0
GCA_000281495.1	GCF_000281495.1	KPNIH21_1	PRJNA156861	156861	SAMN01057652	22914622	Snitkin_SciTranslMed_ 2012	5710	KPNIH21	Kp1	United States	3	3	1	1	1	1	79	258	CG258	SL258	0_0_105_6_0_0_75_1_1_0
GCA_000281515.1	GCF_000281515.1	KPNIH22_1	PRJNA156863	156863	SAMN01057658	22914622	Snitkin_SciTranslMed_ 2012	5711	KPNIH22	Kp1	United States	3	3	1	1	1	1	79	258	CG258	SL258	0_0_105_6_0_0_75_1_1_0
GCA_000281255.1	GCF_000281255.1	KPNIH2_1	PRJNA73195	73195	SAMN01057609	22914622	Snitkin_SciTranslMed_ 2012	5716	KPNIH2	Kp1	United States	3	3	1	1	1	1	79	258	CG258	SL258	0_0_105_6_0_0_75_0_0_0
GCA_000281395.1	GCF_000281395.1	KPNIH4_1	PRJNA73199	73199	SAMN01057606	22914622	Snitkin_SciTranslMed_ 2012	5721	KPNIH4	Kp1	United States	3	3	1	1	1	1	79	258	CG258	SL258	0_0_105_6_0_0_75_1_0_0
GCA_000281275.1	GCF_000281275.1	KPNIH5_1	PRJNA73201	73201	SAMN01057607	22914622	Snitkin_SciTranslMed_ 2012	5722	KPNIH5	Kp1	United States	3	3	1	1	1	1	79	258	CG258	SL258	0_0_105_6_0_0_75_0_0_0
GCA_000281295.1	GCF_000281295.1	KPNIH6_1	PRJNA73203	73203	SAMN01057608	22914622	Snitkin_SciTranslMed_ 2012	5723	KPNIH6	Kp1	United States	3	3	1	1	1	1	79	258	CG258	SL258	0_0_105_6_0_0_75_0_0_0
GCA_000281415.1	GCF_000281415.1	KPNIH7_1	PRJNA73837	73837	SAMN01057711	22914622	Snitkin_SciTranslMed_ 2012	5724	KPNIH7	Kp1	United States	3	3	1	1	1	1	79	258	CG258	SL258	0_0_105_6_0_0_75_1_1_0
GCA_000281555.1	GCF_000281555.1	KPNIH8_1	PRJNA73839	73839	SAMN01057612	22914622	Snitkin_SciTranslMed_ 2012	5725	KPNIH8	Kp1	United States	3	3	1	1	1	1	79	258	CG258	SL258	0_0_105_6_0_0_75_1_1_0
GCA_000281315.1	GCF_000281315.1	KPNIH9_1	PRJNA73841	73841	SAMN01057613	22914622	Snitkin_SciTranslMed_ 2012	5726	KPNIH9	Kp1	United States	3	3	1	1	1	1	79	258	CG258	SL258	0_0_105_6_0_0_75_1_1_0
GCA_000281435.2	GCF_000281435.2	ASM28143v2	PRJNA73843	73843	SAMN01057614	22914622	Snitkin_SciTranslMed_ 2012	5700	KPNIH10	Kp1	United States	3	3	1	1	1	1	79	258	CG258	SL258	0_0_105_6_0_0_75_0_0_0
GCA_000281475.1	GCF_000281475.1	KPNIH18_1	PRJNA80231	80231	SAMN01057635	22914622	Snitkin_SciTranslMed_ 2012	5706	KPNIH18	Kp1	United States	3	3	1	1	1	1	79	258	CG258	SL258	0_0_105_6_0_0_75_1_1_0
GCA_000281635.1	GCF_000281635.1	KPNIH23_1	PRJNA156865	156865	SAMN01057657	22914622	Snitkin_SciTranslMed_ 2012	5712	KPNIH23	Kp1	United States	3	3	1	1	1	1	79	258	CG258	SL258	0_0_105_6_0_0_75_1_1_0
GCA_000281535.2	GCF_000281535.2	ASM28153v2	PRJNA73191	73191	SAMN01057611	22914622	Snitkin_SciTranslMed_ 2012	5708	KPNIH1	Kp1	United States	3	3	1	1	1	1	79	258	CG258	SL258	0_0_105_6_0_0_75_1_0_0
GCA_002900035.1	GCF_002900035.1	ASM290003v1	PRJNA252925	252925	SAMN03178220	26067658	Weterings_EJCMID_2015	4617	M053972	Kp1	Netherlands	3	3	1	1	1	1	79	258	CG258	SL258	0_0_105_6_0_0_0_5_27_0
GCA_002900015.1	GCF_002900015.1	ASM290001v1	PRJNA252925	252925	SAMN03178221	26067658	Weterings_EJCMID_2015	4618	M057110	Kp1	Netherlands	3	3	1	1	1	1	79	258	CG258	SL258	0_0_105_6_0_0_0_5_37_0
GCA_002900135.1	GCF_002900135.1	ASM290013v1	PRJNA252925	252925	SAMN03178222	26067658	Weterings_EJCMID_2015	4619	M091528	Kp1	Netherlands	3	3	1	1	1	1	79	258	CG258	SL258	0_0_105_6_0_0_0_5_32_0
GCA_001517735.1	GCF_001517735.1	ASM151773v1	PRJNA252925	252925	SAMN03178224	26067658	Weterings_EJCMID_2015	4620	M097273	Kp1	Netherlands	3	3	1	1	1	1	79	258	CG258	SL258	0_0_105_6_0_0_0_5_32_0
GCA_002900145.1	GCF_002900145.1	ASM290014v1	PRJNA252925	252925	SAMN03178223	26067658	Weterings_EJCMID_2015	4621	M097275	Kp1	Netherlands	3	3	1	1	1	1	79	258	CG258	SL258	0_0_105_6_0_0_0_5_32_0
GCA_001517715.1	GCF_001517715.1	ASM151771v1	PRJNA252925	252925	SAMN03178258	26067658	Weterings_EJCMID_2015	4622	M098440	Kp1	Netherlands	3	3	1	1	1	1	79	258	CG258	SL258	0_0_105_6_0_0_0_5_33_0
GCA_001517955.1	GCF_001517955.1	ASM151795v1	PRJNA252925	252925	SAMN03178259	26067658	Weterings_EJCMID_2015	4623	M098441	Kp1	Netherlands	3	3	1	1	1	1	79	258	CG258	SL258	0_0_105_6_0_0_0_5_32_0
GCA_001517795.1	GCF_001517795.1	ASM151779v1	PRJNA252925	252925	SAMN03178260	26067658	Weterings_EJCMID_2015	4624	M098442	Kp1	Netherlands	3	3	1	1	1	1	79	258	CG258	SL258	0_0_105_6_0_0_0_5_32_0
GCA_001517745.1	GCF_001517745.1	ASM151774v1	PRJNA252925	252925	SAMN03178255	26067658	Weterings_EJCMID_2015	4625	M098451	Kp1	Netherlands	3	3	1	1	1	1	79	258	CG258	SL258	0_0_105_6_0_0_0_5_34_0
GCA_001517725.1	GCF_001517725.1	ASM151772v1	PRJNA252925	252925	SAMN03178225	26067658	Weterings_EJCMID_2015	4626	M098513	Kp1	Netherlands	3	3	1	1	1	1	79	258	CG258	SL258	0_0_105_6_0_0_0_5_32_0
GCA_001517805.1	GCF_001517805.1	ASM151780v1	PRJNA252925	252925	SAMN03178264	26067658	Weterings_EJCMID_2015	4627	M104145	Kp1	Netherlands	3	3	1	1	1	1	79	258	CG258	SL258	0_0_105_6_0_0_0_5_32_0
GCA_001460975.1	GCF_001460975.1	ASM146097v1	PRJNA252925	252925	SAMN03223201	26617589	Zhou_Frontiers_2015	4303	KPEI-1	Kp1	Netherlands	2	1	10	1	9	1	21	1427	CG1427	SL1427	0_0_346_0_0_0_0_0_2_0
GCA_001460495.1	GCF_001460495.1	ASM146049v1	PRJNA252925	252925	SAMN03223202	26617589	Zhou_Frontiers_2015	4304	KPEI-2	Kp1	Netherlands	2	1	10	1	9	1	21	1427	CG1427	SL1427	0_0_346_0_0_0_0_0_2_0
GCA_001457255.1	GCF_001457255.1	ASM145725v1	PRJNA252925	252925	SAMN03222863	26617589	Zhou_Frontiers_2015	4447	KPOI-1/1	Kp1	Netherlands	2	1	10	1	9	1	21	1427	CG1427	SL1427	0_0_346_0_0_0_0_0_0_0
GCA_001457265.1	GCF_001457265.1	ASM145726v1	PRJNA252925	252925	SAMN03222864	26617589	Zhou_Frontiers_2015	4448	KPOI-1/2	Kp1	Netherlands	2	1	10	1	9	1	21	1427	CG1427	SL1427	0_0_346_0_0_0_0_0_0_0
GCA_001457275.1	GCF_001457275.1	ASM145727v1	PRJNA252925	252925	SAMN03222865	26617589	Zhou_Frontiers_2015	4449	KPOI-1/3	Kp1	Netherlands	2	1	10	1	9	1	21	1427	CG1427	SL1427	0_0_346_0_0_0_0_0_1_0
GCA_001457285.1	GCF_001457285.1	ASM145728v1	PRJNA252925	252925	SAMN03222890	26617589	Zhou_Frontiers_2015	4450	KPOI-1/4	Kp1	Netherlands	2	1	10	1	9	1	21	1427	CG1427	SL1427	0_0_346_0_0_0_0_0_2_0
GCA_001457335.1	GCF_001457335.1	ASM145733v1	PRJNA252925	252925	SAMN03223189	26617589	Zhou_Frontiers_2015	4451	KPOI-2	Kp1	Netherlands	2	1	10	1	9	1	21	1427	CG1427	SL1427	0_0_346_0_0_0_0_0_2_0
GCA_001460565.1	GCF_001460565.1	ASM146056v1	PRJNA252925	252925	SAMN03223195	26617589	Zhou_Frontiers_2015	4452	KPOI-3	Kp1	Netherlands	2	1	10	1	9	1	21	1427	CG1427	SL1427	0_0_346_0_0_0_0_0_3_0
GCA_001460985.1	GCF_001460985.1	ASM146098v1	PRJNA252925	252925	SAMN03223200	26617589	Zhou_Frontiers_2015	4453	KPOI-4	Kp1	Netherlands	2	1	10	1	9	1	21	1427	CG1427	SL1427	0_0_346_0_0_0_0_0_2_0
GCA_001460475.1	GCF_001460475.1	ASM146047v1	PRJNA252925	252925	SAMN03223196	26617589	Zhou_Frontiers_2015	4454	KPOI-5	Kp1	Netherlands	2	1	10	1	9	1	21	1427	CG1427	SL1427	0_0_346_0_0_0_0_0_2_0
GCA_001182565.1	GCF_001182565.1	KpVA-10	PRJEB7661	288866	SAMEA3108426	26135860	Onori_JCM_2015	4476		Kp1	Italy	54	3	1	1	1	1	79	512	CG258	SL258	0_0_105_6_0_0_17_65_1_0
GCA_001182585.1	GCF_001182585.1	KpVA-11	PRJEB7661	288866	SAMEA3108427	26135860	Onori_JCM_2015	4477		Kp1	Italy	54	3	1	1	1	1	79	512	CG258	SL258	0_0_105_6_0_0_17_65_1_0
GCA_001182605.1	GCF_001182605.1	KpVA-12	PRJEB7661	288866	SAMEA3108428	26135860	Onori_JCM_2015	4478		Kp1	Italy	54	3	1	1	1	1	79	512	CG258	SL258	0_0_105_6_0_0_17_65_1_0
GCA_001182625.1	GCF_001182625.1	KpVA-13	PRJEB7661	288866	SAMEA3108429	26135860	Onori_JCM_2015	4479		Kp1	Italy	54	3	1	1	1	1	79	512	CG258	SL258	0_0_105_6_0_0_17_65_1_0
GCA_001182645.1	GCF_001182645.1	KpVA-14	PRJEB7661	288866	SAMEA3108430	26135860	Onori_JCM_2015	4480		Kp1	Italy	54	3	1	1	1	1	79	512	CG258	SL258	0_0_105_6_0_0_17_65_1_0
GCA_001182525.1	GCF_001182525.1	KpVA-8	PRJEB7661	288866	SAMEA3108424	26135860	Onori_JCM_2015	4490		Kp1	Italy	54	3	1	1	1	1	79	512	CG258	SL258	0_0_105_6_0_0_17_65_1_0
GCA_001182545.1	GCF_001182545.1	KpVA-9	PRJEB7661	288866	SAMEA3108425	26135860	Onori_JCM_2015	4491		Kp1	Italy	54	3	1	1	1	1	79	512	CG258	SL258	0_0_105_6_0_0_17_65_1_0
GCA_001597245.1	GCF_001597245.1	CLC bio	PRJNA252925	252925	SAMN03734957	26864946	Zhou_SciRep_2016	4163	KP-10	Kp1	Netherlands	1	1	1	1	1	1	1	15	CG15	SL15	0_0_0_0_2_0_34_0_0_0
GCA_001596995.1	GCF_001596995.1	ASM159699v1	PRJNA252925	252925	SAMN03281077	26864946	Zhou_SciRep_2016	4455	KPOII-10	Kp1	Netherlands	1	1	1	1	1	1	1	15	CG15	SL15	0_0_0_0_2_0_34_0_0_0
GCA_001596935.1	GCF_001596935.1	ASM159693v1	PRJNA252925	252925	SAMN03223331	26864946	Zhou_SciRep_2016	4456	KPOII-1	Kp1	Netherlands	1	1	1	1	1	1	1	15	CG15	SL15	0_0_0_0_2_0_34_0_0_0
GCA_001597095.1	GCF_001597095.1	ASM159709v1	PRJNA252925	252925	SAMN03281029	26864946	Zhou_SciRep_2016	4457	KPOII-1	Kp1	Netherlands	1	1	1	1	1	1	1	15	CG15	SL15	0_0_0_0_2_0_34_0_0_0
GCA_001596925.1	GCF_001596925.1	ASM159692v1	PRJNA252925	252925	SAMN03223332	26864946	Zhou_SciRep_2016	4458	KPOII-2	Kp1	Netherlands	1	1	1	1	1	1	1	15	CG15	SL15	0_0_0_0_2_0_34_0_0_0
GCA_001596915.1	GCF_001596915.1	ASM159691v1	PRJNA252925	252925	SAMN03281031	26864946	Zhou_SciRep_2016	4459	KPOII-2	Kp1	Netherlands	1	1	1	1	1	1	1	15	CG15	SL15	0_0_0_0_2_0_34_0_0_0
GCA_001596905.1	GCF_001596905.1	ASM159690v1	PRJNA252925	252925	SAMN03281039	26864946	Zhou_SciRep_2016	4460	KPOII-4	Kp1	Netherlands	1	1	1	1	1	1	1	15	CG15	SL15	0_0_0_0_2_0_34_0_0_0
GCA_001597115.1	GCF_001597115.1	ASM159711v1	PRJNA252925	252925	SAMN03281070	26864946	Zhou_SciRep_2016	4461	KPOII-6	Kp1	Netherlands	1	1	1	1	1	1	1	15	CG15	SL15	0_0_0_0_2_0_34_0_0_0
GCA_001596985.1	GCF_001596985.1	ASM159698v1	PRJNA252925	252925	SAMN03281071	26864946	Zhou_SciRep_2016	4462	KPOII-7	Kp1	Netherlands	1	1	1	1	1	1	1	15	CG15	SL15	0_0_0_0_2_0_34_0_0_0
GCA_001597145.1	GCF_001597145.1	ASM159714v1	PRJNA252925	252925	SAMN03281072	26864946	Zhou_SciRep_2016	4463	KPOII-8	Kp1	Netherlands	1	1	1	1	1	1	1	15	CG15	SL15	0_0_0_0_2_0_34_0_0_0
GCA_001597165.1	GCF_001597165.1	ASM159716v1	PRJNA252925	252925	SAMN03281073	26864946	Zhou_SciRep_2016	4464	KPOII-9	Kp1	Netherlands	1	1	1	1	1	1	1	15	CG15	SL15	0_0_0_0_2_0_34_0_0_0
GCA_001613715.1	GCF_001613715.1	ASM161371v1	PRJNA313004	313004	SAMN04532756	29881543	Sui_ARIC_2018	5925	TR187	Kp1	China	3	3	1	1	1	1	4	11	CG11	SL258	0_0_105_2_0_0_2_8_0_0
GCA_001613565.1	GCF_001613565.1	ASM161356v1	PRJNA313004	313004	SAMN04532799	29881543	Sui_ARIC_2018	5926	TR191	Kp1	China	3	3	1	1	1	1	4	11	CG11	SL258	0_0_105_2_0_0_2_8_0_0
GCA_001613595.1	GCF_001613595.1	ASM161359v1	PRJNA313004	313004	SAMN04534539	29881543	Sui_ARIC_2018	5929	TR198	Kp1	China	3	3	1	1	1	1	4	11	CG11	SL258	0_0_105_2_0_0_2_8_1_0
GCA_001613655.1	GCF_001613655.1	ASM161365v1	PRJNA313004	313004	SAMN04534541	29881543	Sui_ARIC_2018	5930	TR200	Kp1	China	3	3	1	1	1	1	4	11	CG11	SL258	0_0_105_2_0_0_2_8_0_0
GCA_001613665.1	GCF_001613665.1	ASM161366v1	PRJNA313004	313004	SAMN04534543	29881543	Sui_ARIC_2018	5942	TR262	Kp1	China	3	3	1	1	1	1	4	11	CG11	SL258	0_0_105_2_0_0_2_14_0_0
GCA_001613585.1	GCF_001613585.1	ASM161358v1	PRJNA313004	313004	SAMN04532839	29881543	Sui_ARIC_2018	5944	TRqt-37	Kp1	China	3	3	1	1	1	1	4	11	CG11	SL258	0_0_105_2_0_0_2_8_0_0
GCA_001613575.1	GCF_001613575.1	ASM161357v1	PRJNA313004	313004	SAMN04534540	29881543	Sui_ARIC_2018	5946	TRqt-41	Kp1	China	3	3	1	1	1	1	4	11	CG11	SL258	0_0_105_2_0_0_2_8_0_0
GCA_001613645.1	GCF_001613645.1	ASM161364v1	PRJNA313004	313004	SAMN04534542	29881543	Sui_ARIC_2018	5951	TRqt-49	Kp1	China	3	3	1	1	1	1	4	11	CG11	SL258	0_0_105_2_0_0_2_21_0_0
