## Supplementary material for "A dual barcoding approach to bacterial strain nomenclature: Genomic taxonomy of *Klebsiella pneumoniae* strains": Table_S7

### Sheet: Feuil1
Table S7. Correspondence between ANI and cgMLST distance thresholds
cgMLST threshold	Optimal corresponding ANI threshold	Rand Index	No. Partitions for cgMLST LINcodes	No. Partitions for ANI LINcodes
610	98	0.9964229282857835	5	7
585	98	1.0	7	7
190	99.75	0.9904781797023162	705	920
43	99.9	0.9675053174472783	1157	1656
10	99.925	0.9700061764099032	2143	1908
7	99.95	0.9502601075684235	2435	2277
4	99.975	0.7600690928111832	2968	3030
2	99.99	0.41676292283364147	3824	4460
1	99.999	0.46280953885743525	4818	6675
0	99.999	0.48785939414360563	4889	6675
