## Supplementary material for "A dual barcoding approach to bacterial strain nomenclature: Genomic taxonomy of *Klebsiella pneumoniae* strains": Table_S8

### Sheet: Sheet1
Table S8. Reference genomes														MLSL classification groups
Taxonomic Designation	Phylogroup	ID	Strain bank ID	Strain Name	ST	Acession Number	Comments	Present in the data set of 751 strains	Reference	threshold_0	threshold_1	threshold_2	threshold_4	threshold_7	threshold_10	threshold_43	threshold_190	threshold_585	threshold_610	LINcode &
K. pneumoniae subsp. pneumoniae	Kp1	250	SB1067	SB4-2	17	ERS2786693		no	[1]	4240	4176	3382	2652	2182	317	CL1123	CL17	1	1	0_0_22_12_0_1_0_0_0_0
K. pneumoniae subsp. pneumoniae	Kp1	1546	SB132	ATCC 13883T	3	GCA_000742135.1		yes	[1]	315	298	95	55	289	266	CL3	CL3	1	1	0_0_421_0_1_0_1_0_0_0
K. pneumoniae subsp. pneumoniae	Kp1	25	SB107	MGH 78578	38	CP000647		yes	[1]	688	661	308	195	152	131	CL38	CL38	1	1	0_0_184_0_2_0_0_0_0_0
K. pneumoniae subsp. pneumoniae	Kp1	252	SB1139	-	37	ERS2786694		no	[1]	3532	3487	2844	2263	1905	1709	CL10140	CL37	1	1	0_0_109_17_0_0_0_0_0_0
K. pneumoniae subsp. pneumoniae	Kp1	412	SB617	5-2	55	ERS2786695		no	[1]	1549	1533	1345	1115	1002	963	CL55	CL55	1	1	0_0_268_0_0_0_0_0_0_0
K. pneumoniae subsp. pneumoniae	Kp1	10	SB20	04A025	15	ERS2786696		no	[1]	4889	4817	3824	2964	2426	425	CL15	CL15	1	1	0_0_0_0_0_0_0_0_0_0
K. pneumoniae subsp. pneumoniae	Kp1	408	SB612	2-3	133	ERS2786697		no	[1]	2097	2066	1734	1411	1244	1157	CL10275	CL133	1	1	0_0_181_1_2_0_0_0_0_0
K. pneumoniae subsp. pneumoniae	Kp1	1761	SB4938	Kp13	442	CP003999		yes	[1]	308	291	93	53	402	394	CL442	CL442	1	1	0_0_152_0_0_0_1_0_0_0
K. pneumoniae subsp. pneumoniae	Kp1	398	SB3928	NTUH-K2044	23	AP006725		yes	[1]	471	447	194	129	102	328	CL23	CL23	1	1	0_0_429_0_25_0_0_0_0_0
K. pneumoniae subsp. pneumoniae	Kp1	1509	SB4496	BJ1-GA	380	ERS2786698		yes	[1]	326	309	104	63	48	41	CL10087	CL380	1	1	0_0_339_1_0_0_0_0_0_0
K. quasipneumoniae subsp. quasipneumoniae	Kp2	6432	SB11	01A030T	1528	GCA_000751755.1		no	[1]	346	329	120	77	60	51	CL1528	CL1528	2	2	2_0_15_0_2_0_0_0_0_0
K. quasipneumoniae subsp. quasipneumoniae	Kp2	3883	SB1124	-	2274	ERS2786699	Hydrid	yes	[1]
K. quasipneumoniae subsp. quasipneumoniae	Kp2	3884	SB2110	U41	526	ERS2786700		yes	[1]	1354	1350	1206	994	896	868	CL10254	CL526	2	2	2_0_0_1_0_0_0_0_0_0
K. quasipneumoniae subsp. quasipneumoniae	Kp2	1555	SB59	CRBIP28.152, 18A69	1118	ERS2786701		yes	[1]	347	330	121	78	61	52	CL1118	CL1118	2	2	2_0_37_0_0_0_0_0_0_0
K. quasipneumoniae subsp. quasipneumoniae	Kp2	3882	SB98	Kleb Ali 0320584	622	ERS2786702		yes	[1]	1355	1351	1207	995	897	869	CL622	CL622	2	2	2_0_8_1_0_0_0_0_0_0
K. variicola subsp. variicola	Kp3	3881	SB1	01A065	2273	ERS2786703		yes	[1]	1288	1284	1150	942	845	822	CL10242	CL2273	3	3	1_0_72_1_0_0_0_0_0_0
K. variicola subsp. variicola	Kp3	3880	SB48	F2R9T	2263	ERS2786704		yes	[1]	1289	1285	319	207	164	143	CL2263	CL2263	3	3	1_0_65_0_0_0_0_0_0_0
K. variicola subsp. variicola	Kp3	1512	SB579	Kp342	146	CP000964		yes	[1]	343	326	118	75	58	50	CL146	CL146	3	3	1_0_126_0_0_0_0_0_0_0
K. variicola subsp. variicola	Kp3	7932	SB4767	At22	1220	CP001891		no	[1]	342	325	117	74	57	49	CL1220	CL1220	3	3	1_0_6_0_0_0_0_0_0_0
K. quasipneumoniae subsp. similipneumoniae	Kp4	49	SB164	CRBIP28.12; 09A323	414	ERS2786705		no	[1]	1056	1052	929	731	640	626	CL421	CL421	4	2	2_1_26_0_1_0_0_0_0_0
K. quasipneumoniae subsp. similipneumoniae	Kp4	3885	SB203	12A476	384	ERS2786706		yes	[1]	1055	1051	928	730	639	625	CL10093	CL384	4	2	2_1_47_0_0_0_0_0_0_0
K. quasipneumoniae subsp. similipneumoniae	Kp4	1554	SB30	07A044T	1215	GCA_000613225.1		yes	[1]	334	317	110	69	52	45	CL1215	CL1215	4	2	2_1_22_0_0_0_0_0_0_0
K. quasipneumoniae subsp. similipneumoniae	Kp4	3886	SB4697	CIP110288T ('K. alba')	2275	ERS2786707		yes	[1]	1054	1050	927	729	638	624	CL2275	CL2275	4	2	2_1_23_0_0_0_0_0_0_0
K. quasipneumoniae subsp. similipneumoniae	Kp4	3887	SB610	1-1	2276	ERS2786708		yes	[1]	1052	1048	925	728	637	623	CL2276	CL2276	4	2	2_1_38_0_0_0_0_0_0_0
K. variicola subsp. tropica	Kp5	1556	SB94	CDC 4241-71	1216	ERS2786710		yes	[1]	950	946	841	649	564	550	CL1216	CL1216	5	3	1_1_5_0_0_0_0_0_0_0
K. variicola subsp. tropica	Kp5	4433	SB5387	814	2466	ERS2787526		yes	[1]	949	945	840	648	563	549	CL2466	CL2466	5	3	1_1_8_0_0_0_0_0_0_0
K. variicola subsp. tropica	Kp5	4485	SB5439	885	2486	ERS2787527		no	[1]	948	944	839	647	562	548	CL2486	CL2486	5	3	1_1_3_0_0_0_0_0_0_0
K. variicola subsp. tropica	Kp5	4577	SB5531	1266T	2561	ERS2787528		no	[1]	947	943	838	646	561	547	CL2561	CL2561	5	3	1_1_0_0_0_0_0_0_0_0
K. variicola subsp. tropica	Kp5	4590	SB5544	1283	2605	ERS2787529		no	[1]	946	942	837	645	560	546	CL2605	CL2605	5	3	1_1_1_0_0_0_0_0_0_0
K. variicola subsp. tropica	Kp5	4656	SB5610	1375	2600	ERS2787530		no	[1]	945	941	836	644	559	545	CL2600	CL2600	5	3	1_1_9_0_0_0_0_0_0_0
K. quasivariicola	Kp6	1508	SB33	08A119	1214	ERS2786709		yes	[1]	936	932	829	637	552	539	CL1214	CL1214	6	4	3_0_4_0_0_0_0_0_0_0
K. quasivariicola	Kp6	1507	SB6071	10982	1155	GCA_000523395.1		yes	[1]	323	306	101	60	45	38	CL1155	CL1155	6	4	3_0_5_0_0_0_0_0_0_0
K. quasivariicola	Kp6	6687	SB6096	KPN1705T	209	CP022823	> 30 missing alleles	no	[1]
K. quasivariicola	Kp6	6491	SB6094	01-467-2ECBU	2830	ERS2787531		no	[1]	934	930	827	635	550	537	CL2830	CL2830	6	4	3_0_3_0_0_0_0_0_0_0
K. quasivariicola	Kp6	6452	SB6095	01-310MBV	3303	ERS2787532		no	[1]	935	931	828	636	551	538	CL3303	CL3303	6	4	3_0_0_0_0_0_0_0_0_0
K. africana	Kp7	6353	SB5857	200023T	3291	ERS2787533		no	[1]	926	922	819	627	542	529	CL3291	CL3291	7	5	4_0_3_0_0_0_0_0_0_0
K. africana	Kp7	5704	-	38679	2831	ERS214332		no	[1]	927	923	820	628	543	530	CL2831	CL2831	7	5	4_0_2_0_0_0_0_0_0_0
K. africana	Kp7	12476	FF1019	-	4939	SRS7014278		no		921	917	814	625	541	528	CL4939	CL4939	7	5	4_0_1_0_0_0_0_0_0_0
K. africana	Kp7	12475	FF1017	-	4938	SRS7014273		no		922	918	815	477	189	168	CL4938	CL4938	7	5	4_0_0_0_0_0_1_1_0_0
K. africana	Kp7	12474	FF1014	-	4938	SRS7014272		no		923	919	816	477	189	168	CL4938	CL4938	7	5	4_0_0_0_0_0_1_0_0_0
K. africana	Kp7	12473	FF1011	-	4938	SRS7014271		no		924	920	817	477	189	168	CL4938	CL4938	7	5	4_0_0_0_0_0_1_2_0_0
K. africana	Kp7	12472	FF1008	-	4938	SRS7014261		no		198	188	54	29	189	168	CL4938	CL4938	7	5	4_0_0_0_0_0_0_0_0_0
K. africana	Kp7	12471	FF1006	-	4938	SRS7014250		no		198	188	54	29	189	168	CL4938	CL4938	7	5	4_0_0_0_0_0_0_0_0_0
K. africana	Kp7	12470	FF1003	-	4938	SRS7014275		no		198	188	54	29	189	168	CL4938	CL4938	7	5	4_0_0_0_0_0_0_0_0_0
K. africana	Kp7	12469	FF930	-	4938	SRS7014274		no		925	921	818	626	189	168	CL4938	CL4938	7	5	4_0_0_0_0_0_2_0_0_0
[1] Rodrigues C, Passet V, Rakotondrasoa A, Diallo TA, Criscuolo A, Brisse S. Description of Klebsiella africanensis sp. nov., Klebsiella variicola subsp. tropicalensis subsp. nov. and Klebsiella variicola subsp. variicola subsp. nov [published correction appears in Res Microbiol. 2019 Sep - Oct;170(6-7):300]. Res Microbiol. 2019;170(3):165-170. doi:10.1016/j.resmic.2019.02.003
& Threshold (%): 3.02, 7.00, 69.79, 93.16, 98.41, 98.89, 99.36, 99.68, 99.84, 100.0
